# ProminTools: Shedding light on proteins of unknown function in biomineralization with user friendly tools illustrated using mollusc shell matrix protein sequences

**DOI:** 10.1101/2020.03.05.978718

**Authors:** Alastair W Skeffington, Andreas Donath

## Abstract

Biominerals are crucial to the fitness of many organism and studies of the mechanisms of biomineralization are driving research into novel materials. Biomineralization is generally controlled by a matrix of organic molecules including proteins, so proteomic studies of biominerals are important for understanding biomineralization mechanisms. Many such studies identify large numbers of proteins of unknown function, which are often of low sequence complexity and biased in their amino acid composition. A lack of user-friendly tools to find patterns in such sequences and robustly analyse their statistical properties relative to the background proteome means that they are often neglected in follow-up studies. Here we present ProminTools, a user-friendly package for comparison of two sets of protein sequences in terms of their global properties and motif content. Outputs include data tables, graphical summaries in an html file and an R-script as a starting point for data-set specific visualizations. We demonstrate the utility of ProminTools using a previously published shell matrix proteome of the giant limpet *Lottia gigantea*.
