## Supplemental File 3 for "ProminTools: Shedding light on proteins of unknown function in biomineralization with user friendly tools illustrated using mollusc shell matrix protein sequences": Mann2014all_AAenrich.txt

A	1.17034068136273	0.170340681362725
C	1.11637931034483	0.116379310344828
D	1.04102564102564	0.041025641025641
E	0.890850722311397	-0.109149277688604
F	0.91686460807601	-0.0831353919239904
G	1.27173913043478	0.271739130434783
H	0.727272727272727	-0.272727272727273
I	0.85891472868217	-0.14108527131783
K	0.842632331902718	-0.157367668097282
L	0.824462061155153	-0.175537938844847
M	1.02155172413793	0.0215517241379311
N	1.03669724770642	0.036697247706422
P	1.31277533039648	0.312775330396476
Q	1.18673218673219	0.186732186732187
R	0.953878406708595	-0.0461215932914046
S	0.961298377028714	-0.038701622971286
T	1.07907742998353	0.0790774299835256
V	1.03225806451613	0.0322580645161291
W	0.882882882882883	-0.117117117117117
Y	0.983561643835617	-0.0164383561643835
