## Supplemental File 3 for "ProminTools: Shedding light on proteins of unknown function in biomineralization with user friendly tools illustrated using mollusc shell matrix protein sequences": Mann2014all_biasindex.txt

Source	bias_index
forground	0.1194
background	0.0177
background	0.0292
background	0.0266
background	0.0189
background	0.0183
background	0.0168
background	0.0218
background	0.0196
background	0.0188
background	0.0173
background	0.0128
background	0.0208
background	0.0246
background	0.0253
background	0.019
background	0.0237
background	0.015
background	0.0238
background	0.0239
background	0.0126
background	0.0155
background	0.0177
background	0.0224
background	0.021
background	0.0212
background	0.0191
background	0.0116
background	0.0139
background	0.0245
background	0.0206
background	0.0287
background	0.0166
background	0.0139
background	0.0224
background	0.0143
background	0.0226
background	0.0133
background	0.019
background	0.0165
background	0.0284
background	0.0232
background	0.019
background	0.02
background	0.0287
background	0.0256
background	0.0206
background	0.0144
background	0.0219
background	0.0165
background	0.0257
background	0.0271
background	0.0286
background	0.023
background	0.0209
background	0.0154
background	0.0249
background	0.0155
background	0.0177
background	0.0122
background	0.0237
background	0.0193
background	0.0245
background	0.0189
background	0.0216
background	0.018
background	0.0246
background	0.0186
background	0.023
background	0.0162
background	0.0266
background	0.0228
background	0.0196
background	0.0145
background	0.017
background	0.0176
background	0.0218
background	0.0129
background	0.0192
background	0.0212
background	0.0269
background	0.0184
background	0.0177
background	0.0181
background	0.014
background	0.0237
background	0.0247
background	0.0188
background	0.0223000000000001
background	0.0235
background	0.0144
background	0.0152
background	0.021
background	0.0146
background	0.0178
background	0.0184
background	0.0132
background	0.0187
background	0.028
background	0.0181
background	0.0208
background	0.021
background	0.0105
background	0.0151
background	0.0212
background	0.022
background	0.0178
background	0.0187
background	0.0227
background	0.0173
background	0.0152
background	0.0179
background	0.0143
background	0.0224
background	0.023
background	0.0177
background	0.02
background	0.0160999999999999
background	0.0203
background	0.0202
background	0.024
background	0.0192
background	0.0142
background	0.0231
background	0.018
background	0.0263
background	0.0215
background	0.0217
background	0.0225
background	0.0258
background	0.0142
background	0.0297
background	0.0252
background	0.0161
background	0.0219
background	0.022
background	0.0166
background	0.0159
background	0.0246
background	0.0218
background	0.024
background	0.0248
background	0.0232
background	0.0201
background	0.0221
background	0.0223
background	0.0207
background	0.0234
background	0.0194
background	0.0258
background	0.0204
background	0.0188
background	0.0205
background	0.0229
background	0.0157
background	0.0168
background	0.0199
background	0.0274
background	0.0153
background	0.0213
background	0.0125
background	0.0217
background	0.0231
background	0.017
background	0.0208
background	0.0237
background	0.0139
background	0.015
background	0.0237
background	0.0142
background	0.0184
background	0.019
background	0.0268
background	0.0175
background	0.0235
background	0.0151
background	0.0217
background	0.0274
background	0.0269
background	0.0176
background	0.0201
background	0.019
background	0.0312
background	0.0222
background	0.0227
background	0.0238
background	0.0185
background	0.0248
background	0.0191
background	0.0202
background	0.0172
background	0.0167
background	0.0235
background	0.0171
background	0.0187
background	0.0137
background	0.0211
background	0.0183
background	0.0178
background	0.0136
background	0.0188
background	0.0187
background	0.013
background	0.0149
background	0.0155
background	0.0169
background	0.0209
background	0.0207
background	0.0197
background	0.0189
background	0.0183
background	0.0173
background	0.0228
background	0.019
background	0.0194
background	0.0154
background	0.0191
background	0.0164
background	0.0285
background	0.018
background	0.0295
background	0.019
background	0.0165
background	0.024
background	0.0146
background	0.0233
background	0.0257
background	0.0242
background	0.0175
background	0.0232
background	0.02
background	0.0295
background	0.0159
background	0.0131
background	0.02
background	0.0211
background	0.0182
background	0.0175
background	0.0341
background	0.0156
background	0.0171
background	0.0263
background	0.0228
background	0.0177
background	0.0137
background	0.024
background	0.0186
background	0.0177
background	0.0132
background	0.0192
background	0.0158
background	0.0177
background	0.0288
background	0.0204
background	0.019
background	0.0151
background	0.0207
background	0.0213
background	0.0198
background	0.0156
background	0.0196
background	0.022
background	0.0188
background	0.0178
background	0.0167
background	0.0199
background	0.018
background	0.0169
background	0.0212
background	0.0227
background	0.0198
background	0.0196
background	0.0411
background	0.0154
background	0.02
background	0.0252
background	0.0222
background	0.0144
background	0.0185
background	0.0196
background	0.0197
background	0.0182
background	0.017
background	0.0158
background	0.0113
background	0.0217
background	0.0272
background	0.0183
background	0.0197
background	0.0218
background	0.0198
background	0.0225
background	0.0138
background	0.0196
background	0.0245
background	0.0254
background	0.0177
background	0.0284
background	0.0171
background	0.0225
background	0.016
background	0.0288
background	0.0178
background	0.0224
background	0.0196
background	0.0185
background	0.0253
background	0.0157
background	0.0213
background	0.0196
background	0.0205
background	0.0158
background	0.0174
background	0.0212
background	0.0297
background	0.0177
background	0.0188
background	0.0225
background	0.0179
background	0.0141
background	0.0221
background	0.014
background	0.024
background	0.0154
background	0.019
background	0.0165
background	0.0173
background	0.0191
background	0.0191
background	0.0212
background	0.0194
background	0.0232
background	0.0251
background	0.0189
background	0.0155
background	0.0161
background	0.0207
background	0.0206
background	0.0152
background	0.0228
background	0.0286
background	0.0189
background	0.0214
background	0.0185
background	0.0217
background	0.0246
background	0.0161
background	0.0179
background	0.019
background	0.0216
background	0.0243
background	0.0152
background	0.0165
background	0.0201
background	0.031
background	0.0186
background	0.0123
background	0.0284
background	0.0193
background	0.0225
background	0.0254
background	0.0207
background	0.017
background	0.0221
background	0.0108
background	0.0185
background	0.0273
background	0.0211
background	0.0127
background	0.0181
background	0.0314
background	0.0207
background	0.0166
background	0.0154
background	0.023
background	0.0267
background	0.0187
background	0.0204
background	0.0315
background	0.0144
background	0.0224
background	0.02
background	0.0235
background	0.0183
background	0.0245
background	0.0263
background	0.0173
background	0.0195
background	0.0223
background	0.0237
background	0.0187
background	0.0223
background	0.0198
background	0.0215
background	0.0205
background	0.0254
background	0.031
background	0.0215
background	0.0208
background	0.0141
background	0.0227
background	0.0177
background	0.022
background	0.0137
background	0.0197
background	0.0182
background	0.0185
background	0.0172
background	0.0306
background	0.0206
background	0.0139
background	0.023
background	0.0287
background	0.0184
background	0.0198
background	0.0184
background	0.0178
background	0.0143
background	0.0143
background	0.0166
background	0.0174
background	0.0271
background	0.0176
background	0.0241
background	0.0277
background	0.0146
background	0.0181
background	0.0149
background	0.0205
background	0.0291
background	0.0217
background	0.0118
background	0.0256
background	0.0194
background	0.0175
background	0.0194
background	0.0179
background	0.0204
background	0.0233
background	0.0141
background	0.0169
background	0.0178
background	0.0157
background	0.0228
background	0.0251
background	0.0182
background	0.0183
background	0.0237
background	0.0209
background	0.0222
background	0.0203
background	0.023
background	0.0235
background	0.0151
background	0.0315
background	0.0209
background	0.0155
background	0.0227
background	0.022
background	0.0278
background	0.0187
background	0.0168
background	0.0315
background	0.017
background	0.0143
background	0.0213
background	0.0201
background	0.0191
background	0.0181
background	0.0168
background	0.0193
background	0.0244
background	0.0109
background	0.0203
background	0.0196
background	0.0176
background	0.0169
background	0.0184
background	0.0301
background	0.0236
background	0.0255
background	0.0271
background	0.0149
background	0.0234
background	0.0221
background	0.0297
background	0.0187
background	0.0257
background	0.021
background	0.0256
background	0.0193
background	0.0224
background	0.0216
background	0.024
background	0.0203
background	0.0357
background	0.018
background	0.0188
background	0.0186
background	0.02
background	0.0103
background	0.0178
background	0.0222
background	0.0196
background	0.0176
background	0.0145
background	0.018
background	0.027
background	0.0216
background	0.019
background	0.016
background	0.0175
background	0.0188
background	0.0234
background	0.0183
background	0.0213
background	0.0184
background	0.0221
background	0.0198
background	0.0164
background	0.0162
background	0.0237
background	0.0212
background	0.0174
background	0.0149
background	0.014
background	0.0215
background	0.012
background	0.0188
background	0.0198
background	0.0175
background	0.0205
background	0.0159
background	0.0151
background	0.0199
background	0.0212
background	0.0124
background	0.0272
background	0.0228
background	0.0266
background	0.0197
background	0.0194
background	0.0313
background	0.0305
background	0.0205
background	0.0242
background	0.0178
background	0.0224
background	0.0201
background	0.0161
background	0.0179
background	0.0217
background	0.0188
background	0.0276
background	0.0164
background	0.0166
background	0.0174
background	0.0268
background	0.0158
background	0.0133
background	0.0194
background	0.0193
background	0.021
background	0.0176
background	0.0182
background	0.0216
background	0.0299
background	0.026
background	0.0104
background	0.021
background	0.0166
background	0.0207
background	0.0158
background	0.021
background	0.0275
background	0.0258
background	0.0192
background	0.0168
background	0.0265
background	0.0221
background	0.0159
background	0.0146
background	0.0256
background	0.0207
background	0.0189
background	0.0161
background	0.0212
background	0.0188
background	0.0131
background	0.0133
background	0.0201
background	0.0201
background	0.0174
background	0.0163
background	0.025
background	0.0204
background	0.0141
background	0.0127
background	0.0284
background	0.0192
background	0.0171
background	0.0159
background	0.0193
background	0.019
background	0.0168
background	0.0108
background	0.0214
background	0.0254
background	0.0201
background	0.0199
background	0.0208
background	0.0134
background	0.0243
background	0.0189
background	0.0194
background	0.0159
background	0.0146
background	0.0205
background	0.0184
background	0.0152
background	0.019
background	0.0144
background	0.0232
background	0.0182
background	0.0157
background	0.0143
background	0.0215
background	0.0176
background	0.0175
background	0.0181
background	0.0191
background	0.0219
background	0.0232
background	0.0165
background	0.023
background	0.0142
background	0.029
background	0.0179
background	0.0158
background	0.0144
background	0.0276
background	0.0209
background	0.0207
background	0.0189
background	0.0167
background	0.0163
background	0.0235
background	0.0122
background	0.0158
background	0.0173
background	0.0249
background	0.0139
background	0.0147
background	0.0146
background	0.0235
background	0.016
background	0.0283
background	0.0334
background	0.0173
background	0.0144
background	0.0212
background	0.0163
background	0.0231
background	0.0185
background	0.0169
background	0.013
background	0.0174
background	0.0225
background	0.0231
background	0.0211
background	0.028
background	0.0279
background	0.0176
background	0.0146
background	0.0203
background	0.0186
background	0.0161
background	0.0198
background	0.0169
background	0.0223
background	0.0164
background	0.0226
background	0.0218
background	0.0187
background	0.0221
background	0.023
background	0.0248
background	0.0189
background	0.0189
background	0.0193
background	0.0231
background	0.0154
background	0.0202
background	0.0266
background	0.0208
background	0.0208
background	0.0214
background	0.0229
background	0.0242
background	0.0265
background	0.0164
background	0.0241
background	0.0157
background	0.0205
background	0.0153
background	0.0156
background	0.0302
background	0.0279
background	0.0285
background	0.0136
background	0.0151
background	0.0183
background	0.0151
background	0.0244
background	0.0247
background	0.0148
background	0.0278
background	0.02
background	0.0194
background	0.017
background	0.0253
background	0.0223
background	0.0147
background	0.0196
background	0.0176
background	0.0209
background	0.0161
background	0.0199
background	0.0159
background	0.0184
background	0.0237
background	0.0195
background	0.0199
background	0.0195
background	0.0184
background	0.0167
background	0.0187
background	0.0211
background	0.0255
background	0.0183
background	0.0221
background	0.0208
background	0.0271
background	0.0127
background	0.0221
background	0.0259
background	0.0167
background	0.0152
background	0.0164
background	0.0196
background	0.0214
background	0.0221
background	0.019
background	0.0197
background	0.0178
background	0.0165
background	0.0234
background	0.0173
background	0.0232
background	0.022
background	0.0197
background	0.0225
background	0.0207
background	0.0261
background	0.021
background	0.0196
background	0.0168
background	0.0187
background	0.0154
background	0.0163
background	0.021
background	0.0262
background	0.0178
background	0.0235
background	0.0174
background	0.0189
background	0.0292
background	0.0184
background	0.0184
background	0.0131
background	0.0266
background	0.016
background	0.0152
background	0.0201
background	0.028
background	0.0193
background	0.0209
background	0.0213
background	0.0142
background	0.0214
background	0.017
background	0.0215
background	0.0229
background	0.0151
background	0.0154
background	0.0235
background	0.022
background	0.0208
background	0.0143
background	0.0217
background	0.0244
background	0.0271
background	0.0232
background	0.0163
background	0.0207
background	0.0183
background	0.0285
background	0.0162
background	0.0166
background	0.0178
background	0.0255
background	0.0217
background	0.0169
background	0.0249
background	0.0211
background	0.0246
background	0.0245
background	0.0166
background	0.0166
background	0.02
background	0.0184
background	0.0136
background	0.0182
background	0.0191
background	0.0203
background	0.013
background	0.0213
background	0.0254
background	0.0158
background	0.021
background	0.0163
background	0.028
background	0.0198
background	0.0214
background	0.0216
background	0.0216
background	0.0197
background	0.0154
background	0.0208
background	0.0208
background	0.0165
background	0.0167
background	0.0278
background	0.0155
background	0.0204
background	0.0214
background	0.0147
background	0.0269
background	0.026
background	0.0196
background	0.0241
background	0.0163
background	0.0221
background	0.0227
background	0.0166
background	0.00999999999999999
background	0.0234
background	0.0191
background	0.0201
background	0.0216
background	0.0166
background	0.0189
background	0.0258
background	0.0166
background	0.016
background	0.0212
background	0.0207
background	0.015
background	0.0227
background	0.0171
background	0.0249
background	0.022
background	0.0151
background	0.026
background	0.0177
background	0.0162
background	0.0229
background	0.0342
background	0.0199
background	0.0239
background	0.0249
background	0.0228
background	0.0186
background	0.0146
background	0.012
background	0.0203
background	0.0264
background	0.0261
background	0.0202
background	0.0165
background	0.0298
background	0.0245
background	0.022
background	0.0176
background	0.0259
background	0.0141
background	0.0177
background	0.0187
background	0.0217
background	0.0199
background	0.0191
background	0.0215
background	0.0131
background	0.0149
background	0.0162
background	0.0262
background	0.0125
background	0.0172
background	0.0203
background	0.0253
background	0.0244
background	0.0191
background	0.0314
background	0.0159
background	0.0192
background	0.0225
background	0.0282
background	0.0248
background	0.0313
background	0.02
background	0.0257
background	0.0185
background	0.025
background	0.0182
background	0.0207
background	0.0167
background	0.0196
background	0.0229
background	0.0239
background	0.0193
background	0.0133
background	0.0233
background	0.0193
background	0.0176
background	0.0191
background	0.0217
background	0.0289
background	0.0229
background	0.0187
background	0.0217
background	0.019
background	0.0182
background	0.0178
background	0.021
background	0.0208
background	0.0167
background	0.0208
background	0.0144
background	0.0153
background	0.0199
background	0.0177
background	0.0205
background	0.017
background	0.0188
background	0.0237
background	0.0179
background	0.0224
background	0.0223
background	0.0252
background	0.0187
background	0.0314
background	0.0175
background	0.0179
background	0.0222
background	0.0185
background	0.0196
background	0.0242
background	0.0218
background	0.0191
background	0.0205
background	0.0155
background	0.011
background	0.0203
background	0.0134
background	0.0147
background	0.0181
background	0.0155
background	0.0155
background	0.0182
background	0.0211
background	0.0177
background	0.0174
background	0.0157
background	0.0178
background	0.019
background	0.0243
background	0.0201
background	0.0262
background	0.026
background	0.0211
background	0.0174
background	0.0212
background	0.0171
background	0.0266
background	0.0166
background	0.0155
background	0.0162
background	0.018
background	0.0274
background	0.0302
background	0.0163
