## Supplemental File 3 for "ProminTools: Shedding light on proteins of unknown function in biomineralization with user friendly tools illustrated using mollusc shell matrix protein sequences": Mann2014all_chargedclus_POI.txt

Lotgi1|108036	cluster	negative	291	310
Lotgi1|73507	cluster	negative	234	271
Lotgi1|184255	cluster	negative	475	497
Lotgi1|202077	cluster	negative	431	445
Lotgi1|227996	cluster	positive	403	427
Lotgi1|231509	cluster	negative	82	116
Lotgi1|232714	cluster	negative	233	271
Lotgi1|232718	cluster	negative	582	659
Lotgi1|234936	cluster	negative	303	421
Lotgi1|235120	cluster	negative	174	203
Lotgi1|235120	cluster	negative	258	283
Lotgi1|235609	cluster	negative	315	345
Lotgi1|236449	cluster	negative	718	846
Lotgi1|236812	cluster	negative	343	364
Lotgi1|239125	cluster	negative	881	941
Lotgi1|162078	cluster	negative	179	201
Lotgi1|162078	cluster	negative	216	243
Lotgi1|162078	cluster	negative	308	348
Lotgi1|171084	cluster	negative	326	346
Lotgi1|174920	cluster	negative	68	133
