## Supplemental File 3 for "ProminTools: Shedding light on proteins of unknown function in biomineralization with user friendly tools illustrated using mollusc shell matrix protein sequences": Mann2014all_chargedclus_POI_summary.txt

name	number_pos_clusters	len_pos_cluster	percent_pos_cluster	number_neg_cluster	len_neg_clusters	percent_neg_clusters
Lotgi1|102397	0	0	0	0	0	0
Lotgi1|103152	0	0	0	0	0	0
Lotgi1|103470	0	0	0	0	0	0
Lotgi1|105456	0	0	0	0	0	0
Lotgi1|106548	0	0	0	0	0	0
Lotgi1|106937	0	0	0	0	0	0
Lotgi1|108036	0	0	0	1	19	3.77733598409543
Lotgi1|108898	0	0	0	0	0	0
Lotgi1|109284	0	0	0	0	0	0
Lotgi1|109426	0	0	0	0	0	0
Lotgi1|109908	0	0	0	0	0	0
Lotgi1|110884	0	0	0	0	0	0
Lotgi1|112867	0	0	0	0	0	0
Lotgi1|113221	0	0	0	0	0	0
Lotgi1|114561	0	0	0	0	0	0
Lotgi1|115147	0	0	0	0	0	0
Lotgi1|115450	0	0	0	0	0	0
Lotgi1|115607	0	0	0	0	0	0
Lotgi1|121860	0	0	0	0	0	0
Lotgi1|122269	0	0	0	0	0	0
Lotgi1|123611	0	0	0	0	0	0
Lotgi1|123902	0	0	0	0	0	0
Lotgi1|124263	0	0	0	0	0	0
Lotgi1|126004	0	0	0	0	0	0
Lotgi1|128992	0	0	0	0	0	0
Lotgi1|129390	0	0	0	0	0	0
Lotgi1|131935	0	0	0	0	0	0
Lotgi1|132911	0	0	0	0	0	0
Lotgi1|133595	0	0	0	0	0	0
Lotgi1|138864	0	0	0	0	0	0
Lotgi1|140660	0	0	0	0	0	0
Lotgi1|140773	0	0	0	0	0	0
Lotgi1|140786	0	0	0	0	0	0
Lotgi1|140992	0	0	0	0	0	0
Lotgi1|141698	0	0	0	0	0	0
Lotgi1|142206	0	0	0	0	0	0
Lotgi1|142681	0	0	0	0	0	0
Lotgi1|142790	0	0	0	0	0	0
Lotgi1|143247	0	0	0	0	0	0
Lotgi1|144968	0	0	0	0	0	0
Lotgi1|78136	0	0	0	0	0	0
Lotgi1|56588	0	0	0	0	0	0
Lotgi1|60578	0	0	0	0	0	0
Lotgi1|66515	0	0	0	0	0	0
Lotgi1|72677	0	0	0	0	0	0
Lotgi1|73507	0	0	0	1	37	11.178247734139
Lotgi1|74987	0	0	0	0	0	0
Lotgi1|77105	0	0	0	0	0	0
Lotgi1|77902	0	0	0	0	0	0
Lotgi1|82990	0	0	0	0	0	0
Lotgi1|83216	0	0	0	0	0	0
Lotgi1|84059	0	0	0	0	0	0
Lotgi1|87003	0	0	0	0	0	0
Lotgi1|89037	0	0	0	0	0	0
Lotgi1|89537	0	0	0	0	0	0
Lotgi1|92353	0	0	0	0	0	0
Lotgi1|93785	0	0	0	0	0	0
Lotgi1|97333	0	0	0	0	0	0
Lotgi1|98299	0	0	0	0	0	0
Lotgi1|98300	0	0	0	0	0	0
Lotgi1|99791	0	0	0	0	0	0
Lotgi1|99809	0	0	0	0	0	0
Lotgi1|209107	0	0	0	0	0	0
Lotgi1|209261	0	0	0	0	0	0
Lotgi1|209340	0	0	0	0	0	0
Lotgi1|211451	0	0	0	0	0	0
Lotgi1|212487	0	0	0	0	0	0
Lotgi1|212640	0	0	0	0	0	0
Lotgi1|212757	0	0	0	0	0	0
Lotgi1|214616	0	0	0	0	0	0
Lotgi1|214936	0	0	0	0	0	0
Lotgi1|216416	0	0	0	0	0	0
Lotgi1|216792	0	0	0	0	0	0
Lotgi1|217320	0	0	0	0	0	0
Lotgi1|217342	0	0	0	0	0	0
Lotgi1|217766	0	0	0	0	0	0
Lotgi1|218330	0	0	0	0	0	0
Lotgi1|218952	0	0	0	0	0	0
Lotgi1|219492	0	0	0	0	0	0
Lotgi1|221163	0	0	0	0	0	0
Lotgi1|221240	0	0	0	0	0	0
Lotgi1|221343	0	0	0	0	0	0
Lotgi1|222130	0	0	0	0	0	0
Lotgi1|222442	0	0	0	0	0	0
Lotgi1|222542	0	0	0	0	0	0
Lotgi1|222979	0	0	0	0	0	0
Lotgi1|223383	0	0	0	0	0	0
Lotgi1|223760	0	0	0	0	0	0
Lotgi1|223917	0	0	0	0	0	0
Lotgi1|224562	0	0	0	0	0	0
Lotgi1|224583	0	0	0	0	0	0
Lotgi1|225073	0	0	0	0	0	0
Lotgi1|225558	0	0	0	0	0	0
Lotgi1|225601	0	0	0	0	0	0
Lotgi1|226175	0	0	0	0	0	0
Lotgi1|226726	0	0	0	0	0	0
Lotgi1|226838	0	0	0	0	0	0
Lotgi1|181139	0	0	0	0	0	0
Lotgi1|181153	0	0	0	0	0	0
Lotgi1|181237	0	0	0	0	0	0
Lotgi1|183052	0	0	0	0	0	0
Lotgi1|183446	0	0	0	0	0	0
Lotgi1|183614	0	0	0	0	0	0
Lotgi1|184255	0	0	0	1	22	4.37375745526839
Lotgi1|186095	0	0	0	0	0	0
Lotgi1|186317	0	0	0	0	0	0
Lotgi1|187129	0	0	0	0	0	0
Lotgi1|188534	0	0	0	0	0	0
Lotgi1|189066	0	0	0	0	0	0
Lotgi1|189089	0	0	0	0	0	0
Lotgi1|191640	0	0	0	0	0	0
Lotgi1|191692	0	0	0	0	0	0
Lotgi1|192237	0	0	0	0	0	0
Lotgi1|192582	0	0	0	0	0	0
Lotgi1|193211	0	0	0	0	0	0
Lotgi1|193218	0	0	0	0	0	0
Lotgi1|193969	0	0	0	0	0	0
Lotgi1|194019	0	0	0	0	0	0
Lotgi1|195517	0	0	0	0	0	0
Lotgi1|196152	0	0	0	0	0	0
Lotgi1|196809	0	0	0	0	0	0
Lotgi1|197818	0	0	0	0	0	0
Lotgi1|199248	0	0	0	0	0	0
Lotgi1|200510	0	0	0	0	0	0
Lotgi1|201802	0	0	0	0	0	0
Lotgi1|201804	0	0	0	0	0	0
Lotgi1|201878	0	0	0	0	0	0
Lotgi1|202077	0	0	0	1	14	3.14606741573034
Lotgi1|203020	0	0	0	0	0	0
Lotgi1|203293	0	0	0	0	0	0
Lotgi1|203487	0	0	0	0	0	0
Lotgi1|203811	0	0	0	0	0	0
Lotgi1|203919	0	0	0	0	0	0
Lotgi1|204047	0	0	0	0	0	0
Lotgi1|204240	0	0	0	0	0	0
Lotgi1|204359	0	0	0	0	0	0
Lotgi1|204747	0	0	0	0	0	0
Lotgi1|204770	0	0	0	0	0	0
Lotgi1|204915	0	0	0	0	0	0
Lotgi1|204921	0	0	0	0	0	0
Lotgi1|205030	0	0	0	0	0	0
Lotgi1|205205	0	0	0	0	0	0
Lotgi1|205379	0	0	0	0	0	0
Lotgi1|205401	0	0	0	0	0	0
Lotgi1|227783	0	0	0	0	0	0
Lotgi1|227996	1	24	4.9792531120332	0	0	0
Lotgi1|228264	0	0	0	0	0	0
Lotgi1|228268	0	0	0	0	0	0
Lotgi1|228385	0	0	0	0	0	0
Lotgi1|228472	0	0	0	0	0	0
Lotgi1|228882	0	0	0	0	0	0
Lotgi1|228883	0	0	0	0	0	0
Lotgi1|229175	0	0	0	0	0	0
Lotgi1|229248	0	0	0	0	0	0
Lotgi1|229407	0	0	0	0	0	0
Lotgi1|229427	0	0	0	0	0	0
Lotgi1|229482	0	0	0	0	0	0
Lotgi1|229513	0	0	0	0	0	0
Lotgi1|229543	0	0	0	0	0	0
Lotgi1|229608	0	0	0	0	0	0
Lotgi1|229818	0	0	0	0	0	0
Lotgi1|229862	0	0	0	0	0	0
Lotgi1|229978	0	0	0	0	0	0
Lotgi1|230007	0	0	0	0	0	0
Lotgi1|230068	0	0	0	0	0	0
Lotgi1|230225	0	0	0	0	0	0
Lotgi1|230492	0	0	0	0	0	0
Lotgi1|230493	0	0	0	0	0	0
Lotgi1|230510	0	0	0	0	0	0
Lotgi1|230689	0	0	0	0	0	0
Lotgi1|230731	0	0	0	0	0	0
Lotgi1|230732	0	0	0	0	0	0
Lotgi1|230854	0	0	0	0	0	0
Lotgi1|230881	0	0	0	0	0	0
Lotgi1|230890	0	0	0	0	0	0
Lotgi1|231009	0	0	0	0	0	0
Lotgi1|231010	0	0	0	0	0	0
Lotgi1|231046	0	0	0	0	0	0
Lotgi1|231186	0	0	0	0	0	0
Lotgi1|231395	0	0	0	0	0	0
Lotgi1|231426	0	0	0	0	0	0
Lotgi1|231427	0	0	0	0	0	0
Lotgi1|231460	0	0	0	0	0	0
Lotgi1|231509	0	0	0	1	34	14.7826086956522
Lotgi1|231862	0	0	0	0	0	0
Lotgi1|231869	0	0	0	0	0	0
Lotgi1|232022	0	0	0	0	0	0
Lotgi1|232029	0	0	0	0	0	0
Lotgi1|232343	0	0	0	0	0	0
Lotgi1|232714	0	0	0	1	38	3.44202898550725
Lotgi1|232718	0	0	0	1	77	9.56521739130435
Lotgi1|232880	0	0	0	0	0	0
Lotgi1|233095	0	0	0	0	0	0
Lotgi1|233199	0	0	0	0	0	0
Lotgi1|233200	0	0	0	0	0	0
Lotgi1|233201	0	0	0	0	0	0
Lotgi1|233299	0	0	0	0	0	0
Lotgi1|233348	0	0	0	0	0	0
Lotgi1|233397	0	0	0	0	0	0
Lotgi1|233408	0	0	0	0	0	0
Lotgi1|233420	0	0	0	0	0	0
Lotgi1|233451	0	0	0	0	0	0
Lotgi1|233461	0	0	0	0	0	0
Lotgi1|233583	0	0	0	0	0	0
Lotgi1|233779	0	0	0	0	0	0
Lotgi1|233820	0	0	0	0	0	0
Lotgi1|234302	0	0	0	0	0	0
Lotgi1|234386	0	0	0	0	0	0
Lotgi1|234387	0	0	0	0	0	0
Lotgi1|234405	0	0	0	0	0	0
Lotgi1|234488	0	0	0	0	0	0
Lotgi1|234489	0	0	0	0	0	0
Lotgi1|234508	0	0	0	0	0	0
Lotgi1|234596	0	0	0	0	0	0
Lotgi1|234845	0	0	0	0	0	0
Lotgi1|234865	0	0	0	0	0	0
Lotgi1|234884	0	0	0	0	0	0
Lotgi1|234885	0	0	0	0	0	0
Lotgi1|234936	0	0	0	1	118	18.7301587301587
Lotgi1|235120	0	0	0	2	54	4.72027972027972
Lotgi1|235497	0	0	0	0	0	0
Lotgi1|235548	0	0	0	0	0	0
Lotgi1|235549	0	0	0	0	0	0
Lotgi1|235566	0	0	0	0	0	0
Lotgi1|235609	0	0	0	1	30	8.59598853868195
Lotgi1|235610	0	0	0	0	0	0
Lotgi1|235621	0	0	0	0	0	0
Lotgi1|235690	0	0	0	0	0	0
Lotgi1|235694	0	0	0	0	0	0
Lotgi1|235797	0	0	0	0	0	0
Lotgi1|235812	0	0	0	0	0	0
Lotgi1|235865	0	0	0	0	0	0
Lotgi1|235969	0	0	0	0	0	0
Lotgi1|235988	0	0	0	0	0	0
Lotgi1|236183	0	0	0	0	0	0
Lotgi1|236449	0	0	0	1	128	13.2368148914168
Lotgi1|236462	0	0	0	0	0	0
Lotgi1|236689	0	0	0	0	0	0
Lotgi1|236690	0	0	0	0	0	0
Lotgi1|236691	0	0	0	0	0	0
Lotgi1|236770	0	0	0	0	0	0
Lotgi1|236812	0	0	0	1	21	2.19435736677116
Lotgi1|236952	0	0	0	0	0	0
Lotgi1|236955	0	0	0	0	0	0
Lotgi1|237070	0	0	0	0	0	0
Lotgi1|237103	0	0	0	0	0	0
Lotgi1|237143	0	0	0	0	0	0
Lotgi1|237152	0	0	0	0	0	0
Lotgi1|237161	0	0	0	0	0	0
Lotgi1|237303	0	0	0	0	0	0
Lotgi1|237446	0	0	0	0	0	0
Lotgi1|237510	0	0	0	0	0	0
Lotgi1|237709	0	0	0	0	0	0
Lotgi1|237754	0	0	0	0	0	0
Lotgi1|237778	0	0	0	0	0	0
Lotgi1|237996	0	0	0	0	0	0
Lotgi1|238082	0	0	0	0	0	0
Lotgi1|238094	0	0	0	0	0	0
Lotgi1|238156	0	0	0	0	0	0
Lotgi1|238202	0	0	0	0	0	0
Lotgi1|238326	0	0	0	0	0	0
Lotgi1|238358	0	0	0	0	0	0
Lotgi1|238400	0	0	0	0	0	0
Lotgi1|238415	0	0	0	0	0	0
Lotgi1|238430	0	0	0	0	0	0
Lotgi1|238515	0	0	0	0	0	0
Lotgi1|238526	0	0	0	0	0	0
Lotgi1|238560	0	0	0	0	0	0
Lotgi1|238831	0	0	0	0	0	0
Lotgi1|238844	0	0	0	0	0	0
Lotgi1|238970	0	0	0	0	0	0
Lotgi1|239005	0	0	0	0	0	0
Lotgi1|239125	0	0	0	1	60	6.29590766002099
Lotgi1|239159	0	0	0	0	0	0
Lotgi1|239170	0	0	0	0	0	0
Lotgi1|239171	0	0	0	0	0	0
Lotgi1|239173	0	0	0	0	0	0
Lotgi1|239174	0	0	0	0	0	0
Lotgi1|239188	0	0	0	0	0	0
Lotgi1|239189	0	0	0	0	0	0
Lotgi1|239214	0	0	0	0	0	0
Lotgi1|239234	0	0	0	0	0	0
Lotgi1|239271	0	0	0	0	0	0
Lotgi1|239339	0	0	0	0	0	0
Lotgi1|239447	0	0	0	0	0	0
Lotgi1|239519	0	0	0	0	0	0
Lotgi1|239573	0	0	0	0	0	0
Lotgi1|239574	0	0	0	0	0	0
Lotgi1|205560	0	0	0	0	0	0
Lotgi1|205662	0	0	0	0	0	0
Lotgi1|206060	0	0	0	0	0	0
Lotgi1|206617	0	0	0	0	0	0
Lotgi1|207101	0	0	0	0	0	0
Lotgi1|207549	0	0	0	0	0	0
Lotgi1|150310	0	0	0	0	0	0
Lotgi1|151060	0	0	0	0	0	0
Lotgi1|152688	0	0	0	0	0	0
Lotgi1|152699	0	0	0	0	0	0
Lotgi1|152799	0	0	0	0	0	0
Lotgi1|152812	0	0	0	0	0	0
Lotgi1|153233	0	0	0	0	0	0
Lotgi1|153653	0	0	0	0	0	0
Lotgi1|154020	0	0	0	0	0	0
Lotgi1|154166	0	0	0	0	0	0
Lotgi1|154423	0	0	0	0	0	0
Lotgi1|154424	0	0	0	0	0	0
Lotgi1|154590	0	0	0	0	0	0
Lotgi1|154713	0	0	0	0	0	0
Lotgi1|156257	0	0	0	0	0	0
Lotgi1|156525	0	0	0	0	0	0
Lotgi1|156599	0	0	0	0	0	0
Lotgi1|156601	0	0	0	0	0	0
Lotgi1|157133	0	0	0	0	0	0
Lotgi1|157305	0	0	0	0	0	0
Lotgi1|157680	0	0	0	0	0	0
Lotgi1|157683	0	0	0	0	0	0
Lotgi1|157689	0	0	0	0	0	0
Lotgi1|157690	0	0	0	0	0	0
Lotgi1|157827	0	0	0	0	0	0
Lotgi1|158113	0	0	0	0	0	0
Lotgi1|158316	0	0	0	0	0	0
Lotgi1|158379	0	0	0	0	0	0
Lotgi1|158905	0	0	0	0	0	0
Lotgi1|159173	0	0	0	0	0	0
Lotgi1|159264	0	0	0	0	0	0
Lotgi1|159314	0	0	0	0	0	0
Lotgi1|159331	0	0	0	0	0	0
Lotgi1|159383	0	0	0	0	0	0
Lotgi1|159694	0	0	0	0	0	0
Lotgi1|159735	0	0	0	0	0	0
Lotgi1|160173	0	0	0	0	0	0
Lotgi1|160356	0	0	0	0	0	0
Lotgi1|160410	0	0	0	0	0	0
Lotgi1|160701	0	0	0	0	0	0
Lotgi1|161608	0	0	0	0	0	0
Lotgi1|162078	0	0	0	3	89	4.67191601049869
Lotgi1|162562	0	0	0	0	0	0
Lotgi1|162861	0	0	0	0	0	0
Lotgi1|162872	0	0	0	0	0	0
Lotgi1|163448	0	0	0	0	0	0
Lotgi1|163596	0	0	0	0	0	0
Lotgi1|163637	0	0	0	0	0	0
Lotgi1|163670	0	0	0	0	0	0
Lotgi1|164755	0	0	0	0	0	0
Lotgi1|164956	0	0	0	0	0	0
Lotgi1|166131	0	0	0	0	0	0
Lotgi1|166196	0	0	0	0	0	0
Lotgi1|166451	0	0	0	0	0	0
Lotgi1|167423	0	0	0	0	0	0
Lotgi1|167578	0	0	0	0	0	0
Lotgi1|168464	0	0	0	0	0	0
Lotgi1|168922	0	0	0	0	0	0
Lotgi1|168990	0	0	0	0	0	0
Lotgi1|169491	0	0	0	0	0	0
Lotgi1|169557	0	0	0	0	0	0
Lotgi1|169925	0	0	0	0	0	0
Lotgi1|170528	0	0	0	0	0	0
Lotgi1|171084	0	0	0	1	20	5.60224089635854
Lotgi1|171839	0	0	0	0	0	0
Lotgi1|171918	0	0	0	0	0	0
Lotgi1|172187	0	0	0	0	0	0
Lotgi1|172331	0	0	0	0	0	0
Lotgi1|172698	0	0	0	0	0	0
Lotgi1|173095	0	0	0	0	0	0
Lotgi1|173138	0	0	0	0	0	0
Lotgi1|173199	0	0	0	0	0	0
Lotgi1|173200	0	0	0	0	0	0
Lotgi1|174003	0	0	0	0	0	0
Lotgi1|174065	0	0	0	0	0	0
Lotgi1|174203	0	0	0	0	0	0
Lotgi1|174205	0	0	0	0	0	0
Lotgi1|174652	0	0	0	0	0	0
Lotgi1|174920	0	0	0	1	65	12.5968992248062
Lotgi1|175997	0	0	0	0	0	0
Lotgi1|176496	0	0	0	0	0	0
Lotgi1|176686	0	0	0	0	0	0
Lotgi1|176992	0	0	0	0	0	0
Lotgi1|177837	0	0	0	0	0	0
Lotgi1|178843	0	0	0	0	0	0
Lotgi1|178848	0	0	0	0	0	0
Lotgi1|178880	0	0	0	0	0	0
