## Supplemental File 3 for "ProminTools: Shedding light on proteins of unknown function in biomineralization with user friendly tools illustrated using mollusc shell matrix protein sequences": Mann2014all_chargedclus_Proteome.txt

Lotgi1|51730	cluster	negative	323	392
Lotgi1|51876	cluster	negative	241	268
Lotgi1|52002	cluster	negative	128	158
Lotgi1|53031	cluster	positive	524	553
Lotgi1|53412	cluster	positive	244	264
Lotgi1|53477	cluster	negative	307	345
Lotgi1|61916	cluster	negative	465	499
Lotgi1|62291	cluster	negative	170	190
Lotgi1|63496	cluster	negative	552	604
Lotgi1|64187	cluster	positive	391	421
Lotgi1|72911	cluster	negative	104	136
Lotgi1|73005	cluster	positive	309	337
Lotgi1|73684	cluster	negative	216	235
Lotgi1|91366	cluster	negative	654	677
Lotgi1|91560	cluster	negative	568	596
Lotgi1|91892	cluster	negative	224	247
Lotgi1|92134	cluster	positive	387	427
Lotgi1|92528	cluster	negative	159	190
Lotgi1|92759	cluster	positive	305	324
Lotgi1|95079	cluster	negative	128	147
Lotgi1|95198	cluster	negative	127	150
Lotgi1|96004	cluster	positive	105	147
Lotgi1|102258	cluster	negative	302	325
Lotgi1|102290	cluster	negative	415	452
Lotgi1|102642	cluster	negative	402	421
Lotgi1|103228	cluster	negative	151	170
Lotgi1|103494	cluster	negative	221	249
Lotgi1|103588	cluster	negative	218	237
Lotgi1|103662	cluster	negative	127	171
Lotgi1|103713	cluster	positive	247	266
Lotgi1|103944	cluster	positive	473	492
Lotgi1|105088	cluster	negative	436	469
Lotgi1|105097	cluster	negative	845	872
Lotgi1|105363	cluster	positive	221	240
Lotgi1|105531	cluster	negative	400	464
Lotgi1|105959	cluster	positive	352	373
Lotgi1|105959	cluster	negative	217	269
Lotgi1|106021	cluster	positive	279	302
Lotgi1|106755	cluster	negative	103	127
Lotgi1|106842	cluster	negative	85	132
Lotgi1|107328	cluster	negative	444	467
Lotgi1|107384	cluster	positive	336	356
Lotgi1|107883	cluster	negative	446	465
Lotgi1|108036	cluster	negative	291	310
Lotgi1|108079	cluster	negative	471	491
Lotgi1|108413	cluster	negative	237	262
Lotgi1|108795	cluster	negative	319	343
Lotgi1|109602	cluster	negative	316	335
Lotgi1|109899	cluster	negative	226	250
Lotgi1|110043	cluster	negative	133	156
Lotgi1|110682	cluster	negative	285	309
Lotgi1|110908	cluster	positive	718	740
Lotgi1|111616	cluster	negative	110	135
Lotgi1|111681	cluster	negative	502	534
Lotgi1|111732	cluster	negative	365	390
Lotgi1|112417	cluster	negative	972	993
Lotgi1|112928	cluster	negative	331	370
Lotgi1|113008	cluster	negative	423	453
Lotgi1|114003	cluster	negative	605	636
Lotgi1|114228	cluster	negative	112	134
Lotgi1|114718	cluster	negative	946	965
Lotgi1|115246	cluster	positive	666	687
Lotgi1|115283	cluster	negative	364	386
Lotgi1|115358	cluster	negative	341	377
Lotgi1|115433	cluster	negative	386	419
Lotgi1|115514	cluster	negative	627	664
Lotgi1|116221	cluster	negative	143	175
Lotgi1|116621	cluster	negative	855	876
Lotgi1|116755	cluster	negative	272	299
Lotgi1|117142	cluster	negative	202	222
Lotgi1|117664	cluster	negative	134	158
Lotgi1|118213	cluster	negative	340	359
Lotgi1|118400	cluster	negative	169	204
Lotgi1|118662	cluster	negative	190	222
Lotgi1|118662	cluster	negative	383	404
Lotgi1|118724	cluster	negative	206	230
Lotgi1|118738	cluster	positive	217	239
Lotgi1|118824	cluster	negative	466	512
Lotgi1|119222	cluster	negative	295	323
Lotgi1|119273	cluster	negative	270	292
Lotgi1|119662	cluster	negative	236	256
Lotgi1|119991	cluster	negative	252	271
Lotgi1|120462	cluster	positive	122	142
Lotgi1|120815	cluster	negative	331	359
Lotgi1|120993	cluster	negative	236	264
Lotgi1|121605	cluster	negative	437	456
Lotgi1|121837	cluster	negative	308	346
Lotgi1|122039	cluster	negative	300	324
Lotgi1|122782	cluster	negative	171	194
Lotgi1|124095	cluster	negative	268	288
Lotgi1|124539	cluster	positive	463	482
Lotgi1|124557	cluster	negative	268	287
Lotgi1|124623	cluster	negative	382	402
Lotgi1|124931	cluster	negative	549	568
Lotgi1|124977	cluster	negative	446	469
Lotgi1|125674	cluster	negative	180	222
Lotgi1|126173	cluster	negative	261	287
Lotgi1|126173	cluster	negative	682	716
Lotgi1|126173	cluster	negative	727	752
Lotgi1|126248	cluster	negative	383	405
Lotgi1|126355	cluster	negative	119	146
Lotgi1|127003	cluster	negative	239	259
Lotgi1|127397	cluster	negative	652	688
Lotgi1|127487	cluster	negative	959	985
Lotgi1|128639	cluster	negative	264	288
Lotgi1|128750	cluster	negative	876	914
Lotgi1|129978	cluster	negative	123	149
Lotgi1|129991	cluster	negative	215	241
Lotgi1|130246	cluster	negative	119	145
Lotgi1|130257	cluster	negative	285	316
Lotgi1|130294	cluster	negative	234	253
Lotgi1|130421	cluster	negative	107	131
Lotgi1|130482	cluster	negative	129	150
Lotgi1|130484	cluster	negative	158	181
Lotgi1|132084	cluster	positive	424	473
Lotgi1|132462	cluster	negative	586	631
Lotgi1|132718	cluster	negative	242	261
Lotgi1|132948	cluster	negative	694	719
Lotgi1|133587	cluster	negative	596	624
Lotgi1|134831	cluster	negative	195	217
Lotgi1|135322	cluster	negative	100	127
Lotgi1|136147	cluster	positive	406	430
Lotgi1|136530	cluster	negative	79	106
Lotgi1|137224	cluster	negative	134	167
Lotgi1|138000	cluster	negative	290	309
Lotgi1|138023	cluster	negative	210	232
Lotgi1|138092	cluster	negative	691	722
Lotgi1|138173	cluster	negative	141	183
Lotgi1|138500	cluster	negative	160	192
Lotgi1|138508	cluster	negative	304	325
Lotgi1|138558	cluster	negative	173	196
Lotgi1|139282	cluster	negative	405	445
Lotgi1|139911	cluster	negative	392	420
Lotgi1|140025	cluster	negative	873	896
Lotgi1|140702	cluster	negative	674	705
Lotgi1|141691	cluster	negative	672	695
Lotgi1|142047	cluster	negative	323	345
Lotgi1|142778	cluster	negative	130	152
Lotgi1|142897	cluster	negative	672	693
Lotgi1|143023	cluster	negative	534	562
Lotgi1|143393	cluster	negative	164	204
Lotgi1|143784	cluster	negative	231	276
Lotgi1|144245	cluster	negative	280	306
Lotgi1|144381	cluster	negative	872	896
Lotgi1|144696	cluster	negative	156	180
Lotgi1|144748	cluster	negative	598	623
Lotgi1|145160	cluster	negative	494	521
Lotgi1|146462	cluster	negative	254	273
Lotgi1|147032	cluster	negative	254	273
Lotgi1|147474	cluster	negative	134	155
Lotgi1|149873	cluster	negative	311	336
Lotgi1|150185	cluster	positive	87	110
Lotgi1|150620	cluster	negative	134	161
Lotgi1|151365	cluster	negative	417	438
Lotgi1|151397	cluster	negative	365	386
Lotgi1|177207	cluster	positive	830	850
Lotgi1|177433	cluster	negative	502	531
Lotgi1|177862	cluster	positive	234	261
Lotgi1|177999	cluster	negative	283	358
Lotgi1|178018	cluster	negative	347	362
Lotgi1|178048	cluster	negative	190	207
Lotgi1|178463	cluster	negative	260	290
Lotgi1|179207	cluster	negative	614	642
Lotgi1|179477	cluster	negative	412	453
Lotgi1|179956	cluster	negative	202	230
Lotgi1|179982	cluster	negative	216	241
Lotgi1|152053	cluster	negative	331	427
Lotgi1|152053	cluster	negative	610	757
Lotgi1|152088	cluster	negative	317	342
Lotgi1|152123	cluster	positive	600	637
Lotgi1|152179	cluster	negative	241	277
Lotgi1|152192	cluster	negative	388	412
Lotgi1|152547	cluster	negative	95	135
Lotgi1|152736	cluster	negative	107	136
Lotgi1|152778	cluster	negative	336	360
Lotgi1|152832	cluster	positive	414	433
Lotgi1|152862	cluster	positive	862	899
Lotgi1|152898	cluster	negative	874	917
Lotgi1|153031	cluster	negative	898	922
Lotgi1|153035	cluster	negative	727	752
Lotgi1|153051	cluster	negative	405	434
Lotgi1|153071	cluster	negative	65	108
Lotgi1|153163	cluster	negative	446	473
Lotgi1|153208	cluster	negative	108	137
Lotgi1|153226	cluster	negative	82	109
Lotgi1|153366	cluster	negative	321	347
Lotgi1|153369	cluster	negative	87	132
Lotgi1|153390	cluster	negative	428	454
Lotgi1|153464	cluster	positive	609	628
Lotgi1|153592	cluster	negative	182	212
Lotgi1|153686	cluster	positive	235	255
Lotgi1|153704	cluster	negative	448	474
Lotgi1|153720	cluster	negative	787	947
Lotgi1|153724	cluster	positive	115	136
Lotgi1|153736	cluster	positive	454	495
Lotgi1|153790	cluster	negative	30	100
Lotgi1|153818	cluster	negative	135	163
Lotgi1|153825	cluster	negative	438	481
Lotgi1|153831	cluster	negative	120	145
Lotgi1|153844	cluster	negative	522	555
Lotgi1|153945	cluster	negative	493	513
Lotgi1|154062	cluster	negative	205	225
Lotgi1|154246	cluster	positive	201	222
Lotgi1|154247	cluster	positive	201	222
Lotgi1|154248	cluster	positive	201	222
Lotgi1|154483	cluster	negative	121	143
Lotgi1|154484	cluster	positive	924	946
Lotgi1|154574	cluster	negative	163	192
Lotgi1|154612	cluster	negative	252	271
Lotgi1|154659	cluster	positive	710	737
Lotgi1|154716	cluster	negative	115	138
Lotgi1|154826	cluster	negative	177	199
Lotgi1|154830	cluster	negative	205	272
Lotgi1|154981	cluster	negative	865	889
Lotgi1|154983	cluster	negative	105	132
Lotgi1|155063	cluster	negative	251	286
Lotgi1|155065	cluster	negative	614	640
Lotgi1|155114	cluster	negative	100	155
Lotgi1|155215	cluster	negative	306	338
Lotgi1|155256	cluster	negative	116	146
Lotgi1|155261	cluster	negative	178	205
Lotgi1|155359	cluster	negative	96	127
Lotgi1|155371	cluster	negative	115	145
Lotgi1|155552	cluster	negative	154	179
Lotgi1|155600	cluster	negative	103	128
Lotgi1|155601	cluster	negative	948	974
Lotgi1|155765	cluster	negative	392	418
Lotgi1|155845	cluster	negative	143	180
Lotgi1|155846	cluster	negative	154	190
Lotgi1|155848	cluster	negative	105	139
Lotgi1|155849	cluster	negative	216	240
Lotgi1|155939	cluster	negative	683	726
Lotgi1|155941	cluster	negative	546	570
Lotgi1|155946	cluster	negative	121	144
Lotgi1|156008	cluster	negative	372	394
Lotgi1|156095	cluster	negative	178	197
Lotgi1|156097	cluster	negative	125	152
Lotgi1|156120	cluster	negative	541	563
Lotgi1|156142	cluster	negative	410	437
Lotgi1|156185	cluster	negative	248	310
Lotgi1|156186	cluster	negative	148	167
Lotgi1|156211	cluster	negative	171	197
Lotgi1|156290	cluster	negative	316	336
Lotgi1|156312	cluster	negative	90	116
Lotgi1|156312	cluster	negative	554	575
Lotgi1|156353	cluster	negative	598	644
Lotgi1|156603	cluster	negative	341	362
Lotgi1|156652	cluster	negative	89	115
Lotgi1|156713	cluster	negative	255	279
Lotgi1|156782	cluster	negative	338	364
Lotgi1|157117	cluster	negative	107	129
Lotgi1|157121	cluster	negative	117	158
Lotgi1|157186	cluster	negative	88	108
Lotgi1|157259	cluster	negative	405	439
Lotgi1|157284	cluster	negative	149	172
Lotgi1|157401	cluster	positive	332	355
Lotgi1|157592	cluster	negative	247	287
Lotgi1|157596	cluster	negative	369	395
Lotgi1|157788	cluster	negative	678	693
Lotgi1|157824	cluster	negative	923	951
Lotgi1|157867	cluster	negative	455	491
Lotgi1|157888	cluster	negative	454	478
Lotgi1|157984	cluster	negative	193	216
Lotgi1|157986	cluster	negative	398	425
Lotgi1|158006	cluster	negative	316	385
Lotgi1|158254	cluster	negative	172	191
Lotgi1|158257	cluster	negative	489	511
Lotgi1|158272	cluster	negative	902	946
Lotgi1|158297	cluster	positive	258	305
Lotgi1|158307	cluster	negative	414	441
Lotgi1|158308	cluster	negative	389	417
Lotgi1|158312	cluster	negative	382	401
Lotgi1|158419	cluster	negative	395	421
Lotgi1|158426	cluster	negative	66	113
Lotgi1|158456	cluster	negative	449	475
Lotgi1|158461	cluster	negative	138	178
Lotgi1|158521	cluster	negative	165	189
Lotgi1|158533	cluster	negative	452	478
Lotgi1|158543	cluster	negative	113	141
Lotgi1|158600	cluster	negative	388	414
Lotgi1|158646	cluster	negative	205	227
Lotgi1|158653	cluster	negative	104	125
Lotgi1|158725	cluster	negative	582	608
Lotgi1|158775	cluster	negative	523	578
Lotgi1|159041	cluster	negative	155	189
Lotgi1|159143	cluster	negative	488	511
Lotgi1|159181	cluster	negative	506	529
Lotgi1|159249	cluster	negative	206	244
Lotgi1|159278	cluster	negative	738	764
Lotgi1|159535	cluster	negative	401	427
Lotgi1|159606	cluster	negative	224	260
Lotgi1|159865	cluster	negative	461	486
Lotgi1|159897	cluster	negative	273	296
Lotgi1|159962	cluster	negative	578	623
Lotgi1|159983	cluster	negative	160	195
Lotgi1|160063	cluster	negative	214	236
Lotgi1|160096	cluster	negative	118	141
Lotgi1|160115	cluster	negative	198	222
Lotgi1|160236	cluster	negative	885	910
Lotgi1|160263	cluster	negative	161	186
Lotgi1|160404	cluster	negative	550	576
Lotgi1|160695	cluster	negative	200	219
Lotgi1|160729	cluster	negative	179	204
Lotgi1|160791	cluster	positive	163	189
Lotgi1|160808	cluster	positive	348	367
Lotgi1|160946	cluster	negative	102	127
Lotgi1|160956	cluster	positive	748	774
Lotgi1|161042	cluster	negative	240	293
Lotgi1|161171	cluster	negative	74	106
Lotgi1|161356	cluster	positive	419	438
Lotgi1|161423	cluster	negative	91	116
Lotgi1|161541	cluster	negative	147	200
Lotgi1|161572	cluster	negative	100	140
Lotgi1|161583	cluster	positive	205	226
Lotgi1|161733	cluster	positive	240	262
Lotgi1|161733	cluster	negative	15	232
Lotgi1|161830	cluster	negative	530	556
Lotgi1|161860	cluster	negative	184	207
Lotgi1|161966	cluster	negative	249	281
Lotgi1|162003	cluster	negative	315	391
Lotgi1|162015	cluster	negative	134	155
Lotgi1|162042	cluster	negative	131	153
Lotgi1|162090	cluster	negative	125	148
Lotgi1|162106	cluster	positive	281	307
Lotgi1|162106	cluster	negative	618	656
Lotgi1|162122	cluster	negative	424	458
Lotgi1|162204	cluster	negative	202	244
Lotgi1|162240	cluster	positive	308	339
Lotgi1|162266	cluster	negative	170	192
Lotgi1|162572	cluster	negative	120	145
Lotgi1|162598	cluster	negative	271	290
Lotgi1|162611	cluster	negative	236	256
Lotgi1|162684	cluster	negative	583	608
Lotgi1|162849	cluster	negative	272	296
Lotgi1|162862	cluster	negative	190	230
Lotgi1|162873	cluster	negative	358	385
Lotgi1|162988	cluster	negative	204	237
Lotgi1|163085	cluster	positive	96	137
Lotgi1|163087	cluster	negative	91	134
Lotgi1|163120	cluster	negative	254	278
Lotgi1|163132	cluster	negative	181	200
Lotgi1|163146	cluster	negative	163	196
Lotgi1|163173	cluster	negative	106	133
Lotgi1|163174	cluster	negative	380	406
Lotgi1|163203	cluster	negative	167	192
Lotgi1|163207	cluster	negative	157	183
Lotgi1|163220	cluster	negative	309	330
Lotgi1|163629	cluster	negative	329	353
Lotgi1|163769	cluster	negative	234	267
Lotgi1|163788	cluster	negative	634	658
Lotgi1|164036	cluster	negative	133	158
Lotgi1|164088	cluster	negative	278	302
Lotgi1|164096	cluster	positive	311	331
Lotgi1|164109	cluster	negative	121	145
Lotgi1|164234	cluster	negative	125	148
Lotgi1|164297	cluster	negative	511	538
Lotgi1|164336	cluster	negative	325	412
Lotgi1|164456	cluster	negative	129	150
Lotgi1|164861	cluster	negative	121	130
Lotgi1|165019	cluster	negative	210	249
Lotgi1|165177	cluster	positive	83	106
Lotgi1|165178	cluster	negative	459	477
Lotgi1|165343	cluster	negative	701	727
Lotgi1|165369	cluster	negative	120	143
Lotgi1|165405	cluster	negative	313	346
Lotgi1|165503	cluster	negative	109	138
Lotgi1|165578	cluster	negative	472	536
Lotgi1|165607	cluster	positive	363	383
Lotgi1|165646	cluster	negative	110	145
Lotgi1|165827	cluster	positive	857	880
Lotgi1|165827	cluster	negative	775	798
Lotgi1|165883	cluster	negative	550	579
Lotgi1|165911	cluster	negative	447	466
Lotgi1|165994	cluster	negative	330	359
Lotgi1|166065	cluster	negative	99	121
Lotgi1|166315	cluster	negative	324	349
Lotgi1|166412	cluster	positive	166	188
Lotgi1|166454	cluster	negative	394	441
Lotgi1|166570	cluster	negative	409	442
Lotgi1|166570	cluster	negative	486	527
Lotgi1|166570	cluster	negative	645	690
Lotgi1|166623	cluster	positive	638	674
Lotgi1|166624	cluster	positive	653	691
Lotgi1|166703	cluster	negative	166	186
Lotgi1|166797	cluster	negative	138	162
Lotgi1|166800	cluster	negative	459	498
Lotgi1|166833	cluster	negative	751	797
Lotgi1|166871	cluster	negative	442	487
Lotgi1|166880	cluster	negative	301	324
Lotgi1|166977	cluster	negative	537	559
Lotgi1|167174	cluster	negative	448	480
Lotgi1|167417	cluster	negative	139	165
Lotgi1|167437	cluster	negative	70	112
Lotgi1|167555	cluster	negative	79	110
Lotgi1|167641	cluster	negative	225	251
Lotgi1|167648	cluster	negative	313	339
Lotgi1|167826	cluster	negative	570	595
Lotgi1|167852	cluster	negative	56	143
Lotgi1|167875	cluster	negative	291	328
Lotgi1|168047	cluster	negative	231	267
Lotgi1|168228	cluster	negative	486	506
Lotgi1|168302	cluster	negative	552	581
Lotgi1|168331	cluster	negative	822	845
Lotgi1|168371	cluster	negative	178	198
Lotgi1|168393	cluster	negative	102	134
Lotgi1|168435	cluster	negative	446	472
Lotgi1|168558	cluster	negative	969	995
Lotgi1|168611	cluster	negative	211	249
Lotgi1|168866	cluster	negative	425	463
Lotgi1|168884	cluster	negative	354	389
Lotgi1|169007	cluster	negative	452	478
Lotgi1|169046	cluster	negative	514	535
Lotgi1|169056	cluster	negative	109	141
Lotgi1|169087	cluster	negative	242	263
Lotgi1|169157	cluster	negative	457	477
Lotgi1|169202	cluster	negative	628	657
Lotgi1|169216	cluster	positive	319	340
Lotgi1|169225	cluster	negative	187	224
Lotgi1|169225	cluster	negative	263	332
Lotgi1|169436	cluster	negative	182	202
Lotgi1|169437	cluster	negative	92	142
Lotgi1|169439	cluster	positive	114	142
Lotgi1|169600	cluster	negative	626	656
Lotgi1|169688	cluster	negative	167	187
Lotgi1|169742	cluster	negative	470	506
Lotgi1|169742	cluster	negative	851	887
Lotgi1|169743	cluster	negative	146	166
Lotgi1|169748	cluster	negative	471	511
Lotgi1|169853	cluster	negative	408	431
Lotgi1|170030	cluster	negative	115	143
Lotgi1|170068	cluster	negative	157	185
Lotgi1|170145	cluster	negative	262	282
Lotgi1|170175	cluster	negative	99	134
Lotgi1|170198	cluster	negative	217	237
Lotgi1|170343	cluster	negative	162	189
Lotgi1|170455	cluster	positive	390	417
Lotgi1|170587	cluster	negative	240	284
Lotgi1|170609	cluster	negative	104	132
Lotgi1|170636	cluster	negative	175	203
Lotgi1|170735	cluster	negative	372	398
Lotgi1|170740	cluster	negative	306	330
Lotgi1|170791	cluster	negative	409	431
Lotgi1|170885	cluster	negative	469	489
Lotgi1|170891	cluster	positive	199	220
Lotgi1|170920	cluster	negative	149	178
Lotgi1|170940	cluster	negative	328	354
Lotgi1|171039	cluster	negative	628	654
Lotgi1|171077	cluster	negative	119	146
Lotgi1|171084	cluster	negative	326	346
Lotgi1|171087	cluster	negative	279	309
Lotgi1|171141	cluster	negative	230	253
Lotgi1|171180	cluster	negative	97	176
Lotgi1|171207	cluster	positive	102	121
Lotgi1|171317	cluster	negative	699	724
Lotgi1|171383	cluster	negative	151	179
Lotgi1|171384	cluster	negative	592	615
Lotgi1|171454	cluster	positive	174	195
Lotgi1|171702	cluster	positive	176	195
Lotgi1|171751	cluster	negative	401	487
Lotgi1|171811	cluster	negative	6	101
Lotgi1|171811	cluster	negative	137	319
Lotgi1|171870	cluster	positive	329	349
Lotgi1|172053	cluster	negative	604	630
Lotgi1|172077	cluster	negative	612	634
Lotgi1|172080	cluster	negative	187	209
Lotgi1|172351	cluster	negative	484	509
Lotgi1|172416	cluster	negative	870	896
Lotgi1|172583	cluster	negative	753	779
Lotgi1|172586	cluster	negative	473	528
Lotgi1|172594	cluster	positive	136	158
Lotgi1|172662	cluster	negative	92	121
Lotgi1|172742	cluster	negative	206	230
Lotgi1|172865	cluster	negative	485	511
Lotgi1|172881	cluster	negative	211	230
Lotgi1|172933	cluster	negative	433	462
Lotgi1|172941	cluster	negative	93	131
Lotgi1|172971	cluster	negative	141	166
Lotgi1|173034	cluster	negative	588	611
Lotgi1|173051	cluster	negative	170	195
Lotgi1|173092	cluster	negative	226	251
Lotgi1|173412	cluster	negative	203	272
Lotgi1|173414	cluster	negative	104	132
Lotgi1|173476	cluster	negative	156	181
Lotgi1|173522	cluster	negative	105	139
Lotgi1|173559	cluster	positive	608	630
Lotgi1|173738	cluster	negative	136	160
Lotgi1|173797	cluster	negative	291	317
Lotgi1|173811	cluster	negative	495	514
Lotgi1|173864	cluster	negative	518	549
Lotgi1|174040	cluster	negative	126	145
Lotgi1|174041	cluster	negative	84	137
Lotgi1|174169	cluster	negative	536	591
Lotgi1|174222	cluster	negative	144	168
Lotgi1|174280	cluster	negative	626	652
Lotgi1|174459	cluster	negative	153	183
Lotgi1|174735	cluster	negative	182	202
Lotgi1|174838	cluster	negative	161	185
Lotgi1|174852	cluster	negative	376	436
Lotgi1|174897	cluster	negative	528	557
Lotgi1|174920	cluster	negative	68	133
Lotgi1|174928	cluster	negative	169	192
Lotgi1|174941	cluster	negative	217	240
Lotgi1|174962	cluster	negative	207	286
Lotgi1|175058	cluster	negative	87	115
Lotgi1|175139	cluster	negative	159	188
Lotgi1|175180	cluster	negative	240	266
Lotgi1|175240	cluster	negative	373	399
Lotgi1|175241	cluster	negative	232	255
Lotgi1|175279	cluster	negative	172	199
Lotgi1|175286	cluster	negative	136	166
Lotgi1|175370	cluster	negative	354	383
Lotgi1|175376	cluster	negative	379	404
Lotgi1|175450	cluster	negative	187	211
Lotgi1|175556	cluster	negative	132	154
Lotgi1|175654	cluster	negative	132	154
Lotgi1|175694	cluster	negative	112	162
Lotgi1|175752	cluster	negative	401	427
Lotgi1|175775	cluster	negative	499	533
Lotgi1|175806	cluster	negative	291	352
Lotgi1|175840	cluster	negative	560	586
Lotgi1|175891	cluster	negative	214	238
Lotgi1|175895	cluster	negative	241	267
Lotgi1|175912	cluster	negative	169	199
Lotgi1|175924	cluster	positive	159	184
Lotgi1|175985	cluster	negative	282	304
Lotgi1|176106	cluster	negative	374	400
Lotgi1|176126	cluster	negative	190	212
Lotgi1|176233	cluster	negative	45	112
Lotgi1|176284	cluster	negative	96	133
Lotgi1|176285	cluster	negative	124	160
Lotgi1|176289	cluster	negative	64	116
Lotgi1|176316	cluster	negative	330	366
Lotgi1|176339	cluster	negative	228	254
Lotgi1|176377	cluster	negative	457	481
Lotgi1|176384	cluster	negative	354	385
Lotgi1|176385	cluster	negative	161	185
Lotgi1|176553	cluster	negative	236	256
Lotgi1|176645	cluster	negative	192	219
Lotgi1|176660	cluster	negative	151	175
Lotgi1|176718	cluster	negative	99	134
Lotgi1|176916	cluster	negative	157	183
Lotgi1|181858	cluster	negative	411	449
Lotgi1|181978	cluster	negative	524	556
Lotgi1|182307	cluster	negative	431	445
Lotgi1|182444	cluster	negative	930	962
Lotgi1|182505	cluster	negative	312	376
Lotgi1|182889	cluster	negative	431	446
Lotgi1|183845	cluster	negative	257	281
Lotgi1|184255	cluster	negative	475	497
Lotgi1|184309	cluster	negative	411	450
Lotgi1|184506	cluster	negative	191	254
Lotgi1|184785	cluster	negative	511	547
Lotgi1|184905	cluster	positive	134	161
Lotgi1|184912	cluster	negative	312	338
Lotgi1|184912	cluster	negative	815	834
Lotgi1|184925	cluster	negative	293	317
Lotgi1|185446	cluster	negative	411	449
Lotgi1|187046	cluster	negative	411	450
Lotgi1|187362	cluster	negative	235	261
Lotgi1|188306	cluster	negative	312	336
Lotgi1|189008	cluster	negative	274	299
Lotgi1|189619	cluster	negative	151	186
Lotgi1|189647	cluster	positive	99	204
Lotgi1|190168	cluster	negative	401	443
Lotgi1|190218	cluster	negative	507	530
Lotgi1|190527	cluster	negative	358	377
Lotgi1|191474	cluster	negative	408	430
Lotgi1|191841	cluster	negative	411	451
Lotgi1|191967	cluster	negative	734	757
Lotgi1|192974	cluster	negative	116	135
Lotgi1|193297	cluster	negative	105	133
Lotgi1|193371	cluster	negative	431	446
Lotgi1|193532	cluster	negative	450	465
Lotgi1|195948	cluster	negative	431	446
Lotgi1|195970	cluster	negative	431	446
Lotgi1|196970	cluster	negative	490	524
Lotgi1|197084	cluster	negative	289	318
Lotgi1|197084	cluster	negative	756	784
Lotgi1|197335	cluster	positive	206	227
Lotgi1|197703	cluster	negative	401	442
Lotgi1|198301	cluster	negative	411	449
Lotgi1|198984	cluster	negative	879	912
Lotgi1|200052	cluster	negative	187	204
Lotgi1|200382	cluster	negative	411	450
Lotgi1|201398	cluster	negative	431	446
Lotgi1|202077	cluster	negative	431	445
Lotgi1|202174	cluster	negative	249	268
Lotgi1|202488	cluster	negative	445	498
Lotgi1|202819	cluster	negative	573	595
Lotgi1|203241	cluster	negative	142	163
Lotgi1|203267	cluster	negative	140	170
Lotgi1|203506	cluster	negative	431	446
Lotgi1|203508	cluster	negative	411	451
Lotgi1|203528	cluster	negative	411	451
Lotgi1|203547	cluster	negative	431	446
Lotgi1|203824	cluster	negative	431	446
Lotgi1|203866	cluster	negative	431	445
Lotgi1|204198	cluster	negative	411	451
Lotgi1|204242	cluster	positive	462	490
Lotgi1|204287	cluster	negative	145	171
Lotgi1|204297	cluster	negative	431	446
Lotgi1|204381	cluster	negative	126	146
Lotgi1|204537	cluster	negative	411	451
Lotgi1|204604	cluster	negative	183	208
Lotgi1|205046	cluster	negative	122	143
Lotgi1|205056	cluster	negative	431	446
Lotgi1|205348	cluster	negative	431	446
Lotgi1|205487	cluster	negative	411	451
Lotgi1|205513	cluster	negative	376	416
Lotgi1|205563	cluster	negative	301	323
Lotgi1|206001	cluster	negative	411	442
Lotgi1|206090	cluster	negative	376	412
Lotgi1|206131	cluster	negative	399	423
Lotgi1|206161	cluster	negative	419	434
Lotgi1|206277	cluster	positive	404	423
Lotgi1|206376	cluster	negative	944	977
Lotgi1|206565	cluster	negative	306	331
Lotgi1|206612	cluster	negative	279	328
Lotgi1|206655	cluster	negative	664	688
Lotgi1|207015	cluster	negative	288	314
Lotgi1|207064	cluster	negative	401	438
Lotgi1|207089	cluster	negative	361	401
Lotgi1|207144	cluster	negative	202	248
Lotgi1|207456	cluster	negative	264	301
Lotgi1|207546	cluster	negative	465	508
Lotgi1|207615	cluster	negative	124	150
Lotgi1|208161	cluster	negative	360	419
Lotgi1|208680	cluster	negative	391	422
Lotgi1|209825	cluster	negative	285	310
Lotgi1|210939	cluster	negative	340	359
Lotgi1|211143	cluster	negative	148	171
Lotgi1|211163	cluster	negative	386	409
Lotgi1|211488	cluster	negative	80	110
Lotgi1|211535	cluster	negative	194	215
Lotgi1|211667	cluster	negative	411	451
Lotgi1|212166	cluster	negative	578	608
Lotgi1|212166	cluster	negative	718	751
Lotgi1|212273	cluster	negative	330	354
Lotgi1|213026	cluster	negative	356	377
Lotgi1|213129	cluster	negative	431	446
Lotgi1|213227	cluster	negative	431	446
Lotgi1|213289	cluster	negative	131	151
Lotgi1|213577	cluster	negative	411	449
Lotgi1|213601	cluster	negative	657	681
Lotgi1|213731	cluster	negative	247	272
Lotgi1|213986	cluster	negative	211	268
Lotgi1|214179	cluster	negative	285	319
Lotgi1|214378	cluster	negative	141	166
Lotgi1|214738	cluster	negative	495	520
Lotgi1|214855	cluster	negative	580	605
Lotgi1|215492	cluster	negative	664	693
Lotgi1|216956	cluster	negative	220	247
Lotgi1|217351	cluster	negative	176	206
Lotgi1|217400	cluster	negative	362	383
Lotgi1|217729	cluster	negative	431	446
Lotgi1|218145	cluster	negative	837	895
Lotgi1|218820	cluster	negative	431	445
Lotgi1|218926	cluster	negative	431	445
Lotgi1|219052	cluster	negative	928	982
Lotgi1|219153	cluster	negative	279	307
Lotgi1|219889	cluster	negative	99	121
Lotgi1|220094	cluster	negative	421	451
Lotgi1|220547	cluster	negative	431	445
Lotgi1|221490	cluster	negative	415	456
Lotgi1|221657	cluster	negative	202	235
Lotgi1|222738	cluster	negative	411	451
Lotgi1|223026	cluster	negative	401	444
Lotgi1|223043	cluster	negative	431	446
Lotgi1|223078	cluster	negative	431	446
Lotgi1|223539	cluster	negative	411	451
Lotgi1|223558	cluster	negative	411	449
Lotgi1|224061	cluster	negative	320	353
Lotgi1|224109	cluster	negative	411	451
Lotgi1|224130	cluster	negative	208	236
Lotgi1|224207	cluster	negative	223	246
Lotgi1|224256	cluster	negative	143	172
Lotgi1|224982	cluster	positive	265	287
Lotgi1|225154	cluster	negative	361	408
Lotgi1|225475	cluster	negative	655	688
Lotgi1|226522	cluster	negative	370	391
Lotgi1|226662	cluster	positive	363	385
Lotgi1|226808	cluster	negative	327	347
Lotgi1|227129	cluster	negative	366	394
Lotgi1|227785	cluster	negative	325	364
Lotgi1|227845	cluster	negative	210	272
Lotgi1|227888	cluster	negative	174	256
Lotgi1|227897	cluster	negative	67	109
Lotgi1|227933	cluster	negative	211	235
Lotgi1|227962	cluster	positive	268	291
Lotgi1|227996	cluster	positive	403	427
Lotgi1|228043	cluster	negative	535	584
Lotgi1|228067	cluster	positive	171	191
Lotgi1|228067	cluster	positive	216	239
Lotgi1|228176	cluster	negative	242	275
Lotgi1|228205	cluster	negative	309	348
Lotgi1|228257	cluster	negative	149	171
Lotgi1|228313	cluster	negative	238	262
Lotgi1|228371	cluster	negative	605	630
Lotgi1|228372	cluster	negative	268	288
Lotgi1|228383	cluster	negative	176	208
Lotgi1|228384	cluster	negative	114	145
Lotgi1|228402	cluster	negative	353	390
Lotgi1|228420	cluster	negative	610	653
Lotgi1|228463	cluster	negative	151	175
Lotgi1|228466	cluster	negative	265	287
Lotgi1|228477	cluster	negative	221	281
Lotgi1|228539	cluster	negative	821	841
Lotgi1|228602	cluster	negative	173	221
Lotgi1|228689	cluster	negative	484	513
Lotgi1|228743	cluster	negative	386	481
Lotgi1|228790	cluster	negative	162	194
Lotgi1|228791	cluster	negative	224	283
Lotgi1|228810	cluster	negative	648	668
Lotgi1|228836	cluster	positive	422	453
Lotgi1|228836	cluster	negative	622	642
Lotgi1|228846	cluster	negative	762	786
Lotgi1|228915	cluster	negative	781	846
Lotgi1|228939	cluster	negative	431	446
Lotgi1|228997	cluster	positive	272	292
Lotgi1|229018	cluster	negative	178	204
Lotgi1|229090	cluster	negative	668	692
Lotgi1|229092	cluster	negative	373	394
Lotgi1|229168	cluster	negative	406	456
Lotgi1|229244	cluster	negative	144	187
Lotgi1|229268	cluster	negative	173	250
Lotgi1|229268	cluster	negative	545	580
Lotgi1|229276	cluster	negative	256	295
Lotgi1|229327	cluster	negative	312	347
Lotgi1|229356	cluster	negative	533	559
Lotgi1|229359	cluster	negative	524	547
Lotgi1|229443	cluster	negative	922	961
Lotgi1|229578	cluster	negative	361	456
Lotgi1|229613	cluster	negative	177	203
Lotgi1|229644	cluster	negative	598	619
Lotgi1|229701	cluster	negative	667	688
Lotgi1|229803	cluster	negative	296	322
Lotgi1|229803	cluster	negative	639	659
Lotgi1|229816	cluster	negative	393	422
Lotgi1|229836	cluster	negative	594	619
Lotgi1|229856	cluster	negative	429	479
Lotgi1|230001	cluster	negative	272	302
Lotgi1|230039	cluster	negative	182	231
Lotgi1|230045	cluster	negative	92	127
Lotgi1|230045	cluster	negative	494	518
Lotgi1|230055	cluster	negative	107	130
Lotgi1|230080	cluster	negative	604	685
Lotgi1|230149	cluster	negative	411	451
Lotgi1|230154	cluster	negative	411	451
Lotgi1|230213	cluster	negative	384	403
Lotgi1|230280	cluster	positive	305	342
Lotgi1|230360	cluster	negative	262	326
Lotgi1|230381	cluster	positive	175	199
Lotgi1|230540	cluster	negative	214	244
Lotgi1|230563	cluster	negative	385	446
Lotgi1|230812	cluster	negative	209	229
Lotgi1|230885	cluster	positive	146	229
Lotgi1|230885	cluster	negative	894	928
Lotgi1|230936	cluster	negative	431	446
Lotgi1|231022	cluster	negative	442	461
Lotgi1|231024	cluster	negative	253	275
Lotgi1|231063	cluster	negative	375	422
Lotgi1|231086	cluster	negative	498	527
Lotgi1|231106	cluster	negative	264	357
Lotgi1|231226	cluster	negative	234	258
Lotgi1|231257	cluster	negative	644	669
Lotgi1|231367	cluster	negative	544	598
Lotgi1|231509	cluster	negative	82	116
Lotgi1|231653	cluster	negative	146	174
Lotgi1|231655	cluster	negative	123	146
Lotgi1|231660	cluster	negative	535	565
Lotgi1|231734	cluster	negative	333	368
Lotgi1|231752	cluster	negative	368	391
Lotgi1|231838	cluster	negative	411	451
Lotgi1|231912	cluster	negative	329	356
Lotgi1|232036	cluster	negative	142	161
Lotgi1|232036	cluster	negative	290	329
Lotgi1|232049	cluster	negative	280	307
Lotgi1|232137	cluster	negative	265	294
Lotgi1|232168	cluster	negative	316	344
Lotgi1|232201	cluster	negative	192	222
Lotgi1|232201	cluster	negative	457	482
Lotgi1|232207	cluster	positive	216	242
Lotgi1|232208	cluster	negative	83	102
Lotgi1|232224	cluster	negative	871	902
Lotgi1|232275	cluster	negative	174	200
Lotgi1|232289	cluster	negative	946	974
Lotgi1|232295	cluster	positive	178	197
Lotgi1|232390	cluster	negative	472	517
Lotgi1|232470	cluster	negative	359	387
Lotgi1|232470	cluster	negative	475	522
Lotgi1|232506	cluster	negative	145	172
Lotgi1|232514	cluster	negative	611	642
Lotgi1|232553	cluster	positive	511	538
Lotgi1|232553	cluster	negative	372	402
Lotgi1|232555	cluster	negative	377	405
Lotgi1|232556	cluster	positive	114	138
Lotgi1|232558	cluster	negative	695	736
Lotgi1|232593	cluster	negative	600	677
Lotgi1|232622	cluster	negative	112	133
Lotgi1|232670	cluster	negative	242	281
Lotgi1|232714	cluster	negative	233	271
Lotgi1|232718	cluster	negative	582	659
Lotgi1|232755	cluster	positive	110	133
Lotgi1|232781	cluster	negative	230	266
Lotgi1|232837	cluster	negative	708	731
Lotgi1|232842	cluster	negative	407	440
Lotgi1|232905	cluster	negative	262	288
Lotgi1|232926	cluster	negative	213	236
Lotgi1|232958	cluster	negative	666	691
Lotgi1|232997	cluster	negative	186	215
Lotgi1|233025	cluster	negative	348	375
Lotgi1|233049	cluster	negative	99	133
Lotgi1|233056	cluster	negative	249	268
Lotgi1|233146	cluster	negative	716	738
Lotgi1|233204	cluster	negative	428	454
Lotgi1|233217	cluster	negative	195	215
Lotgi1|233270	cluster	negative	297	381
Lotgi1|233316	cluster	negative	164	194
Lotgi1|233338	cluster	negative	179	201
Lotgi1|233343	cluster	negative	858	877
Lotgi1|233357	cluster	negative	946	967
Lotgi1|233364	cluster	negative	229	269
Lotgi1|233378	cluster	negative	452	475
Lotgi1|233379	cluster	negative	414	441
Lotgi1|233407	cluster	negative	237	256
Lotgi1|233643	cluster	negative	431	446
Lotgi1|233655	cluster	negative	418	451
Lotgi1|233666	cluster	negative	411	451
Lotgi1|233831	cluster	positive	757	783
Lotgi1|233838	cluster	positive	322	365
Lotgi1|233840	cluster	negative	578	660
Lotgi1|233858	cluster	positive	82	101
Lotgi1|233892	cluster	negative	224	251
Lotgi1|233972	cluster	negative	105	124
Lotgi1|233998	cluster	negative	430	459
Lotgi1|234067	cluster	negative	328	351
Lotgi1|234076	cluster	negative	451	479
Lotgi1|234110	cluster	negative	498	520
Lotgi1|234185	cluster	negative	238	264
Lotgi1|234257	cluster	positive	816	840
Lotgi1|234326	cluster	negative	179	228
Lotgi1|234507	cluster	negative	920	946
Lotgi1|234567	cluster	negative	301	326
Lotgi1|234654	cluster	negative	116	152
Lotgi1|234730	cluster	negative	145	165
Lotgi1|234739	cluster	negative	411	451
Lotgi1|234800	cluster	negative	319	352
Lotgi1|234825	cluster	negative	465	537
Lotgi1|234838	cluster	negative	517	541
Lotgi1|234840	cluster	negative	104	180
Lotgi1|234897	cluster	negative	105	136
Lotgi1|234926	cluster	negative	394	419
Lotgi1|234927	cluster	negative	131	163
Lotgi1|234962	cluster	negative	68	108
Lotgi1|235001	cluster	negative	134	155
Lotgi1|235002	cluster	negative	482	520
Lotgi1|235120	cluster	negative	174	203
Lotgi1|235120	cluster	negative	258	283
Lotgi1|235240	cluster	negative	220	248
Lotgi1|235246	cluster	negative	610	636
Lotgi1|235253	cluster	negative	513	529
Lotgi1|235301	cluster	negative	419	445
Lotgi1|235396	cluster	negative	146	170
Lotgi1|235416	cluster	negative	570	590
Lotgi1|235453	cluster	negative	567	589
Lotgi1|235457	cluster	negative	559	578
Lotgi1|235523	cluster	negative	370	395
Lotgi1|235609	cluster	negative	315	345
Lotgi1|235663	cluster	negative	95	122
Lotgi1|235765	cluster	negative	548	567
Lotgi1|235779	cluster	negative	708	728
Lotgi1|235794	cluster	negative	250	277
Lotgi1|235835	cluster	negative	316	345
Lotgi1|235841	cluster	negative	861	886
Lotgi1|235960	cluster	negative	329	400
Lotgi1|236047	cluster	positive	277	309
Lotgi1|236047	cluster	negative	617	639
Lotgi1|236088	cluster	negative	146	183
Lotgi1|236208	cluster	negative	774	796
Lotgi1|236248	cluster	negative	930	964
Lotgi1|236388	cluster	negative	170	196
Lotgi1|236388	cluster	negative	262	286
Lotgi1|236412	cluster	negative	512	548
Lotgi1|236418	cluster	negative	145	166
Lotgi1|236433	cluster	negative	182	209
Lotgi1|236502	cluster	negative	590	609
Lotgi1|236666	cluster	negative	196	217
Lotgi1|236688	cluster	negative	239	316
Lotgi1|236688	cluster	negative	611	636
Lotgi1|236711	cluster	negative	251	272
Lotgi1|236753	cluster	negative	75	143
Lotgi1|236773	cluster	positive	104	126
Lotgi1|236788	cluster	negative	155	190
Lotgi1|236792	cluster	positive	569	592
Lotgi1|236792	cluster	negative	644	676
Lotgi1|236812	cluster	negative	343	364
Lotgi1|236848	cluster	negative	549	568
Lotgi1|236873	cluster	negative	198	221
Lotgi1|236876	cluster	negative	389	410
Lotgi1|237091	cluster	negative	305	332
Lotgi1|237221	cluster	negative	106	128
Lotgi1|237368	cluster	negative	326	358
Lotgi1|237396	cluster	negative	114	133
Lotgi1|237436	cluster	negative	351	378
Lotgi1|237616	cluster	negative	67	110
Lotgi1|237651	cluster	negative	439	468
Lotgi1|237695	cluster	negative	288	309
Lotgi1|237699	cluster	negative	645	691
Lotgi1|237787	cluster	positive	146	174
Lotgi1|237816	cluster	negative	420	455
Lotgi1|237836	cluster	negative	350	397
Lotgi1|237862	cluster	negative	498	558
Lotgi1|237967	cluster	negative	104	148
Lotgi1|237968	cluster	negative	87	111
Lotgi1|238028	cluster	negative	95	115
Lotgi1|238028	cluster	negative	383	425
Lotgi1|238064	cluster	negative	100	120
Lotgi1|238069	cluster	positive	292	312
Lotgi1|238085	cluster	negative	140	163
Lotgi1|238127	cluster	negative	221	267
Lotgi1|238343	cluster	positive	533	552
Lotgi1|238345	cluster	negative	487	507
Lotgi1|238372	cluster	negative	220	246
Lotgi1|238375	cluster	negative	804	828
Lotgi1|238409	cluster	negative	471	500
Lotgi1|238503	cluster	negative	510	542
Lotgi1|238519	cluster	negative	185	216
Lotgi1|238605	cluster	negative	665	689
Lotgi1|238727	cluster	negative	3	105
Lotgi1|238917	cluster	negative	87	157
Lotgi1|239002	cluster	negative	334	357
Lotgi1|239125	cluster	negative	881	941
Lotgi1|239130	cluster	negative	151	173
Lotgi1|239523	cluster	negative	431	450
Lotgi1|239592	cluster	negative	307	354
Lotgi1|239592	cluster	negative	506	527
Lotgi1|239613	cluster	negative	372	411
Lotgi1|239637	cluster	negative	205	230
