## Supplemental File 3 for "ProminTools: Shedding light on proteins of unknown function in biomineralization with user friendly tools illustrated using mollusc shell matrix protein sequences": Mann2014all_chargedclus_seqtbl.txt

protein	charge	start	end	cluster_sequence
Lotgi1|108036	negative	291	310	EEEEDETEIFQMEYDEHTE
Lotgi1|73507	negative	234	271	DSETIEEADTPSGHEFYDALTDELPEDNDSDDEDDDD
Lotgi1|184255	negative	475	497	EEEEEDEGEEEGEEEEGEDDGE
Lotgi1|202077	negative	431	445	EEEGEFDEEEDQEE
Lotgi1|227996	positive	403	427	RGQRFNPISRRWKRSTYRARPSYR
Lotgi1|231509	negative	82	116	EADEEEESVTTAAPLILPHLLSTSAPVVEEEEEE
Lotgi1|232714	negative	233	271	ESDDSDETEESEEAETGGGYGREQMEADEEVEVEDDEF
Lotgi1|232718	negative	582	659	ECPEDFSGDNCEIAVCESECMNGGNCEAVAGTTMCICAEGFIGLQCEEAEPELTEADITALVDDSVLAQDTSVTGPE
Lotgi1|234936	negative	303	421	DVIETVSGAVQNGDDEVEGIYDVFAEDDSENPVENLDDSDGVYDVFADAMEKKAEALENAAEAAAEYISDQSEEVDDLSEEVLDDDSDENDSTSSESEVEDSDVDLEVDVGIDLGGDL
Lotgi1|235120	negative	258	283	DTDDIDEMDDDALEDSDLDFDIDDD
Lotgi1|235609	negative	315	345	ESAEEDDDLVGDMEDLKELEQEIQEALEEV
Lotgi1|236449	negative	718	846	DFEPEVEPEVEPEVEPEVTPGVEPEVTPGVEPEVTPGVEPEVTPGVEPEVTPGVEPEVEPEVTPGVEPEVEPEVTPGVEPEVTPGVEPEVEPEVTPEVEPEVEPEVTPGVEPEVTPGVEPEVTPGVEP
Lotgi1|236812	negative	343	364	DEEEEMESDDPSELCCGFEED
Lotgi1|239125	negative	881	941	DLVEPGSTTEEDSSNDSDWSADSSALSYSEEFDSAHAYSEEYGSESDTSESESTEYLDPV
Lotgi1|162078	negative	308	348	DDETEYELRDSDDDGYLATSDDGYLLPEGDDDDCALCGDD
Lotgi1|171084	negative	326	346	EEEEEEEEEGEESEYFFYRC
Lotgi1|174920	negative	68	133	DMGMEDRNDVEYDDDSVGERMGVNDYDGGYQERNDEKWEGNVESGEEGEREDDESREDEISTESN
