## Supplemental File 3 for "ProminTools: Shedding light on proteins of unknown function in biomineralization with user friendly tools illustrated using mollusc shell matrix protein sequences": Mann2014all_POI_disorder_summary.txt

name	disordered_length	disordered_percent	number_dis_regions
Lotgi1|102397	37	12.7147766323024	6
Lotgi1|103152	67	31.9047619047619	6
Lotgi1|103470	178	53.4534534534535	10
Lotgi1|105456	19	8.37004405286344	3
Lotgi1|106548	95	24.9343832020997	10
Lotgi1|106937	59	18.6708860759494	6
Lotgi1|108036	73	14.5129224652087	10
Lotgi1|108898	22	11.1675126903553	5
Lotgi1|109284	368	80.5251641137856	9
Lotgi1|109426	34	14.3459915611814	5
Lotgi1|109908	59	28.6407766990291	4
Lotgi1|110884	30	27.027027027027	4
Lotgi1|112867	77	27.6978417266187	5
Lotgi1|113221	143	59.5833333333333	4
Lotgi1|114561	38	20.6521739130435	6
Lotgi1|115147	251	78.6833855799373	2
Lotgi1|115450	243	44.7513812154696	7
Lotgi1|115607	172	22.5425950196592	19
Lotgi1|121860	163	53.6184210526316	10
Lotgi1|122269	95	21.689497716895	6
Lotgi1|123611	23	13.7724550898204	5
Lotgi1|123902	21	36.8421052631579	2
Lotgi1|124263	111	17.4803149606299	9
Lotgi1|126004	32	21.0526315789474	4
Lotgi1|128992	48	22.5352112676056	2
Lotgi1|129390	18	15.6521739130435	4
Lotgi1|131935	74	20.2185792349727	9
Lotgi1|132911	11	15.7142857142857	2
Lotgi1|133595	36	21.6867469879518	5
Lotgi1|138864	200	58.6510263929619	7
Lotgi1|140660	11	3.60655737704918	4
Lotgi1|140773	36	11.8421052631579	9
Lotgi1|140786	128	14.6285714285714	17
Lotgi1|140992	32	15.1658767772512	5
Lotgi1|141698	71	21.3213213213213	9
Lotgi1|142206	12	3.37078651685393	4
Lotgi1|142681	60	18.6915887850467	6
Lotgi1|142790	181	99.4505494505495	1
Lotgi1|143247	194	76.984126984127	4
Lotgi1|144968	21	11.4130434782609	5
Lotgi1|78136	67	50.7575757575758	3
Lotgi1|56588	54	24.4343891402715	5
Lotgi1|60578	21	40.3846153846154	3
Lotgi1|66515	95	43.9814814814815	7
Lotgi1|72677	31	15.8974358974359	4
Lotgi1|73507	160	48.3383685800604	7
Lotgi1|74987	36	12.8571428571429	5
Lotgi1|77105	172	99.4219653179191	1
Lotgi1|77902	31	26.9565217391304	2
Lotgi1|82990	91	26.530612244898	7
Lotgi1|83216	36	11.8032786885246	8
Lotgi1|84059	233	99.5726495726496	1
Lotgi1|87003	37	20.4419889502762	6
Lotgi1|89037	55	46.218487394958	2
Lotgi1|89537	15	15.7894736842105	3
Lotgi1|92353	133	32.9207920792079	11
Lotgi1|93785	42	10.2941176470588	8
Lotgi1|97333	25	17.1232876712329	5
Lotgi1|98299	17	11.1111111111111	3
Lotgi1|98300	38	25.8503401360544	3
Lotgi1|99791	15	16.304347826087	3
Lotgi1|99809	8	8.69565217391304	2
Lotgi1|209107	20	5.46448087431694	4
Lotgi1|209261	262	17.3165895571712	29
Lotgi1|209340	39	9.77443609022556	6
Lotgi1|211451	177	22.4619289340102	20
Lotgi1|212487	56	22.0472440944882	6
Lotgi1|212640	69	16.5865384615385	6
Lotgi1|212757	70	33.4928229665072	5
Lotgi1|214616	120	37.8548895899054	6
Lotgi1|214936	141	38.4196185286104	14
Lotgi1|216416	285	42.921686746988	12
Lotgi1|216792	54	19.2170818505338	8
Lotgi1|217320	46	27.8787878787879	5
Lotgi1|217342	51	14.0495867768595	8
Lotgi1|217766	22	11.7021276595745	3
Lotgi1|218330	107	25.4761904761905	5
Lotgi1|218952	43	9.70654627539503	13
Lotgi1|219492	88	27.7602523659306	8
Lotgi1|221163	62	16.4456233421751	11
Lotgi1|221240	70	11.3636363636364	12
Lotgi1|221343	51	11.3082039911308	5
Lotgi1|222130	85	20.0471698113208	8
Lotgi1|222442	97	38.8	6
Lotgi1|222542	41	12.3493975903614	8
Lotgi1|222979	55	26.6990291262136	5
Lotgi1|223383	23	11.219512195122	3
Lotgi1|223760	51	31.0975609756098	5
Lotgi1|223917	31	15.1960784313725	5
Lotgi1|224562	119	39.6666666666667	6
Lotgi1|224583	63	19.6261682242991	8
Lotgi1|225073	57	26.3888888888889	5
Lotgi1|225558	26	7.66961651917404	7
Lotgi1|225601	42	19.0045248868778	3
Lotgi1|226175	35	22.1518987341772	5
Lotgi1|226726	73	24.496644295302	7
Lotgi1|226838	31	16.7567567567568	3
Lotgi1|181139	35	17.4129353233831	5
Lotgi1|181153	57	40.1408450704225	3
Lotgi1|181237	38	11.5151515151515	7
Lotgi1|183052	92	25.6983240223464	7
Lotgi1|183446	26	18.5714285714286	5
Lotgi1|183614	73	36.8686868686869	4
Lotgi1|184255	106	21.0735586481113	15
Lotgi1|186095	105	34.6534653465347	4
Lotgi1|186317	13	4.8689138576779	3
Lotgi1|187129	37	15.1020408163265	7
Lotgi1|188534	17	5.12048192771084	5
Lotgi1|189066	62	13.1914893617021	6
Lotgi1|189089	69	23.7931034482759	6
Lotgi1|191640	33	39.2857142857143	2
Lotgi1|191692	77	28	8
Lotgi1|192237	56	40.2877697841727	5
Lotgi1|192582	139	38.3977900552486	10
Lotgi1|193211	61	17.5287356321839	9
Lotgi1|193218	52	13.8297872340426	6
Lotgi1|193969	12	10.6194690265487	3
Lotgi1|194019	73	20.6798866855524	7
Lotgi1|195517	55	24.2290748898678	6
Lotgi1|196152	31	20.5298013245033	3
Lotgi1|196809	93	31.9587628865979	8
Lotgi1|197818	98	20.0819672131148	10
Lotgi1|199248	58	26.605504587156	3
Lotgi1|200510	49	14.9390243902439	5
Lotgi1|201802	126	91.304347826087	2
Lotgi1|201804	623	78.8607594936709	7
Lotgi1|201878	77	14.8076923076923	9
Lotgi1|202077	77	17.3033707865169	8
Lotgi1|203020	98	15.4818325434439	11
Lotgi1|203293	40	28.5714285714286	4
Lotgi1|203487	115	36.624203821656	3
Lotgi1|203811	211	32.312404287902	13
Lotgi1|203919	8	7.47663551401869	2
Lotgi1|204047	45	11.968085106383	7
Lotgi1|204240	76	25.6756756756757	5
Lotgi1|204359	38	22.6190476190476	5
Lotgi1|204747	46	31.5068493150685	4
Lotgi1|204770	48	27.7456647398844	5
Lotgi1|204915	107	71.8120805369127	5
Lotgi1|204921	311	62.8282828282828	9
Lotgi1|205030	13	6.34146341463415	4
Lotgi1|205205	319	38.8550548112058	6
Lotgi1|205379	153	59.0733590733591	5
Lotgi1|205401	62	23.8461538461538	9
Lotgi1|227783	62	43.6619718309859	4
Lotgi1|227996	370	76.7634854771784	4
Lotgi1|228264	98	16.1716171617162	10
Lotgi1|228268	147	79.4594594594595	3
Lotgi1|228385	88	55	2
Lotgi1|228472	39	18.0555555555556	3
Lotgi1|228882	504	89.6797153024911	3
Lotgi1|228883	204	85.7142857142857	4
Lotgi1|229175	115	23.1388329979879	9
Lotgi1|229248	325	17.6247288503254	41
Lotgi1|229407	32	13.0081300813008	5
Lotgi1|229427	167	27.603305785124	16
Lotgi1|229482	55	26.5700483091787	2
Lotgi1|229513	64	20.3821656050955	8
Lotgi1|229543	5	2.47524752475248	3
Lotgi1|229608	55	17.2413793103448	7
Lotgi1|229818	115	15.3538050734312	20
Lotgi1|229862	70	45.1612903225806	2
Lotgi1|229978	1506	92.5061425061425	4
Lotgi1|230007	64	30.7692307692308	3
Lotgi1|230068	104	35.9861591695502	7
Lotgi1|230225	1526	62.8242074927954	32
Lotgi1|230492	48	21.4285714285714	5
Lotgi1|230493	52	25	3
Lotgi1|230510	135	65.2173913043478	4
Lotgi1|230689	243	25.3918495297806	20
Lotgi1|230731	52	38.5185185185185	3
Lotgi1|230732	16	13.2231404958678	4
Lotgi1|230854	71	47.6510067114094	5
Lotgi1|230881	204	52.3076923076923	7
Lotgi1|230890	26	12.3222748815166	4
Lotgi1|231009	15	10.9489051094891	3
Lotgi1|231010	375	75.1503006012024	7
Lotgi1|231046	21	9.81308411214953	5
Lotgi1|231186	453	94.1787941787942	3
Lotgi1|231395	27	6.66666666666667	4
Lotgi1|231426	15	9.375	2
Lotgi1|231427	5	4.20168067226891	2
Lotgi1|231460	109	43.6	5
Lotgi1|231509	184	80	4
Lotgi1|231862	1126	88.5916601101495	6
Lotgi1|231869	414	39.0197926484449	15
Lotgi1|232022	94	15.5629139072848	9
Lotgi1|232029	43	17.8423236514523	7
Lotgi1|232343	46	14.3302180685358	5
Lotgi1|232714	706	63.9492753623188	16
Lotgi1|232718	457	56.7701863354037	18
Lotgi1|232880	548	24.9317561419472	33
Lotgi1|233095	263	92.6056338028169	2
Lotgi1|233199	127	35.7746478873239	5
Lotgi1|233200	116	36.4779874213836	3
Lotgi1|233201	241	41.98606271777	8
Lotgi1|233299	156	21.7877094972067	17
Lotgi1|233348	147	24.8310810810811	9
Lotgi1|233397	120	54.7945205479452	7
Lotgi1|233408	66	43.7086092715232	3
Lotgi1|233420	361	91.6243654822335	3
Lotgi1|233451	0	0	2
Lotgi1|233461	635	90.4558404558405	5
Lotgi1|233583	22	9.16666666666667	5
Lotgi1|233779	41	19.0697674418605	3
Lotgi1|233820	52	23.2142857142857	4
Lotgi1|234302	67	43.2258064516129	3
Lotgi1|234386	103	33.6601307189542	4
Lotgi1|234387	69	27.1653543307087	3
Lotgi1|234405	60	19.2926045016077	7
Lotgi1|234488	46	24.2105263157895	3
Lotgi1|234489	251	91.6058394160584	1
Lotgi1|234508	22	10.9452736318408	4
Lotgi1|234596	56	35.6687898089172	2
Lotgi1|234845	164	65.6	3
Lotgi1|234865	78	10.6267029972752	14
Lotgi1|234884	806	86.8534482758621	4
Lotgi1|234885	164	56.3573883161512	5
Lotgi1|234936	329	52.2222222222222	5
Lotgi1|235120	599	52.3601398601399	20
Lotgi1|235497	141	57.085020242915	5
Lotgi1|235548	169	24.7800586510264	13
Lotgi1|235549	411	17.1321383909962	39
Lotgi1|235566	56	21.7898832684825	6
Lotgi1|235609	275	78.7965616045845	4
Lotgi1|235610	451	80.9694793536804	6
Lotgi1|235621	155	51.1551155115512	4
Lotgi1|235690	74	13.0052724077329	7
Lotgi1|235694	42	24.4186046511628	5
Lotgi1|235797	28	21.5384615384615	3
Lotgi1|235812	679	93.1412894375857	2
Lotgi1|235865	68	30.9090909090909	3
Lotgi1|235969	32	26.0162601626016	3
Lotgi1|235988	161	16.8586387434555	15
Lotgi1|236183	55	34.1614906832298	2
Lotgi1|236449	317	32.7817993795243	14
Lotgi1|236462	58	17.0087976539589	7
Lotgi1|236689	232	73.186119873817	3
Lotgi1|236690	414	94.0909090909091	2
Lotgi1|236691	940	90.8212560386473	5
Lotgi1|236770	308	40.7407407407407	13
Lotgi1|236812	888	92.7899686520376	6
Lotgi1|236952	1397	18.6939649404523	108
Lotgi1|236955	38	9.29095354523227	7
Lotgi1|237070	126	41.1764705882353	3
Lotgi1|237103	23	10.952380952381	4
Lotgi1|237143	28	18.4210526315789	4
Lotgi1|237152	248	65.4353562005277	5
Lotgi1|237161	73	16.2222222222222	6
Lotgi1|237303	27	12.7358490566038	5
Lotgi1|237446	34	12.5	4
Lotgi1|237510	47	22.0657276995305	6
Lotgi1|237709	78	24.8407643312102	7
Lotgi1|237754	409	56.2585969738652	10
Lotgi1|237778	28	15.4696132596685	4
Lotgi1|237996	116	59.4871794871795	3
Lotgi1|238082	70	17.7215189873418	9
Lotgi1|238094	25	14.7058823529412	2
Lotgi1|238156	84	28.3783783783784	5
Lotgi1|238202	323	66.7355371900827	7
Lotgi1|238326	27	10.7569721115538	7
Lotgi1|238358	195	84.051724137931	3
Lotgi1|238400	35	11.6279069767442	7
Lotgi1|238415	60	13.0434782608696	7
Lotgi1|238430	94	27.810650887574	2
Lotgi1|238515	110	52.8846153846154	5
Lotgi1|238526	546	52.3992322456814	17
Lotgi1|238560	79	8.15273477812178	10
Lotgi1|238831	117	53.4246575342466	2
Lotgi1|238844	146	14.9897330595483	20
Lotgi1|238970	49	40.495867768595	3
Lotgi1|239005	40	24.8447204968944	4
Lotgi1|239125	787	82.5813221406086	13
Lotgi1|239159	40	19.9004975124378	2
Lotgi1|239170	87	60	5
Lotgi1|239171	79	57.6642335766423	3
Lotgi1|239173	138	77.9661016949153	2
Lotgi1|239174	148	79.5698924731183	2
Lotgi1|239188	296	46.7614533965245	8
Lotgi1|239189	36	13.2352941176471	6
Lotgi1|239214	643	82.6478149100257	5
Lotgi1|239234	851	53.9290240811153	30
Lotgi1|239271	145	30.982905982906	11
Lotgi1|239339	470	77.175697865353	7
Lotgi1|239447	96	50.261780104712	3
Lotgi1|239519	92	42.7906976744186	7
Lotgi1|239573	216	36.1204013377926	15
Lotgi1|239574	395	51.9736842105263	15
Lotgi1|205560	41	20.8121827411168	4
Lotgi1|205662	31	18.452380952381	5
Lotgi1|206060	34	9.68660968660969	7
Lotgi1|206617	89	16.0649819494585	13
Lotgi1|207101	50	12.0772946859903	5
Lotgi1|207549	102	39.3822393822394	5
Lotgi1|150310	32	16.1616161616162	3
Lotgi1|151060	198	40.3258655804481	14
Lotgi1|152688	99	72.2627737226277	3
Lotgi1|152699	50	19.7628458498024	4
Lotgi1|152799	294	77.3684210526316	5
Lotgi1|152812	112	38.0952380952381	6
Lotgi1|153233	279	95.221843003413	2
Lotgi1|153653	49	24.7474747474747	3
Lotgi1|154020	474	70.8520179372197	7
Lotgi1|154166	24	16.551724137931	3
Lotgi1|154423	3	1.4018691588785	2
Lotgi1|154424	12	5.35714285714286	3
Lotgi1|154590	46	15.6996587030717	6
Lotgi1|154713	37	16.5919282511211	3
Lotgi1|156257	227	99.5614035087719	1
Lotgi1|156525	198	19.2794547224927	23
Lotgi1|156599	20	5.47945205479452	5
Lotgi1|156601	119	57.7669902912621	4
Lotgi1|157133	33	19.4117647058824	3
Lotgi1|157305	18	12.8571428571429	3
Lotgi1|157680	38	26.3888888888889	3
Lotgi1|157683	51	40.8	3
Lotgi1|157689	31	27.4336283185841	3
Lotgi1|157690	9	6	2
Lotgi1|157827	54	32.3353293413174	4
Lotgi1|158113	257	99.6124031007752	1
Lotgi1|158316	869	85.9545004945598	7
Lotgi1|158379	322	14.0366172624237	33
Lotgi1|158905	308	83.695652173913	4
Lotgi1|159173	25	9.12408759124088	4
Lotgi1|159264	59	9.26216640502355	9
Lotgi1|159314	285	87.1559633027523	4
Lotgi1|159331	294	84.4827586206897	3
Lotgi1|159383	80	14.3884892086331	9
Lotgi1|159694	291	9.50669715779157	38
Lotgi1|159735	39	21.3114754098361	6
Lotgi1|160173	52	20.8	4
Lotgi1|160356	374	87.7934272300469	5
Lotgi1|160410	57	18.8741721854305	10
Lotgi1|160701	40	16.6666666666667	5
Lotgi1|161608	254	35.0828729281768	13
Lotgi1|162078	1462	76.745406824147	11
Lotgi1|162562	26	25.2427184466019	3
Lotgi1|162861	387	57.2485207100592	8
Lotgi1|162872	271	19.5667870036101	25
Lotgi1|163448	251	55.7777777777778	6
Lotgi1|163596	61	16.2666666666667	8
Lotgi1|163637	491	76.3608087091757	5
Lotgi1|163670	42	16.4705882352941	6
Lotgi1|164755	98	40	6
Lotgi1|164956	391	92.434988179669	4
Lotgi1|166131	494	75.0759878419453	5
Lotgi1|166196	215	28.0678851174935	14
Lotgi1|166451	42	25	3
Lotgi1|167423	180	36.8098159509202	10
Lotgi1|167578	1000	96.8992248062015	1
Lotgi1|168464	95	33.6879432624113	6
Lotgi1|168922	68	32.0754716981132	7
Lotgi1|168990	501	12.7416073245168	78
Lotgi1|169491	21	6.54205607476635	3
Lotgi1|169557	661	92.3184357541899	5
Lotgi1|169925	24	12.8342245989305	4
Lotgi1|170528	296	74.1854636591479	5
Lotgi1|171084	311	87.1148459383754	3
Lotgi1|171839	272	77.2727272727273	7
Lotgi1|171918	71	26.8939393939394	6
Lotgi1|172187	63	27.0386266094421	7
Lotgi1|172331	27	12.9186602870813	4
Lotgi1|172698	1135	95.8614864864865	4
Lotgi1|173095	41	10.0985221674877	7
Lotgi1|173138	27	11.6379310344828	3
Lotgi1|173199	421	68.6786296900489	8
Lotgi1|173200	281	49.911190053286	6
Lotgi1|174003	478	54.1950113378685	5
Lotgi1|174065	36	33.6448598130841	3
Lotgi1|174203	917	92.6262626262626	3
Lotgi1|174205	1890	97.4226804123711	3
Lotgi1|174652	1334	88.2275132275132	8
Lotgi1|174920	172	33.3333333333333	11
Lotgi1|175997	90	41.6666666666667	8
Lotgi1|176496	10	4.90196078431373	4
Lotgi1|176686	7	6.86274509803922	1
Lotgi1|176992	52	31.7073170731707	3
Lotgi1|177837	201	30.781010719755	9
Lotgi1|178843	51	12	8
Lotgi1|178848	87	17.1259842519685	7
Lotgi1|178880	28	16.7664670658683	4
