## Supplemental File 3 for "ProminTools: Shedding light on proteins of unknown function in biomineralization with user friendly tools illustrated using mollusc shell matrix protein sequences": Mann2014all_protcount.txt

Residues	Protein count
A	74
AC	2
AE	4
AELK	2
AEYDK	2
AF	2
AG	5
AGM	2
AGR	2
AGTI	2
AGV	3
AK	2
AKGD	2
AL	2
ALQH	2
AM	2
AN	2
ANTHGY	2
AT	2
AV	5
AWP	2
AY	2
C	69
CD	3
CDGPWA	2
CE	3
CG	4
CGN	2
CGTQ	2
CGVF	2
CH	2
CMAQ	2
CMW	2
CP	6
CPR	2
CS	2
CTA	3
CV	2
CVQ	2
CW	2
CWF	2
CY	4
D	33
DA	2
DAQMI	2
DC	2
DE	2
DEA	2
DNAV	2
DNIE	2
DQTR	2
DRG	2
DRGNY	2
DY	2
E	46
EA	3
EALNRQ	2
EAQM	2
EARK	2
EDNM	2
EG	2
EK	2
EKD	2
EKG	2
EKH	2
EKQM	2
ELT	2
EM	2
EPV	3
EQ	2
ER	2
EV	2
F	15
FA	2
FGNY	2
FKDA	2
FL	2
FRA	2
FRCQ	2
FV	3
G	82
GA	3
GAML	2
GASQMW	2
GATL	2
GD	2
GF	4
GH	3
GK	2
GLA	2
GM	4
GMLA	2
GMP	2
GN	3
GP	2
GPMNA	2
GPY	2
GQF	2
GR	3
GST	2
GT	3
GTPQ	2
GV	2
GVA	2
GVDTAY	2
GWTSNQ	2
GY	4
GYW	2
H	24
HAPQ	2
HG	2
HGF	2
HN	2
HQP	2
HYIG	2
I	14
IA	2
IC	2
IG	2
IL	2
ILY	2
K	26
KA	4
KAE	2
KAH	2
KD	3
KE	3
KF	2
KFIGDC	2
KGAV	2
KI	2
KQ	2
KRT	2
KS	2
KSRP	2
L	11
LY	2
M	36
MA	2
MC	2
MG	5
MGP	2
ML	2
MN	2
MPNG	2
MPQNGAS	2
MQ	2
MQG	2
MS	2
MTISQN	2
N	37
NA	2
NFR	2
NGRDH	2
NPT	2
NQ	2
NQS	2
NR	2
NS	2
NTC	2
NTGY	2
NWT	2
NY	4
NYR	2
P	87
PAQRYV	2
PAQV	2
PC	2
PCR	2
PCT	2
PD	3
PG	2
PGQSY	2
PGS	2
PH	2
PKFD	2
PMAGWN	2
PMG	2
PMH	2
PN	2
PNAQ	2
PNQ	2
PQ	4
PQA	2
PQAY	2
PQM	2
PQNS	2
PQNY	2
PQTA	2
PR	3
PRI	2
PRL	2
PS	2
PSHQ	2
PSTH	2
PT	2
PTD	2
PTNQ	2
PTV	2
PY	2
PYM	2
Q	59
QA	3
QDNW	2
QERA	2
QGTPNA	2
QMA	2
QNSF	2
QP	2
QPCH	2
QPGAN	2
QPGY	2
QPM	2
QPMT	2
QPN	2
QPRA	2
QPYAG	2
QR	2
QTP	2
QV	2
QVAHY	2
R	53
RA	2
RAGYQ	2
RC	4
RD	2
RDPE	2
RG	3
RGFD	2
RH	2
RM	2
RN	2
RPG	2
RPHA	2
RQK	2
RYGK	2
RYP	2
S	32
SE	2
SGPQNH	2
SIVG	2
SLT	2
SM	2
SPK	2
SPNQH	2
SQ	3
SR	2
ST	2
STGN	2
STMQAV	2
SV	2
SY	2
T	53
TASV	2
TC	2
TE	3
TGSD	2
TISPH	2
TM	2
TNVP	2
TP	3
TPA	2
TPFY	2
TPM	2
TS	3
TVNI	2
TVS	2
TYDVHQ	2
TYI	2
V	36
VA	2
VDAM	2
VDC	2
VFG	2
VG	5
VIE	2
VK	2
VP	3
VPTA	2
VRA	2
VTN	2
VTPD	2
VTQ	2
VW	2
W	15
WC	2
WFM	2
WGDS	2
WGS	2
WR	3
Y	34
YA	2
YC	4
YCQ	2
YD	2
YDGM	2
YF	2
YG	5
YGW	2
YH	2
YP	2
YPQ	2
YR	2
YW	2
