## Supplemental File 4 for "ProminTools: Shedding light on proteins of unknown function in biomineralization with user friendly tools illustrated using mollusc shell matrix protein sequences": Mann14_cl1_fgenrich.txt

protein	G...S	R..G	S...G
Lotgi1|60578	0	8.2040408549638	5.07208324096653
Lotgi1|99791	2.6961998354953	9.27413314039386	0
Lotgi1|99809	2.6961998354953	9.27413314039386	0
Lotgi1|109284	1.08555967118411	0.933501366429142	1.7313894651877
Lotgi1|122269	0	0	1.20433026726146
Lotgi1|123902	0	14.9687762967761	0
Lotgi1|129390	0	3.70965325615755	2.29346372635008
Lotgi1|144968	5.39239967099061	2.31853328509847	0
Lotgi1|178880	0	0	0
Lotgi1|153233	2.53976503275326	1.4560072507103	0
Lotgi1|154424	1.10736778957843	0	1.17744789522437
Lotgi1|156525	1.69070369431254	0.415394473669053	1.79770038920333
Lotgi1|157680	1.722572117122	2.96257030873693	1.83158561479347
Lotgi1|157827	2.97066329180321	2.55455164346178	4.73799392569328
Lotgi1|159173	0.905293375421781	4.67091377143925	4.81292570310692
Lotgi1|168464	1.75922258769906	0	3.7411110429824
Lotgi1|168922	0	2.01231190782131	0
Lotgi1|169491	0	0	1.64329176654367
Lotgi1|172187	2.12918785292333	0	0
Lotgi1|181139	2.46816303348824	0	0
Lotgi1|186317	0	1.59779072830756	1.97564291033902
Lotgi1|191692	2.70600419853347	0	3.8363393240765
Lotgi1|193211	2.13836538677214	2.45178232447194	1.51579499155321
Lotgi1|203293	7.08715385330194	6.09443034940168	0
Lotgi1|203919	0	0	2.46493764981551
Lotgi1|207101	0.599155518998957	1.03045923782154	1.9112197719584
Lotgi1|212640	1.19254992723831	2.05101021374095	1.90203121536245
Lotgi1|216792	3.53096633260595	1.51818549629223	1.87721230270647
Lotgi1|217320	1.50333566585193	2.58551590580677	0
Lotgi1|219492	0.782493327651634	0	2.49604096400876
Lotgi1|222130	1.75507347782242	1.00615595391066	1.86614383394051
Lotgi1|222442	0.992201539462272	0	1.05499331412104
Lotgi1|223917	0	2.09122610028489	1.29288396338362
Lotgi1|226838	1.34081289116523	2.30600067274658	1.4256666407041
Lotgi1|229513	0.789969378552765	2.71726193922368	1.6799256594284
Lotgi1|234488	3.91658502419318	2.24531644451641	1.38814909752768
Lotgi1|234508	3.70224455023236	6.36731529041967	3.93654221686954
Lotgi1|235865	1.12750174938895	0	2.39771207754781
Lotgi1|236183	1.54068562028303	2.64975232582682	6.55275350385737
Lotgi1|238326	3.95299418112459	0	1.05079015350701
Lotgi1|238358	1.06918269338607	0	0
Lotgi1|239005	3.08137124056606	5.29950465165364	4.91456512789303
Lotgi1|239159	2.46816303348824	0	3.93654221686954
Lotgi1|239188	0.783729494046029	10.1092446554056	2.08332013057077
Lotgi1|239519	0	11.905398822087	1.22673641176865
Lotgi1|78136	1.86504048771104	3.20759492073773	1.98307013932526
Lotgi1|178843	0	2.0075770562735	0.62058430242414
