## Supplemental File 4 for "ProminTools: Shedding light on proteins of unknown function in biomineralization with user friendly tools illustrated using mollusc shell matrix protein sequences": Mann14_cl1_fgmotifs.txt

protein	G...S	R..G	S...G
Lotgi1|60578	0	1	1
Lotgi1|99791	1	2	0
Lotgi1|99809	1	2	0
Lotgi1|109284	2	1	3
Lotgi1|122269	0	0	2
Lotgi1|123902	0	2	0
Lotgi1|129390	0	1	1
Lotgi1|144968	4	1	0
Lotgi1|178880	0	0	0
Lotgi1|153233	3	1	0
Lotgi1|154424	1	0	1
Lotgi1|156525	7	1	7
Lotgi1|157680	1	1	1
Lotgi1|157827	2	1	3
Lotgi1|159173	1	3	5
Lotgi1|168464	2	0	4
Lotgi1|168922	0	1	0
Lotgi1|169491	0	0	2
Lotgi1|172187	2	0	0
Lotgi1|181139	2	0	0
Lotgi1|186317	0	1	2
Lotgi1|191692	3	0	4
Lotgi1|193211	3	2	2
Lotgi1|203293	4	2	0
Lotgi1|203919	0	0	1
Lotgi1|207101	1	1	3
Lotgi1|212640	2	2	3
Lotgi1|216792	4	1	2
Lotgi1|217320	1	1	0
Lotgi1|219492	1	0	3
Lotgi1|222130	3	1	3
Lotgi1|222442	1	0	1
Lotgi1|223917	0	1	1
Lotgi1|226838	1	1	1
Lotgi1|229513	1	2	2
Lotgi1|234488	3	1	1
Lotgi1|234508	3	3	3
Lotgi1|235865	1	0	2
Lotgi1|236183	1	1	4
Lotgi1|238326	4	0	1
Lotgi1|238358	1	0	0
Lotgi1|239005	2	2	3
Lotgi1|239159	2	0	3
Lotgi1|239188	2	15	5
Lotgi1|239519	0	6	1
Lotgi1|78136	1	1	1
Lotgi1|178843	0	2	1
