## Supplemental File 4 for "ProminTools: Shedding light on proteins of unknown function in biomineralization with user friendly tools illustrated using mollusc shell matrix protein sequences": Mann14_cl3_fgenrich.txt

protein	M...S	M..M	M..Q...S	S.T	S.T..M	SM	SSS..M	T..M	TS
Lotgi1|82990	1.8358615025951	5.01266411398031	0	0.588989693141963	0	0	0	2.53779827646159	1.14274014769983
Lotgi1|108898	0	8.72763345733628	0	1.02549982105428	0	0	0	0	0
Lotgi1|121860	2.07138320852013	11.3114723098372	0	0	0	0	0	0	0
Lotgi1|124263	4.95827161724504	5.41525603494566	0	0.954441565737134	0	2.06915568688649	0	2.74162144512229	0.617259638836287
Lotgi1|142206	1.76882161626438	4.82961739071699	0	0	0	0	0	4.89025173497936	1.10101087264338
Lotgi1|154166	0	11.8575433868638	0	1.39326527412202	0	0	0	0	2.70317152180029
Lotgi1|154713	0	23.1301855304293	0	0.905934819496382	55.3108614458559	0	0	3.9034296359925	1.75766758143965
Lotgi1|156257	2.76184427802684	7.54098153989143	0	0.88606782784076	0	0	0	0	0
Lotgi1|161608	0.869752065455966	2.37478424184426	0	1.11615173893753	0	0.907399075395666	0	3.60689837911461	1.89483362888625
Lotgi1|169925	0	9.19435182403875	0	2.16067876735501	0	0	0	4.65489202580923	1.04802104454824
Lotgi1|172331	3.01292103057474	16.4530506324904	0	1.93323889710711	0	0	0	0	0.937703039858952
Lotgi1|193218	0	4.57272284865757	0	0.537296448797057	0	0	0	2.31506598092108	0.521223232262024
Lotgi1|194019	0	4.87066229772025	0	0	0	0	0	4.93181194802451	0.55518395277768
Lotgi1|203020	0.994787512464644	2.71618292432109	0	0	0	2.07569330359072	0	1.37514187808266	0.309604953128785
Lotgi1|204359	0	10.2341892327098	99.7739730507588	0	0	0	0	5.18133814777575	0
Lotgi1|205030	3.07170973361034	8.38704288339145	0	0.985480315842406	0	0	0	0	1.91199936907825
Lotgi1|206060	0	4.89841535924572	0	0.575565426631605	0	0	0	2.47995672030293	0.558347394104048
Lotgi1|212487	2.47913580862252	6.76907004368207	0	0.795367971447611	0	2.58644460860812	0	0	0.771574548545358
Lotgi1|222542	1.89668823912687	10.3574927174412	0	1.82551323567193	0	3.95757187100278	0	0	0
Lotgi1|224562	0	5.73114597031749	0	0.673411549158978	0	0	0	0	0
Lotgi1|229407	5.1195162226839	6.98920240282621	0	0	0	0	0	0	1.59333280756521
Lotgi1|231009	0	12.5499546795273	0	0	0	0	0	6.35375772865932	0
Lotgi1|231862	11.3950522375867	12.1747396694392	158.256750330708	9.53690628234587	135.861927170702	14.4726939861691	308.60066314488	16.4367863193012	9.71419034289758
Lotgi1|232343	1.96168378626206	5.35621118721261	52.2181541200233	1.25871317599809	0	2.04659479933477	0	0	1.22105878710605
Lotgi1|233095	0	6.05402743343397	0	0	0	0	0	0	0.690070194825778
Lotgi1|234596	0	10.9512343381863	0	1.28677366081333	0	0	416.381574158326	0	0
Lotgi1|235120	0	1.50292289431403	0	1.41275150173212	0	1.14852610242388	0	0	0.513933396845772
Lotgi1|178848	0	6.76907004368207	0	1.59073594289522	0	1.29322230430406	0	0	0.771574548545358
