## Supplemental File 4 for "ProminTools: Shedding light on proteins of unknown function in biomineralization with user friendly tools illustrated using mollusc shell matrix protein sequences": Mann14_cl3_fgmotifs.txt

protein	M...S	M..M	M..Q...S	S.T	S.T..M	SM	SSS..M	T..M	TS
Lotgi1|82990	1	1	0	1	0	0	0	1	2
Lotgi1|108898	0	1	0	1	0	0	0	0	0
Lotgi1|121860	1	2	0	0	0	0	0	0	0
Lotgi1|124263	5	2	0	3	0	2	0	2	2
Lotgi1|142206	1	1	0	0	0	0	0	2	2
Lotgi1|154166	0	1	0	1	0	0	0	0	2
Lotgi1|154713	0	3	0	1	1	0	0	1	2
Lotgi1|156257	1	1	0	1	0	0	0	0	0
Lotgi1|161608	1	1	0	4	0	1	0	3	7
Lotgi1|169925	0	1	0	2	0	0	0	1	1
Lotgi1|172331	1	2	0	2	0	0	0	0	1
Lotgi1|193218	0	1	0	1	0	0	0	1	1
Lotgi1|194019	0	1	0	0	0	0	0	2	1
Lotgi1|203020	1	1	0	0	0	2	0	1	1
Lotgi1|204359	0	1	1	0	0	0	0	1	0
Lotgi1|205030	1	1	0	1	0	0	0	0	2
Lotgi1|206060	0	1	0	1	0	0	0	1	1
Lotgi1|212487	1	1	0	1	0	1	0	0	1
Lotgi1|222542	1	2	0	3	0	2	0	0	0
Lotgi1|224562	0	1	0	1	0	0	0	0	0
Lotgi1|229407	2	1	0	0	0	0	0	0	2
Lotgi1|231009	0	1	0	0	0	0	0	1	0
Lotgi1|231862	23	9	12	60	14	28	6	24	63
Lotgi1|232343	1	1	1	2	0	1	0	0	2
Lotgi1|233095	0	1	0	0	0	0	0	0	1
Lotgi1|234596	0	1	0	1	0	0	1	0	0
Lotgi1|235120	0	1	0	8	0	2	0	0	3
Lotgi1|178848	0	2	0	4	0	1	0	0	2
