## Supplemental File 4 for "ProminTools: Shedding light on proteins of unknown function in biomineralization with user friendly tools illustrated using mollusc shell matrix protein sequences": Mann14_cl3_motifsummary.txt

motif	enrichment	positiveprots	fgmedian
M...S	2.43770374006184	14	0.5
M..M	6.9806234554901	28	1
M..Q...S	22.1573396860905	3	0
S.T	1.88842630629984	20	1
S.T..M	17.469061612349	2	0
SM	2.48118942719842	9	0
SSS..M	43.2068123878765	2	0
T..M	3.36975329637233	13	0
TS	1.83193405700326	20	1
