## Supplemental File 4 for "ProminTools: Shedding light on proteins of unknown function in biomineralization with user friendly tools illustrated using mollusc shell matrix protein sequences": Mann14_cl4_fgenrich.txt

protein	D.G	DD	FG	G...GG..D	G...M	G...S	G...V	G..G	G..N.G	G.G	G.G.G	G.G.GG	G.G.P	G.GG	G.GG..G	G.GMG.G	G.GN.GG	G.L	G.W	GA..G	GG	GG..G.GG	GG.D.G	GG.G	GM	GP...G	GSG	I..G	K...G	L.G	M..GG	N..G	RG	S...G	S..G	TG
Lotgi1|114561	3.86161209310333	1.49166275499227	0	0	0	1.34809991774765	3.3030842756727	1.55815721337063	0	3.17905500225089	16.0813108843251	88.8205260093168	0	15.1092024803212	0	0	0	1.23557965434264	0	0	4.76492795042956	0	0	0	4.33082233915693	0	0	0	0	1.20773831014999	0	4.09631414990467	2.31831715521871	0	1.33589811632738	0
Lotgi1|138864	2.08368511768625	1.60977094966908	4.82258769298015	0	5.21751674929195	2.18226145043022	0	4.20382591290611	0	2.57307677601538	8.67730557981176	47.9266181399246	18.4713738185532	8.1527661477393	0	0	0	2.00011721172181	0	0	1.7140698785514	0	0	0	4.67373202583505	0	0	0.87574334056703	2.84622003164033	1.30336568368093	0	1.10516393487164	2.50187892410699	1.54691101777278	2.1625095607411	0
Lotgi1|177837	3.26433365297555	0.840630771572982	0.629595100806367	120.822556371125	1.36230720636183	1.13958829187857	1.86146250145108	1.7562078239522	0	1.3436740897722	9.06266830847109	25.0275295340188	9.64584758365488	4.25741693166784	0	0	0	1.39262882939691	0	15.6073680835752	4.47548107646268	0	0	4.3716208793046	2.44064719878982	0	4.39906357157895	1.82927092884139	1.98174789339327	3.06280955835895	0	2.30848944435669	1.30649420079707	0.403902493920765	1.12927375223999	0.857133384646701
Lotgi1|175997	1.64476070632179	0	1.90335926308591	0	0	0	2.81373845705452	3.98195732305829	0	5.41616778161262	27.3977889140353	151.323859126984	0	38.6124063385986	0	0	0	2.1050616333245	0	0	5.4120169313521	0	0	13.2160575656755	0	0	0	0	2.99555873700417	2.0576282321074	0	1.74472639718162	5.92458828555892	0	1.13798728427888	1.29562060225531
Lotgi1|181153	0	0	0	0	0	1.74683369623639	0	4.03804122901686	0	6.17900831423412	20.8377549487029	115.091385814889	44.3573131839904	39.156243047593	0	0	0	1.60103279154258	0	35.8859554879388	8.23236378290178	0	0	20.1032988322951	0	0	0	2.10301745868561	2.27831227884825	3.12991336714928	0	0	3.00401659549466	1.85738259528352	6.92409164518981	3.94160633925561
Lotgi1|203811	1.63216682648778	1.26094615735947	0.629595100806367	0	0	2.27917658375713	1.39609687608831	3.07336369191635	9.99673076965088	2.6873481795444	9.06266830847109	25.0275295340188	0	8.51483386333569	0	0	0	0.348157207349228	0	0	1.79019243058507	0	0	4.3716208793046	0	0	0	0.914635464420696	0.990873946696634	0.680624346301988	0	5.77122361089172	5.22597680318827	1.21170748176229	0.376424584079997	0.857133384646701
Lotgi1|212757	3.39969677096178	0	5.90132441377834	0	4.25639524284343	0	5.81595700214141	2.74354954315978	0	2.79878526513954	14.1577091039034	78.1960611756664	0	13.3018816094694	0	0	0	1.08778304497151	0	0	4.19496049224421	0	304.095793460925	0	3.81278138949701	0	13.7444426423017	4.28653319330178	6.19177691093686	3.18981601532439	47.7533198019337	0	2.04100649071886	1.26195372502516	1.17610169092937	1.33901459371841
Lotgi1|222979	0	0	5.98726603145472	0	8.63676316266288	1.20412808187169	4.42549155381391	5.5670082963145	0	5.67908854771032	14.3638893335719	79.3348387656033	0	13.4955983319374	0	0	0	2.20724909125287	0	0	2.83736809993217	0	0	0	3.8683073320625	0	0	4.34895843398093	4.71146131451142	4.31502619548736	48.4487564980784	1.82942185335548	0	0	2.38645877091493	5.43405922499316
Lotgi1|223760	2.16627019857016	0	5.01372683934826	0	10.8486171433448	1.51250234674127	3.70589943124254	3.49635277146581	0	7.13348927334346	18.0424463580232	99.6522974738676	0	16.9517881486531	0	0	0	2.77252019998837	0	0	3.56401114991479	0	0	0	4.85897140490778	49.8261487369338	0	0	5.91805506578874	1.35502346992438	60.8563648695375	4.5958646559906	2.60103875951367	0	2.9976250415151	3.41285426935546
Lotgi1|234386	0	0	2.68709543023894	0	0	1.62124434552659	2.97925248394008	6.55851794386071	0	3.82317725760891	9.66980785201245	53.4084208683473	20.5841126540086	9.08527207967026	59.3426898537193	0	0	0	4.50432465154737	0	4.77530905707538	0	0	18.6579636221301	5.20830921833252	53.4084208683473	9.38754415765051	0	0	2.17866518693725	32.615829537922	0	2.78804154614538	0.86192264225575	2.40985542553175	0.914555719239046
Lotgi1|238526	2.04569085930234	0.263403020075411	1.97277159705642	75.7170146932292	5.97610963558535	4.52299166261592	6.9992419200435	8.254345314593	18.7942375986047	9.8239511585872	14.1984702625519	31.3684775157664	30.2242728988802	10.6721430187298	0	0	487.954094689699	1.52728080114522	30.4236438556529	19.5616340855559	6.73126098179685	0	0	8.21881506963311	5.35326216202892	0	38.5952391279988	4.58546609033946	3.41528193815831	1.06633324888483	38.3126442940658	6.51007315954139	2.45625925082673	4.80923055861317	4.01025845285225	8.05721833264342
Lotgi1|239170	0	0	2.83534897121764	0	6.13508003968467	1.71069230941771	2.09575002318544	9.88623887104127	0	10.0852779381752	40.8132579684939	112.710184729064	0	57.5191708216366	125.233538587849	0	0	3.13581595033167	0	0	16.1240780299593	323.680530503979	0	59.0621055348807	0	0	0	2.05950675264384	0	4.59773480829515	68.8306471627872	2.59904070200848	0	0	0	1.9300279316355
Lotgi1|239171	7.77959808537604	0	0	0	6.49333288871735	1.81058675084356	0	10.4635374912481	95.2973020814894	10.6741992776307	21.59825695413	119.291801355579	0	40.5853030128336	132.546445950643	0	0	3.31892929049702	0	0	10.666018769818	0	0	41.6739917399402	0	59.6459006777894	0	0	0	6.48828756401749	0	2.75080950212576	6.22730447533201	0	0	2.04273029260692
Lotgi1|239174	0	0	0	0	33.4790658079567	2.66720843941471	0	9.24841700839344	0	15.7243580756496	47.7251806889647	175.730933179724	33.8641853340142	59.7869517500882	195.256592421915	8200.77688172043	0	0	0	27.3968047273511	17.2835379420599	252.331596360629	0	46.0430392610629	47.1267979271701	0	0	0	0	4.77900750683009	214.633200830197	2.02613388059801	6.88016704129423	2.83600353258343	3.96460086135868	0
Lotgi1|239447	0	0	2.15249005668355	0	0	2.59738622895883	1.59101441550727	13.5094677766585	239.24113271243	16.8439982318215	46.4758304091488	256.695970456245	0	87.3327724516995	475.362908252306	0	10648.1291448517	0	14.4327051662146	0	22.9514854156817	245.726057188884	0	119.567264259095	0	0	15.0397304305814	3.12699978150112	0	0	0	13.8116560865895	0	4.14264390361664	2.57387699899726	1.46520445071805
Lotgi1|211451	0.901696224785548	1.74153519618387	1.04346599194558	0	2.25783402475705	0.629569504734944	1.15691784274831	1.45533465614313	8.28409288398734	2.2269522350793	3.75502690699976	20.7398182559826	0	3.52803712738465	0	0	0	0	0	0	1.11262277015107	0	0	3.62267567790089	2.02251601625603	10.3699091279913	3.64541689370692	0.757940302368927	0.410558811670623	1.41004980372842	12.6655378662489	1.91299950147832	1.62399881939179	1.67353000336459	0.623871201533599	1.0654342008394
Lotgi1|234936	15.225784824236	2.17830116602046	3.91548191263388	1252.33538587849	12.708380082204	0	4.8235516406649	4.55080836920947	20.7233815637525	13.46304562858	32.8773466968423	155.647397959184	0	30.8899250708789	57.6471844293273	6052.95436507936	0	3.96954479426906	2.18781483075158	0	15.7721636285118	372.489499389499	1715.00373677249	31.7185381576211	27.8272521093766	0	0	3.31809421259286	0.513524354915001	4.93830775705776	253.471589551851	1.19638381521025	1.35419160812775	2.09324070262111	1.17050120668685	0.444212777916108
Lotgi1|162078	5.03529891825127	6.05121772733874	2.3739536005733	82.8316318218843	0.466974596196471	4.03651544925596	1.2761522450893	14.4479207438209	27.413607107956	17.348795697323	38.8315118466642	171.579808773903	102.499156239331	78.8057930942107	295.498559555056	0	1067.60769903762	3.10289399809722	0	37.4494905564421	16.4150308815498	542.016216434484	200.176443569554	77.9227079147858	0.418305149818832	128.684856580427	12.0633638309336	1.5676035650045	2.71723123230615	2.44971172200503	0	2.76958143048672	2.46313591714576	5.67647321246227	3.48385398525692	1.46905013169107
