## Supplemental File 4 for "ProminTools: Shedding light on proteins of unknown function in biomineralization with user friendly tools illustrated using mollusc shell matrix protein sequences": Mann14_cl4_motifsummary.txt

motif	enrichment	positiveprots	fgmedian
D.G	3.59743166588929	12	2
D.GGGM..G	inf	1	0
DD	2.06747626105622	8	0
FG	2.18305764825166	14	1.5
FGPGG..G	inf	1	0
G...GG..D	136.399087471577	4	0
G...M	3.9546947156278	12	1
G...S	2.32796113235159	15	1.5
G...V	2.62680448695137	14	2.5
G..DLGGG	inf	1	0
G..G	7.15159141844403	18	5
G..N.G	19.3465997310408	7	0
G.FGPGG	inf	1	0
G.FGPGG.G	inf	1	0
G.G	8.99305902587841	18	4.5
G.G.G	21.9236443767533	18	1.5
G.G.GG	94.8530388896729	18	1
G.G.GGP.G	inf	1	0
G.G.P	31.8903775447261	7	0
G.GG	32.6140848797252	18	2
G.GG..G	96.4227109280363	7	0
G.GMG.G	659.26225611262	2	0
G.GN.GG	565.081933810818	3	0
G.L	1.82483732599876	14	2
G.W	4.59554584725665	4	0
GA..G	13.8438781111782	5	0
GG	8.87789984145236	18	4.5
GG..G.GG	173.871364249482	5	0
GG.D.G	188.360644603606	3	0
GG.DLG.G	inf	1	0
GG.G	29.963795616918	13	1
GG.MD.GG	inf	1	0
GGADGG	inf	1	0
GGG.DLG	inf	1	0
GGPGG.GP	inf	1	0
GGPGGPG.P	inf	1	0
GM	5.21538397770541	12	1
GMD.G.GM	inf	1	0
GP...G	35.3176208631761	5	0
GP.GPG.PG	inf	1	0
GPGGPG..G	inf	1	0
GSG	9.5776598950986	7	0
I..G	1.9175945807526	12	1.5
K...G	2.03748302339084	12	1.5
L.G	2.33255460246307	17	3
M..GG	36.9737361272073	9	0.5
MD.GGG.D	inf	1	0
N..G	3.21108943240242	15	1.5
P..FGPG	inf	1	0
PGGPGG.G	inf	1	0
RG	2.52844864347884	15	2
S...G	2.73584336830598	12	1
S..G	2.27653667637909	16	2
TG	2.14262177147483	15	1
