## Supplemental File 4 for "ProminTools: Shedding light on proteins of unknown function in biomineralization with user friendly tools illustrated using mollusc shell matrix protein sequences": Mann14_cl5_fgenrich.txt

protein	D.R	G..G	G..GG	G.DD
Lotgi1|89537	4.57769291368121	3.01790449747575	33.1626669082344	0
Lotgi1|132911	0	4.09572753228852	45.0064765183182	0
Lotgi1|160410	1.4400027377474	5.69604491245424	20.8639295118031	16.8266838511349
Lotgi1|174920	0.842792299999447	1.66686585616393	6.10552976023696	0
Lotgi1|176686	4.26353751764426	5.62158680902346	30.8867976106105	0
Lotgi1|187129	0	5.85103933184075	12.858993290948	0
Lotgi1|204047	2.31319588723253	1.52500493223509	8.37886530926136	0
Lotgi1|221343	1.92851807893443	3.81420302341725	20.9564524808133	0
Lotgi1|226726	1.45933163355609	6.73458553966905	10.571991128464	0
Lotgi1|234845	22.6138029935852	4.58721483616315	37.8054402753873	162.613072737368
