## Supplemental File 4 for "ProminTools: Shedding light on proteins of unknown function in biomineralization with user friendly tools illustrated using mollusc shell matrix protein sequences": Mann14_cl5_fgmotifs.txt

protein	D.R	G..G	G..GG	G.DD
Lotgi1|89537	1	1	1	0
Lotgi1|132911	0	1	1	0
Lotgi1|160410	1	6	2	1
Lotgi1|174920	1	3	1	0
Lotgi1|176686	1	2	1	0
Lotgi1|187129	0	5	1	0
Lotgi1|204047	2	2	1	0
Lotgi1|221343	2	6	3	0
Lotgi1|226726	1	7	1	0
Lotgi1|234845	13	4	3	8
