## Supplemental File 4 for "ProminTools: Shedding light on proteins of unknown function in biomineralization with user friendly tools illustrated using mollusc shell matrix protein sequences": Mann14_cl6_fgenrich.txt

protein	D..DD..D	DD..D	G...G	G...S	G..G	G..G..GG	G..GG	G.M...G	GA	GL.G	GS.G	MGA.G	MM	P...M	Q.G	SG
Lotgi1|152688	0	0	9.19460584393697	0	12.5562449894977	332.355267458329	68.9880296996118	69.0831528015761	5.61231695867631	24.3986153247349	0	0	12.0779983292577	8.87163462936575	3.77185979104083	4.88448028948019
Lotgi1|176992	0	0	13.4415045797798	4.53750704022381	22.7262930145278	462.73040286373	96.0504072037278	0	4.68833794718692	163.054160950667	43.462061203556	0	0	0	3.15088287422313	1.36010934889997
Lotgi1|201878	0	5.95806663715431	2.42242500119109	1.43105991268597	2.20539174815536	29.1876100267891	6.05856414669668	0	2.95725932053328	6.42809672978592	6.85363272825306	0	0	0	0.993739983408833	0.428957563883837
Lotgi1|221163	0	0	4.17659482963981	1.97387574163582	3.04191965262808	40.2587724507436	8.35664020234024	0	0	0	9.45328652172835	0	0	0	4.11202751755379	0.591665605357017
Lotgi1|233420	694.081567132485	149.405325825088	0.799277284656958	0	0.727667328071565	38.5217188170821	7.99607450833064	0	0.975745461089662	0	0	0	0	0	0	0
Lotgi1|233583	0	0	3.93644062693552	0	1.19458719691749	63.2398217247098	13.1268889845095	0	1.6018487986222	0	0	0	0	0	2.15310329738581	1.8588161101633
Lotgi1|237103	0	0	1.49959642930877	1.18119230888366	2.73048502152568	72.2740819710969	15.0021588394394	0	7.32273736513004	0	0	0	0	5.78768544868147	0	2.12436126875805
Lotgi1|239173	0	0	8.8959110213232	4.20424381128081	11.3384547504033	171.497821626332	88.9958575220981	0	8.68799348405259	18.8848039519134	0	0	74.7880574512225	34.3337272379409	5.83892419630049	2.52042862395023
Lotgi1|239189	0	0	4.63110661992414	2.73584983307612	2.1080950533838	55.7998426982733	23.1650982079579	0	1.41339599878429	12.2890084540025	0	0	0	0	1.89979702710512	0.820065930954395
Lotgi1|239214	0	0	11.738486188291	6.37661657752103	14.3718973819379	97.5421414777015	56.6919627094496	97.3202255405237	12.3535897065979	4.29641426669496	59.550844785335	2287.3632176521	8.50738185659794	9.37337232048669	16.6049097484766	9.17461936121729
