## Supplemental File 4 for "ProminTools: Shedding light on proteins of unknown function in biomineralization with user friendly tools illustrated using mollusc shell matrix protein sequences": Mann14_cl6_fgmotifs.txt

protein	AQT.Q.GT	D..DD..D	DD..D	G...G	G...S	G..G	G..G..GG	G..GG	G..TGQ.G	G.M...G	G.YGT..GA	GA	GL.G	GS.G	MGA.G	MM	P...M	Q.G	QTGQY.T	SG
Lotgi1|152688	0	0	0	4	0	6	3	3	0	1	0	2	1	0	0	1	1	1	0	3
Lotgi1|176992	0	0	0	7	3	13	5	5	0	0	0	2	8	2	0	0	0	1	0	1
Lotgi1|201878	0	0	1	4	3	4	1	1	0	0	0	4	1	1	0	0	0	1	0	1
Lotgi1|221163	0	0	0	5	3	4	1	1	0	0	0	0	0	1	0	0	0	3	0	1
Lotgi1|233420	0	15	19	1	0	1	1	1	0	0	0	1	0	0	0	0	0	0	0	0
Lotgi1|233583	0	0	0	3	0	1	1	1	0	0	0	1	0	0	0	0	0	1	0	2
Lotgi1|237103	0	0	0	1	1	2	1	1	0	0	0	4	0	0	0	0	1	0	0	2
Lotgi1|239173	0	0	0	5	3	7	2	5	0	0	0	4	1	0	0	8	5	2	0	2
Lotgi1|239189	0	0	0	4	3	2	1	2	0	0	0	1	1	0	0	0	0	1	0	1
Lotgi1|239214	7	0	0	29	20	39	5	14	7	8	7	25	1	13	7	4	6	25	7	32
