## Supplemental File 4 for "ProminTools: Shedding light on proteins of unknown function in biomineralization with user friendly tools illustrated using mollusc shell matrix protein sequences": Mann14_cl6_motifsummary.txt

motif	enrichment	positiveprots	fgmedian
AQT.Q.GT	inf	1	0
D..DD..D	83.6549823952888	1	0
DD..D	18.9549993962695	2	0
G...G	6.06903051690272	10	4
G...S	2.73166529677591	7	3
G..G	6.92853265633391	10	4
G..G..GG	97.5003675413084	10	1
G..GG	32.7670278720089	10	1.5
G..TGQ.G	inf	1	0
G.M...G	26.0567535651096	2	0
G.YGT..GA	inf	1	0
GA	5.17452533296127	9	2
GL.G	13.2927298541917	6	1
GS.G	18.5335311464537	4	0
MGA.G	544.377052105639	1	0
MM	6.58027379149828	3	0
P...M	4.83339898283891	4	0
Q.G	5.53259947936395	8	1
QTGQY.T	inf	1	0
SG	3.07054358974665	9	1.5
