## Supplemental File 4 for "ProminTools: Shedding light on proteins of unknown function in biomineralization with user friendly tools illustrated using mollusc shell matrix protein sequences": Mann14_cl7_fgenrich.txt

protein	E...DTET	E..P.TET	ETT..TE	P.T.T	T...P	T...T.T	T...TETT	T..P..T	T..TETT	T.S.T	TETT..T	TT	TT..P
Lotgi1|106548	0	0	0	18.7226603494516	1.8759213766768	6.78181062347444	0	0	0	6.42449136890785	0	2.66221580719788	8.71911913914572
Lotgi1|140773	0	0	0	11.7324565676662	4.70214502969646	0	0	0	0	0	0	0.834131761959204	0
Lotgi1|140786	0	0	0	8.15238124930409	0.816829765158699	0	0	0	0	2.79740709891873	0	1.15920482576273	0
Lotgi1|152699	0	0	0	14.0974972196464	0	0	0	0	0	0	0	1.00227689974545	0
Lotgi1|154020	0	0	0	10.6626810061899	3.20504952696799	0	0	5.15262513406467	0	0	0	1.51614980948041	0
Lotgi1|162872	0	0	0	5.15042136688886	2.32221458506309	3.73121999645308	0	0	0	1.76731495419054	0	1.28161183353732	0
Lotgi1|192237	0	0	0	25.6594733566226	0	0	0	0	0	0	0	0	0
Lotgi1|214616	0	0	0	11.2513148156799	1.12732814592092	0	0	0	0	7.72154956326149	0	0.799924465727438	0
Lotgi1|227996	15636.9218940688	13562.6363366924	8680.08725548311	81.3969600877094	11.8626729379894	96.4930648460326	6645.69180497925	28.6066905783342	5812.55843001101	30.4696831313762	5655.90791913128	17.361016257209	13.78416760172
Lotgi1|228264	0	0	0	17.6567663196561	1.76912387255906	12.7914348888305	0	11.3765881672913	0	12.1174812453163	0	5.43975036842042	10.9636448581337
Lotgi1|229818	0	0	0	4.76190493534117	0.477120189929147	3.44975947602638	0	0	0	3.26799894733497	0	1.35421124504992	0
Lotgi1|232880	0	0	0	14.6041861552024	3.73946747584596	9.4044398454732	0	17.2512139952602	0	3.34085242705263	0	3.11490150234811	12.0909350027826
Lotgi1|233779	0	0	0	16.5891478910258	0	0	0	0	0	11.3847963328088	0	0	0
Lotgi1|237152	0	0	0	56.4643820037552	13.2007448854803	54.5407883386546	0	72.7621364578209	0	38.7503621881883	0	15.3885205266986	105.181563863257
Lotgi1|238560	0	0	0	7.36154137579058	1.10638706581093	0	0	0	0	2.5260384020164	0	1.04675358363508	3.42826046647525
