## Supplemental File 4 for "ProminTools: Shedding light on proteins of unknown function in biomineralization with user friendly tools illustrated using mollusc shell matrix protein sequences": Mann14_cl7_fgmotifs.txt

protein	E...DTET	E..P.TET	ETT..TE	P.T.T	T...P	T...T.T	T...TETT	T..P..T	T..TETT	T.S.T	TETT..T	TT	TT..P
Lotgi1|106548	0	0	0	2	2	1	0	0	0	1	0	4	1
Lotgi1|140773	0	0	0	1	4	0	0	0	0	0	0	1	0
Lotgi1|140786	0	0	0	2	2	0	0	0	0	1	0	4	0
Lotgi1|152699	0	0	0	1	0	0	0	0	0	0	0	1	0
Lotgi1|154020	0	0	0	2	6	0	0	1	0	0	0	4	0
Lotgi1|162872	0	0	0	2	9	2	0	0	0	1	0	7	0
Lotgi1|192237	0	0	0	1	0	0	0	0	0	0	0	0	0
Lotgi1|214616	0	0	0	1	1	0	0	0	0	1	0	1	0
Lotgi1|227996	14	10	16	11	16	18	14	4	15	6	14	33	2
Lotgi1|228264	0	0	0	3	3	3	0	2	0	3	0	13	2
Lotgi1|229818	0	0	0	1	1	1	0	0	0	1	0	4	0
Lotgi1|232880	0	0	0	9	23	8	0	11	0	3	0	27	8
Lotgi1|233779	0	0	0	1	0	0	0	0	0	1	0	0	0
Lotgi1|237152	0	0	0	6	14	8	0	8	0	6	0	23	12
Lotgi1|238560	0	0	0	2	3	0	0	0	0	1	0	4	1
