## Supplemental File 4 for "ProminTools: Shedding light on proteins of unknown function in biomineralization with user friendly tools illustrated using mollusc shell matrix protein sequences": Mann14_cl7_motifsummary.txt

motif	enrichment	positiveprots	fgmedian
E...DTET	759.701275369537	1	0
E..P.TET	658.924575575619	1	0
ETT..TE	421.711728368396	1	0
P.T.T	16.1778052460109	15	2
T...P	3.02575283434958	12	3
T...T.T	10.6782243472729	7	0
T...TETT	322.873042032053	1	0
T..P..T	9.03384352201602	5	0
T..TETT	282.396246675265	1	0
T.S.T	6.1680556686672	11	1
TETT..T	274.785567686854	1	0
TT	3.22050025300729	13	4
TT..P	8.70593631613522	6	0
