## Supplemental File 4 for "ProminTools: Shedding light on proteins of unknown function in biomineralization with user friendly tools illustrated using mollusc shell matrix protein sequences": Mann14_cl8_motifsummary.txt

motif	enrichment	positiveprots	fgmedian
A..C	3.14641803223504	14	1
AC	3.16528201243182	17	2
C...CG..C	247.955739285335	4	0
C...D	3.33791002870869	10	1
C...E	3.22024473548358	11	1
C...G	3.91155685832562	13	1
C...G.C	13.9485497200251	9	0
C...K	3.56792889585409	13	1
C...N	2.5121744778776	15	1
C...P	7.6557438939532	19	3
C...P.G	38.8557207990366	19	1
C...Q	4.93873120849133	13	1
C...R	3.44596953441158	13	1
C...T	3.43716501721623	17	2
C...Y	2.53566264021818	13	1
C..CP	30.1252790320376	5	0
C..D..CC	219.207247773992	3	0
C..D..CP	265.356142042201	4	0
C..DS.C	118.909591952873	4	0
C..G	5.86781491140428	15	2
C..HP	20.3297044306525	3	0
C..L	1.83706954101754	15	1
C..N..C	17.9806230342433	7	0
C..P	4.6518937027609	14	1
C..R	3.0607394968443	15	1
C..S	2.42698416880109	13	2
C..V	3.55266273190255	14	2
C..YC..G	264.286157598482	4	0
C.A	4.00776367154358	14	1
C.CK..P	405.141966868003	2	0
C.D	4.91551556225547	17	2
C.I	3.27913512432592	14	1
C.I.P.D	201.670667952073	4	0
C.K	3.27730157871058	13	2
C.K.P	26.9325144166764	5	0
C.L	2.21013795318333	16	2
C.P	5.37425387166197	15	2
C.Q	3.5968888106206	17	1
C.R	3.0866279582891	13	1
C.S	3.1858590123403	16	2
C.Y	3.70060030125082	13	1
C.YG	19.6068704953404	5	0
CA	4.04187019514206	17	2
CCP	30.6490376826858	4	0
CCS	19.8856089455169	3	0
CD	2.48578984569695	16	1
CE	4.25153359698331	12	1
CG..C	31.7092245207661	4	0
CG..C..P	210.073612450076	4	0
CK	4.48419943311796	14	1
CL	1.50239212884072	13	2
CP	7.76491665772593	14	2
CP.G	16.2329609620513	8	0
CP.VC	189.066251205068	2	0
CQ	3.75090856555162	13	1
CR	2.8856265446439	16	1
CS	3.27671145935993	16	2
CV	3.12377118884871	13	1
CY	2.15092435955709	8	0
D..C	5.81652826350002	14	2
D..CP	27.6297235581519	5	0
D..CP...K	215.1973590952	4	0
D.C	3.95370663331385	13	1
D.DCP	138.341159418343	4	0
DC	4.5456153912676	14	2
E...C	3.42375998165374	15	1
E..C	3.28918802359055	13	1
E.C	2.76637337155847	13	1
EC	3.21394835548791	11	1
G...C	4.30750309440218	15	2
G...D..GC	160.907447834101	4	0
G..C	5.10097805187456	15	3
G.C	4.88930035309708	19	2
G.CP	24.0929495164071	5	0
GC	3.94808752711222	14	2
GS	1.62677122705921	18	3
IC	2.33737638752539	14	1
K...C	3.63868843735697	15	2
K..C	3.99532098363583	10	1
K.C	4.11502482819221	15	2
K.G.CP	157.555209337557	3	0
KC	4.24837183774798	13	1
KCC	39.5010211444587	5	0
KCC...C	298.525659797476	4	0
LC	2.09327732025617	12	2
M.C	2.87841247828229	9	0
N...C	4.19409375073633	13	1
N..C	3.87154894739723	14	1
N.C	4.07868678232527	14	3
NC	2.79096265901991	14	1
ND..C	17.2802487660546	4	0
NGC..C	173.310730271312	3	0
P...KCC	327.714835422118	4	0
P...Y..CC	294.103057430106	4	0
P..C	4.44528965107566	15	2
P.G.Y	11.2895197417849	8	0
Q..C	4.66830249889057	11	1
Q.C	3.83294197604544	14	1
QC	3.36566535300522	13	1
R..C	2.99167006267909	12	1
RC	2.87924946940712	14	1
S...C	4.57679942516205	15	2
S..C	2.27457894377499	13	1
S.C	2.99743565230941	16	2
T...C	3.27211606537581	15	1
T...G	2.0108995938643	14	2
T..C	3.32211122350189	13	1
T.C	2.89696164264626	14	2
TC	3.76180174920045	16	2
V..K.G.C	152.780809054601	4	0
V.C	3.86038971471412	15	2
W..A...C	27.400905971749	1	0
W.D	3.51661948470705	7	0
Y.C	3.00168688407708	11	1
