## Supplemental File 4 for "ProminTools: Shedding light on proteins of unknown function in biomineralization with user friendly tools illustrated using mollusc shell matrix protein sequences": Mann14_cl9_fgenrich.txt

protein	AGQ
Lotgi1|128992	42.499951240579
Lotgi1|151060	36.8736847830685
Lotgi1|173095	22.2967724488752
Lotgi1|205560	45.9517239301692
Lotgi1|214936	24.6661842349954
Lotgi1|217342	49.8759758360514
Lotgi1|223383	44.1584859231382
Lotgi1|224583	28.2009022250571
Lotgi1|230007	43.5215846838621
Lotgi1|231460	36.2099584569733
Lotgi1|233397	41.3355690148097
Lotgi1|237446	33.281211817071
Lotgi1|238844	9.29413718094797
Lotgi1|73507	27.3489112212789
Lotgi1|87003	50.013754774825
Lotgi1|228472	41.9096741400154
