## Supplemental File 4 for "ProminTools: Shedding light on proteins of unknown function in biomineralization with user friendly tools illustrated using mollusc shell matrix protein sequences": Mann14_cl9_fgmotifs.txt

protein	AGQ
Lotgi1|128992	1
Lotgi1|151060	2
Lotgi1|173095	1
Lotgi1|205560	1
Lotgi1|214936	1
Lotgi1|217342	2
Lotgi1|223383	1
Lotgi1|224583	1
Lotgi1|230007	1
Lotgi1|231460	1
Lotgi1|233397	1
Lotgi1|237446	1
Lotgi1|238844	1
Lotgi1|73507	1
Lotgi1|87003	1
Lotgi1|228472	1
