## Supplemental File 4 for "ProminTools: Shedding light on proteins of unknown function in biomineralization with user friendly tools illustrated using mollusc shell matrix protein sequences": Mann14_cl10_fgenrich.txt

protein	A...DT.QD	D.MAD..D	DT.QDA	E.A.D.MA	E.A.DNM	N...GY.RD	N.Q	NRD.N...G	P..N.Q	QDAQ..A
Lotgi1|159264	0	0	0	0	0	0	1.41886748166199	0	36.5119494772789	0
Lotgi1|163637	14233.3856920684	13047.2702177294	12651.8983929497	13216.7152854921	14233.3856920684	0	0.702813830341123	0	18.0856234969103	18503.401399689
Lotgi1|171084	0	0	0	0	0	0	5.06340944436238	0	65.1487725967134	0
Lotgi1|200510	0	0	0	0	0	0	1.3777722344797	0	35.4544387454675	0
Lotgi1|205205	0	0	0	0	0	0	2.75218814195702	0	14.164501715607	0
Lotgi1|205401	0	0	0	0	0	0	1.73811266503593	0	44.7271381096667	0
Lotgi1|209107	0	0	0	0	0	0	1.2347248440146	0	31.7733767992168	0
Lotgi1|218330	0	0	0	0	0	0	1.07597450692701	0	27.6882283536032	0
Lotgi1|225073	0	0	0	0	0	0	2.09217265235807	0	53.8382217986729	0
Lotgi1|229248	0	0	0	0	0	0	3.18591150098777	0	6.30642945147144	0
Lotgi1|231010	0	0	0	0	0	0	8.15066860958733	0	46.6094425190915	0
Lotgi1|233461	0	0	0	0	0	12034.2761341223	1.28749086298958	11031.4197896121	33.1312134145679	0
Lotgi1|235548	0	0	0	0	0	0	3.31311798320632	0	51.1542048761584	0
Lotgi1|237996	0	0	0	0	0	0	6.95245066014373	0	59.6361841462223	0
Lotgi1|189066	0	0	0	0	0	0	0.961509133849664	0	24.7426721457731	0
