## Supplemental File 4 for "ProminTools: Shedding light on proteins of unknown function in biomineralization with user friendly tools illustrated using mollusc shell matrix protein sequences": Mann14_cl10_fgmotifs.txt

protein	A...DT.QD	D.MAD..D	DT.QDA	E.A.D.MA	E.A.DNM	N...GY.RD	N.Q	NRD.N...G	P..N.Q	QDAQ..A
Lotgi1|159264	0	0	0	0	0	0	2	0	2	0
Lotgi1|163637	16	11	16	13	11	0	1	0	1	13
Lotgi1|171084	0	0	0	0	0	0	4	0	2	0
Lotgi1|200510	0	0	0	0	0	0	1	0	1	0
Lotgi1|205205	0	0	0	0	0	0	5	0	1	0
Lotgi1|205401	0	0	0	0	0	0	1	0	1	0
Lotgi1|209107	0	0	0	0	0	0	1	0	1	0
Lotgi1|218330	0	0	0	0	0	0	1	0	1	0
Lotgi1|225073	0	0	0	0	0	0	1	0	1	0
Lotgi1|229248	0	0	0	0	0	0	13	0	1	0
Lotgi1|231010	0	0	0	0	0	0	9	0	2	0
Lotgi1|233461	0	0	0	0	0	12	2	11	2	0
Lotgi1|235548	0	0	0	0	0	0	5	0	3	0
Lotgi1|237996	0	0	0	0	0	0	3	0	1	0
Lotgi1|189066	0	0	0	0	0	0	1	0	1	0
