## Supplemental File 4 for "ProminTools: Shedding light on proteins of unknown function in biomineralization with user friendly tools illustrated using mollusc shell matrix protein sequences": Mann14_cl10_motifsummary.txt

motif	enrichment	positiveprots	fgmedian
A...DT.QD	1084.36812796209	1	0
D.MAD..D	994.004117298578	1	0
DT.QDA	963.882780410742	1	0
E.A.D.MA	1006.91326167908	1	0
E.A.DNM	1084.36812796209	1	0
N...GY.RD	1000.95519504192	1	0
N.Q	2.67718775420226	15	2
NRD.N...G	917.542262121765	1	0
P..N.Q	28.9348547486706	15	1
QDAQ..A	1409.67856635071	1	0
