## Supplemental File 4 for "ProminTools: Shedding light on proteins of unknown function in biomineralization with user friendly tools illustrated using mollusc shell matrix protein sequences": Mann14_cl11_fgenrich.txt

protein	NP..P..P	P..NP	P..NP..P	PV.P.P
Lotgi1|166196	442.513635044967	87.9813560104131	394.970847808731	641.496276306797
Lotgi1|226175	0	42.6542523442889	0	0
Lotgi1|227783	0	47.4603652844905	0	0
Lotgi1|234865	0	9.18170554550088	0	0
Lotgi1|235610	608.555555555556	72.5964653902798	678.96694214876	441.10067114094
Lotgi1|160701	0	28.0807161266568	0	0
