## Supplemental File 4 for "ProminTools: Shedding light on proteins of unknown function in biomineralization with user friendly tools illustrated using mollusc shell matrix protein sequences": Mann14_cl12_fgenrich.txt

protein	A...P	A.P	ACF..T	DDT.K	DNP.N	GM..P	I...P	L.P.S	M...Q..P	M..P	NP	NV.SI.V	P...R	P...V	P..D	P..S	P.D	P.E	P.S	PA..P	PD	PS	Q.P	QPA	T.GP	V.TT	VP.E.V
Lotgi1|115147	1.54754114050174	9.83764951552009	0	0	0	0	1.24327722325194	10.7735130318294	0	24.3606327542858	3.8709060315397	0	0	0	7.10215496676942	5.23330773181438	10.8792208195523	0	5.90100950331538	21.8339917836847	9.82950413833379	2.48082076472258	0	0	0	0	0
Lotgi1|197818	2.02321976975432	2.14358619907849	0	0	0	0	1.62543210744823	0	0	0	1.68691123505624	0	0	1.67112814931947	1.85703888065528	2.28063547329069	0	3.43405551032048	0	14.2726298749906	4.0158962860252	0.540561355154716	3.56476632878497	0	0	8.70266155718687	0
Lotgi1|203487	6.28873406140198	14.9914499782687	0	0	0	0	1.26307463126551	0	0	0	3.93254466261517	0	2.9884866390939	1.29858365743296	2.88609864254706	1.77221355249341	1.38155710248295	4.00275260120157	1.71284989222712	22.1816668120874	3.74475933932541	2.52032428008441	0	34.9480937542959	0	0	0
Lotgi1|225558	0	4.62862860685975	0	0	0	0	3.50978260369353	0	0	0	2.42835599618715	0	4.15214515343135	0	0	3.28303867541551	1.27967236041194	0	1.58653352849356	20.5458506755028	1.15619904871994	0.778153219219768	0	0	0	0	0
Lotgi1|231509	10.7318613873925	4.5481307180448	0	0	0	0	5.17311435935698	0	0	0	1.78959278849444	0	4.07993393337167	8.86424496595543	5.91022808973768	0	0	1.82154248808304	0	30.2827972999801	0	4.58772071853046	15.1270084212788	0	0	0	0
Lotgi1|236689	14.01574326303	16.4995278414874	0	0	0	0	2.50224248717583	0	0	0	2.59688543440834	0	7.40051107788237	7.71776533313469	2.85878540618227	3.51088363080713	1.36848242958879	2.64324777450535	1.69663995633854	131.830474050387	0	2.49647263074607	9.14619331465333	103.852064090053	31.0773668644076	0	0
Lotgi1|238970	0	0	0	0	0	0	0	0	0	0	0	0	0	0	3.74477261884206	0	7.17039554015944	0	0	57.5623419751689	6.47853681844727	0	0	0	0	0	0
Lotgi1|239234	3.75411120775707	0.331454393266889	1254.00842667763	398.024733467531	636.562204395808	77.3305196451204	5.0266848443266	26.1349859859588	103.567660239001	5.6281309785386	5.99933197156882	2442.01640984591	3.27066947130239	7.49360125765814	4.02005374925123	4.23174947135308	3.29892722570073	5.57544373728838	4.77166547923348	35.3107395639819	5.21608430154452	3.51056575895154	4.40964757527773	34.7709171066189	62.4304518125299	40.3697608356197	516.812878816399
