## Supplemental File 4 for "ProminTools: Shedding light on proteins of unknown function in biomineralization with user friendly tools illustrated using mollusc shell matrix protein sequences": Mann14_cl12_fgmotifs.txt

protein	A...P	A.P	ACF..T	DDT.K	DNP.N	GM..P	I...P	L.P.S	M...Q..P	M..P	NP	NV.SI.V	P...R	P...V	P..D	P..S	P.D	P.E	P.S	PA..P	PD	PS	Q.P	QPA	T.GP	V.TT	VP.E.V
Lotgi1|115147	1	6	0	0	0	0	1	1	0	7	3	0	0	0	5	6	8	0	7	1	8	3	0	0	0	0	0
Lotgi1|197818	2	2	0	0	0	0	2	0	0	0	2	0	0	2	2	4	0	4	0	1	5	1	3	0	0	1	0
Lotgi1|203487	4	9	0	0	0	0	1	0	0	0	3	0	2	1	2	2	1	3	2	1	3	3	0	1	0	0	0
Lotgi1|225558	0	3	0	0	0	0	3	0	0	0	2	0	3	0	0	4	1	0	2	1	1	1	0	0	0	0	0
Lotgi1|231509	5	2	0	0	0	0	3	0	0	0	1	0	2	5	3	0	0	1	0	1	0	4	6	0	0	0	0
Lotgi1|236689	9	10	0	0	0	0	2	0	0	0	2	0	5	6	2	4	1	2	2	6	0	3	5	3	1	0	0
Lotgi1|238970	0	0	0	0	0	0	0	0	0	0	0	0	0	0	1	0	2	0	0	1	2	0	0	0	0	0	0
Lotgi1|239234	12	1	8	7	9	8	20	12	7	8	23	8	11	29	14	24	12	21	28	8	21	21	12	5	10	15	9
