## Supplemental File 4 for "ProminTools: Shedding light on proteins of unknown function in biomineralization with user friendly tools illustrated using mollusc shell matrix protein sequences": Mann14_cl12_motifsummary.txt

motif	enrichment	positiveprots	fgmedian
A...P	4.39583529035667	6	3
A.P	4.65735458040475	7	2.5
ACF..T	533.951780166567	1	0
DDT.K	169.477341989143	1	0
DNP.N	271.045644505285	1	0
GM..P	32.927026443605	1	0
I...P	3.4245477320442	7	2
L.P.S	12.055520383971	2	0
M...Q..P	44.0986961298281	1	0
M..P	4.49331692734784	2	0
NP	3.99833467046249	7	2
NV.SI.V	1039.80083506121	1	0
P...R	2.91187945325636	5	2
P...V	4.73110538118182	5	1.5
P..D	3.54571158108926	7	2
P..S	3.3034137130665	6	4
P.D	2.9263959132464	6	1
P.E	3.50447866703509	5	1.5
P.S	2.97507143989908	5	2
PA..P	37.5879297301427	8	1
PD	4.23045307626616	6	2.5
PS	2.56248836679926	7	3
Q.P	4.06815570962616	4	1.5
QPA	26.6495717619105	3	0
T.GP	29.2409007706933	2	0
V.TT	18.3352351426107	2	0
VP.E.V	220.05685989538	1	0
