## Supplemental File 4 for "ProminTools: Shedding light on proteins of unknown function in biomineralization with user friendly tools illustrated using mollusc shell matrix protein sequences": Mann14_cl13_fgenrich.txt

protein	AP	C.N..Q	E.P	I...P	NP	P..P	PQ	PQ...Q	PS	Q...Q	S..P	V...P	W.DR..P
Lotgi1|108036	1.03362859823392	0	1.7249681659757	1.57695997700743	0	0	3.47121733825979	24.0674129824229	0.524441235219684	1.11379555672819	0.563608221500843	0	0
Lotgi1|160356	2.44091636108762	0	0	3.72399468748703	6.76348448233815	3.71964253163878	9.563502541481	28.4176261271332	1.85770381208099	9.20580787615014	1.99644320714735	1.82941417397817	0
Lotgi1|173199	2.54444625568514	0	2.83086129685409	5.17592736335881	6.04315998724877	7.75481754556992	6.64608822621681	19.7486276185297	3.8729942444364	3.6557204896201	4.16224211865305	3.17834599557382	0
Lotgi1|228268	2.81035235087385	0	0	2.14381315793172	0	8.56523091069254	3.14598616422464	65.4373444873445	2.85182639260001	3.02831981099611	0	0	0
Lotgi1|232718	0.645857372561072	26.8137437009258	3.23351175460539	2.95606534820399	2.55656112642063	4.42891598332394	7.22990609169637	30.0767918761708	0.983083011113669	4.17569564000706	2.81734097306757	3.38839320919436	0
Lotgi1|235497	23.1541175466732	0	1.75639471150967	3.21138003414873	0	8.01906740120506	7.06891627993795	49.0117762354604	0	9.07269902889522	3.44325832487762	9.46555187993565	0
Lotgi1|238094	0	0	2.55193819848759	2.33297314245511	2.42121377266895	0	3.42357317871505	71.2112278244631	1.55172906656177	6.5910490004033	1.66761726714661	2.29214834739618	0
Lotgi1|92353	10.2953501962706	0	6.44301228331024	0	0	2.94164799222423	2.88122495238395	29.9651206192048	2.61182120114358	1.3867306065205	2.10516041149696	2.89355360686152	0
Lotgi1|233299	2.17841557923881	211.027158875303	5.45316402749442	2.21567281685681	6.89843030201768	2.2130834056957	0.812859553605528	16.9076937572049	7.00011855446163	2.34737080321626	3.16754117782038	5.98647682909338	10651.8470670391
Lotgi1|238202	6.44522956502061	0	1.79268385844169	1.63886543065028	2.55127897533298	2.45542518359213	12.0249471153214	75.036624360488	0.54502880437087	9.26015148816992	0	0.805093427804444	0
Lotgi1|167423	3.1896637111145	44.141234517884	1.77435375763963	1.62210811540846	2.52519227824369	2.43031858662288	2.38039852916793	24.7564595708767	1.07891182542127	2.29136672815656	2.3189769768092	0.796861388665339	0
Lotgi1|170528	5.21218230487882	0	2.17458392853579	0.993998581998418	0	1.98567383267935	2.91733052822836	30.3406233838565	0.661137697532585	4.21232454912993	1.42102724518759	0.97660455904098	0
