## Supplemental File 4 for "ProminTools: Shedding light on proteins of unknown function in biomineralization with user friendly tools illustrated using mollusc shell matrix protein sequences": Mann14_cl13_fgmotifs.txt

protein	AP	C.N..Q	E.P	I...P	NP	P..P	PQ	PQ...Q	PS	Q...Q	S..P	V...P	W.DR..P
Lotgi1|108036	1	0	2	2	0	0	3	1	1	1	1	0	0
Lotgi1|160356	2	0	0	4	7	4	7	1	3	7	3	2	0
Lotgi1|173199	3	0	4	8	9	12	7	1	9	4	9	5	0
Lotgi1|228268	1	0	0	1	0	4	1	1	2	1	0	0	0
Lotgi1|232718	1	1	6	6	5	9	10	2	3	6	8	7	0
Lotgi1|235497	11	0	1	2	0	5	3	1	0	4	3	6	0
Lotgi1|238094	0	0	1	1	1	0	1	1	1	2	1	1	0
Lotgi1|92353	8	0	6	0	0	3	2	1	4	1	3	3	0
Lotgi1|233299	3	7	9	4	12	4	1	1	19	3	8	11	5
Lotgi1|238202	6	0	2	2	3	3	10	3	1	8	0	1	0
Lotgi1|167423	3	1	2	2	3	3	2	1	2	2	4	1	0
Lotgi1|170528	4	0	2	1	0	2	2	1	1	3	2	1	0
