## Supplemental File 4 for "ProminTools: Shedding light on proteins of unknown function in biomineralization with user friendly tools illustrated using mollusc shell matrix protein sequences": Mann14_cl13_motifsummary.txt

motif	enrichment	positiveprots	fgmedian
AP	4.10886839757425	11	3
C.N..Q	35.7040200538885	3	0
E.P	2.79066941389471	10	2
I...P	2.40543637735217	11	2
NP	3.02596097301027	7	2
P..P	3.56753437812111	10	3.5
PQ	5.24138294039631	12	2.5
PQ...Q	33.3741280927	12	1
PS	2.2302005698425	11	2
Q...Q	4.3245809467818	12	3
S..P	2.18834539375608	10	3
V...P	2.72142590041892	10	1.5
W.DR..P	1401.7133798934	1	0
