## Supplemental File 4 for "ProminTools: Shedding light on proteins of unknown function in biomineralization with user friendly tools illustrated using mollusc shell matrix protein sequences": Mann14_cl14_motifsummary.txt

motif	enrichment	positiveprots	fgmedian
A...P	3.0736785513511	24	3
A..P	3.60082287832762	25	3
A..PS	6.95974676806084	13	0
A..Q	2.9760049583274	25	3
A.P	4.49949338859802	24	3
AP	3.60777647324633	24	3
AP..T	8.3410196165638	9	0
AQ.P	17.4800440465206	9	0
AQPG..Q	380.611151378327	1	0
D.M	1.7356763954083	17	1
DP	1.736379232125	21	1
E..P	1.34260379947494	19	1
E.N.QQP	382.786072243346	2	0
EP	1.3145061620103	20	1
F..Q	1.63115143839314	20	1
F.P	1.68979762226792	20	1
G...G	1.51171294038208	23	2
G..P	2.63049149318688	26	4
G..Q	3.22011725851057	26	2
I...P	1.79075647579135	21	2
IP	1.53661216971811	24	2
L...P	1.6702253204439	27	3
L...Q	1.95216957540724	23	2
L.KQQP	353.424640565589	2	0
L.QP	8.04285065646476	12	0
LP	1.60320322264295	24	3
M...P	2.9200326428496	16	1
M.Q	2.80530534493336	14	0
N..P	3.3209773889587	25	4
N..QPP..Q	413.234964353612	1	0
N.G	1.85357360026091	24	2
N.P	2.54961641600137	23	4
N.Q	3.73727266949741	26	3
N.VQPP	334.603210002925	1	0
NP	2.62144723105507	23	3
NP..Q	10.1631816122384	12	0
NQ	4.61952806769366	23	3
NQA.P.T.Q	621.405961434003	1	0
NQQP	77.8392730638383	7	0
NQQQ	90.4422537928698	7	0
P...G.P	10.8031131352296	10	0
P...I	1.73429546719883	26	3
P...N..QP	176.196120710401	5	0
P...N.Q	23.0285738649072	12	0
P...P	5.10200025204389	23	7
P...P...P	12.9355172415445	12	0
P...Q	6.8891848145062	26	4
P...S	2.36718760856712	25	4
P...V	2.03490034151924	24	3
P..A	3.50054776006301	26	4
P..AP	9.9130394941614	12	0
P..F..P	8.42584354486784	8	0
P..G	2.52289911189372	21	3
P..H	2.10446697077986	18	1
P..I	1.44075219882505	22	2
P..N..P	10.8279322035281	10	0
P..NQA.P	457.878076846108	2	0
P..Q..QQ	79.4682623756946	9	0
P..QP..Q	77.6757451792504	8	0
P..QP.A.Q	621.405961434003	3	0
P..S	1.91751147920686	22	3
P..TQQ	41.6071817655811	4	0
P..V..Q	10.0824146060484	10	0
P..Y...P	13.1813385758728	11	0
P.D	1.69070020317163	24	2
P.E.P	6.04669571508326	7	0
P.I	1.48842712283957	23	3
P.N...P	10.5499892706146	11	0
P.P	4.11239558495867	24	7
P.PRQ..Y	434.984173003802	1	0
P.Q.P	19.5902798503551	12	0
P.QPP	66.1175942965779	3	0
P.QQ	34.4265548687501	16	1
P.QQS	50.5795550004421	6	0
P.R	2.24000546834939	20	2
P.S	2.45399938932007	24	5
P.T	3.46283500999892	24	5
P.TNQA	626.377209125475	1	0
P.V..AQ	71.0178241638861	2	0
P.VE.N.Q	476.411237099403	2	0
P.Y	2.34965809690943	19	2
PA	3.72163050140146	26	4
PAQP	123.245515684411	4	0
PG..P	10.0212336473158	12	0
PK	1.24995452012587	23	2
PL	1.71519292522508	26	3
PP	4.6565850296074	26	5
PR	2.93940258596575	23	2
PS	2.2567922736117	28	6
PT	2.95481551418391	26	6
Q...L.QQP	301.142889002632	2	0
Q...P	6.08690723939314	26	5
Q...P.Q	28.3433836132797	15	1
Q...Q	7.08287157315202	26	3
Q...Q...Q	24.0821687476153	12	0
Q...Q.P	33.6856430272305	16	1
Q...QQQ	52.9685524321973	6	0
Q...YP	20.7927424954016	10	0
Q...YQ.P	212.658929024081	5	0
Q..H	1.9312301173203	14	0
Q..P	8.43003055948732	23	8
Q..P..Q	31.3849340015402	16	1
Q..PDT.Q	608.977842205323	1	0
Q..Q	5.72676644922794	25	4
Q..Y..P	23.5331751537834	10	0
Q.P	9.17757901604677	26	8
Q.P.V.LN	418.254012503656	2	0
Q.PA	18.1912200272193	12	0
Q.PV	15.1138568586067	13	0
Q.PV.LN	295.789237642586	2	0
Q.PVE...Q	401.52385200351	2	0
Q.Q..Q	19.9036019261307	12	0
Q.Q.P	28.0937033156385	16	1
Q.QP	36.9805885656793	19	1
QA.PG..QA	695.974676806084	1	0
QAYP..N	621.405961434003	1	0
QP	9.4528809240803	27	10
QP..NN..Q	434.984173003802	2	0
QP..P	18.8750528719599	15	1
QP..Q	42.664738502064	20	1
QP..QP.A	462.17068381654	4	0
QP..T	11.7654142620812	15	1
QP.P	13.9765406407779	17	1
QP.Q	23.5126580002055	17	1
QP.S	8.09412313652837	16	1
QPGAY	497.124769147203	1	0
QPM	19.5938816668379	8	0
QPP..Q	117.445726711027	6	0
QPQ	24.4149192178537	13	0
QPR.Q	88.6078870933671	6	0
QPS	7.82971511406844	13	0
QPT.N	64.6598095005652	4	0
QQ	7.79657965055359	26	6
QQ..N..Q	65.6579883779324	6	0
QQ..S...Q	69.2895142837915	6	0
QQP	48.5490886160859	18	1
QQP...P	118.285169851911	9	0
QQP..Q	115.403964266315	9	0
QQP.T	67.3189791553503	7	0
QQP.VE	455.697705051602	2	0
QQPD..Q	386.652598225602	1	0
QQPP	103.216583424631	11	0
QQPT.E	355.896141548565	2	0
QQQ	19.6991252650484	15	1
QQQL	34.2122383261418	4	0
QQQP	104.657846136253	12	0
QQT	9.85799825504368	14	0
QR	1.71740833561276	24	1
QS	2.30274681041339	24	3
R..P	1.75770908386316	19	1
R.P.YQ	139.816341322651	1	0
S...Q	2.39621871064959	26	3
S..P	2.20975139772089	23	4
S.YDQ	72.4973621673004	2	0
T...P	2.59869498124099	26	3
T..P	1.99948240852875	26	3
T..QQ	8.54150739716557	10	0
TN.AHP	724.973621673004	1	0
TNQA.P	643.776576045627	1	0
V...P	2.22242520374915	22	3
V..P	2.14480040712761	23	3
V.L..QQ	130.917566632212	2	0
V.P	2.22347626551815	23	2
VELN.Q	453.108513545627	2	0
VP	1.94173160247838	22	3
Y..P	3.18480846282681	20	2
Y..Q	2.54965271851681	18	1
