## Supplemental File 4 for "ProminTools: Shedding light on proteins of unknown function in biomineralization with user friendly tools illustrated using mollusc shell matrix protein sequences": Mann14_cl15_fgenrich.txt

protein	C...DCC	D.C	ID
Lotgi1|102397	0	0	0.91911865281009
Lotgi1|109426	0	0	0
Lotgi1|221240	0	7.45658801675113	1.30258211672599
Lotgi1|230068	0	0	3.701917342114
Lotgi1|230510	0	0	0
Lotgi1|236952	432.241575554349	3.38055937384622	2.21902030429542
Lotgi1|237510	0	3.5940987623777	1.25569731440252
