## Supplemental File 4 for "ProminTools: Shedding light on proteins of unknown function in biomineralization with user friendly tools illustrated using mollusc shell matrix protein sequences": Mann14_cl17_fgenrich.txt

protein	G..D.TPP	G..DT.PP	GR	P.QP	R...P	R...R	R.D.R	R.E	RR	T.P.V.YI	T.PVV.Y	TPPV..Y	V...HDGT	V..T.PVV	VD.TPP	Y.HDG.V
Lotgi1|106937	0	0	0	0	1.54679755083167	2.60557215975639	0	0	1.12562135024377	0	0	0	0	0	0	0
Lotgi1|131935	0	0	1.01094188562699	20.182120694902	2.67097282001534	0	0	2.13668696411037	0.971847941740521	0	0	0	0	0	0	0
Lotgi1|168990	1891.1633869532	2115.98700638121	1.12921077356911	3.75720049559214	1.3674130942754	0.41880000126298	0	0.795551809628071	0.633233577502344	1891.1633869532	1586.99025478591	2053.75209442882	1330.04897543962	1551.72380467955	846.394802552483	2133.62023143438
Lotgi1|174065	0	0	3.45798813214466	69.0341698535901	0	0	0	0	0	0	0	0	0	0	0	0
Lotgi1|195517	0	0	0	32.5403355697539	2.15325121613571	1.81357004952207	0	0	1.56694425848912	0	0	0	0	0	0	0
Lotgi1|196152	0	0	0	0	0	0	0	0	2.355604944881	0	0	0	0	0	0	0
Lotgi1|229978	0	0	6.81826898291422	4.53725809234284	8.10643532168046	12.1379970882018	91.1041632021136	8.64649491373408	10.4873615727871	0	0	0	0	0	0	0
Lotgi1|231869	0	0	3.48732073647011	62.6577809321463	3.22480318797328	1.16403506477335	0	1.10559956955381	2.34672424763357	0	0	0	0	0	0	0
Lotgi1|235609	0	0	2.12037094635804	21.1652039379202	0	4.71840001422934	0	1.12038313590887	7.13431067833586	0	0	0	0	0	0	0
Lotgi1|236770	0	0	0.978848492432483	29.3121276759291	3.87927004811752	1.089101590586	0	1.55164172393729	1.88199125225942	0	0	0	0	0	0	0
