## Supplemental File 4 for "ProminTools: Shedding light on proteins of unknown function in biomineralization with user friendly tools illustrated using mollusc shell matrix protein sequences": Mann14_cl17_fgmotifs.txt

protein	G..D.TPP	G..DT.PP	GR	P.QP	R...P	R...R	R.D.R	R.E	RR	T.P.V.YI	T.PVV.Y	TPPV..Y	V...HDGT	V..T.PVV	VD.TPP	Y.HDG.V
Lotgi1|106937	0	0	0	0	1	2	0	0	1	0	0	0	0	0	0	0
Lotgi1|131935	0	0	1	1	2	0	0	2	1	0	0	0	0	0	0	0
Lotgi1|168990	13	10	12	2	11	4	0	8	7	13	15	15	12	16	16	11
Lotgi1|174065	0	0	1	1	0	0	0	0	0	0	0	0	0	0	0	0
Lotgi1|195517	0	0	0	1	1	1	0	0	1	0	0	0	0	0	0	0
Lotgi1|196152	0	0	0	0	0	0	0	0	1	0	0	0	0	0	0	0
Lotgi1|229978	0	0	30	1	27	48	17	36	48	0	0	0	0	0	0	0
Lotgi1|231869	0	0	10	9	7	3	0	3	7	0	0	0	0	0	0	0
Lotgi1|235609	0	0	2	1	0	4	0	1	7	0	0	0	0	0	0	0
Lotgi1|236770	0	0	2	3	6	2	0	3	4	0	0	0	0	0	0	0
