## Supplemental File 4 for "ProminTools: Shedding light on proteins of unknown function in biomineralization with user friendly tools illustrated using mollusc shell matrix protein sequences": Mann14_cl17_motifsummary.txt

motif	enrichment	positiveprots	fgmedian
G..D.TPP	836.169395873159	1	0
G..DT.PP	935.574149228709	1	0
GR	2.41316477545145	7	1.5
P.QP	15.7816785463116	8	1
R...P	3.0229777840385	7	1.5
R...R	2.96272862694891	7	2
R.D.R	16.6780139090342	1	0
R.E	2.33034148936314	6	1.5
RR	3.07979519781079	9	2.5
T.P.V.YI	836.169395873159	1	0
T.PVV.Y	701.680611921532	1	0
TPPV..Y	908.057262486688	1	0
V...HDGT	588.075179515189	1	0
V..T.PVV	686.087709434387	1	0
VD.TPP	374.229659691484	1	0
Y.HDG.V	943.370600472282	1	0
