## Supplemental File 4 for "ProminTools: Shedding light on proteins of unknown function in biomineralization with user friendly tools illustrated using mollusc shell matrix protein sequences": Mann14_cl19_fgenrich.txt

protein	F..QSNQ	F.D.SNQ	N...N.Q	N.Q.N.Q.N	N.Q.NQ	N.QF..Q	NQQF..Q	Q...Q	Q...Q...Q	Q..G	Q..QQ	Q.N.K...Q	Q.N.Q	Q.N.Q.N	Q.N.Q.N.Q	Q.NQQ	Q.NQQF	QF..Q	QF.DQ...Q	QFSDQ	QLN.Q	QP	QQ..SQ.N	QQ.NGQ	QSN.Q...Q	QSNQ	S.Q	SNQQF
Lotgi1|154423	0	0	37.8131460869134	0	0	0	0	5.23588004704935	0	2.53327024193218	0	0	45.9362709176145	0	0	0	0	0	0	0	0	2.48498943778612	0	0	0	0	0	0
Lotgi1|158113	0	0	0	0	0	0	0	6.51440889574744	61.3721936106864	4.20247931607354	68.6576669167292	0	0	0	0	0	0	0	0	0	0	0	0	0	0	0	0	0
Lotgi1|172698	8613.19046814672	8696.00960726352	287.04776776113	7729.78631756757	1783.79684251559	4659.049287301	8147.61260500365	34.0685978737062	294.213320045824	9.61530107030677	269.295781386225	986.781232029902	481.554894112695	3671.64850084459	7157.2095533033	2921.49404128538	7729.78631756757	624.376923874602	7729.78631756757	9018.08403716216	519.649500340677	9.88119110903466	6820.39969197138	6956.80768581081	6901.59492639961	3078.81319428539	22.456081521482	7311.96003013148
Lotgi1|181237	0	0	0	0	0	0	0	1.69769443949782	0	0	17.8926041055718	0	0	0	0	0	0	0	0	0	0	1.61147799904918	0	0	0	0	1.03294485320259	0
Lotgi1|192582	0	0	0	0	0	0	0	1.54762200285713	0	2.99513719211871	16.3109374443058	0	0	0	0	0	0	0	0	0	0	0	0	0	0	0	1.88326962186108	0
Lotgi1|204240	0	0	0	0	0	0	0	5.6780996456177	26.7466654587113	1.83148591815367	39.8956713164778	0	0	0	0	0	0	0	0	0	0	0	0	0	0	0	0	0
Lotgi1|204921	0	0	0	0	0	0	0	1.13179629299855	0	4.38076631736151	0	0	19.8593171239788	0	0	0	0	0	0	0	155.36995161701	1.07431866603279	0	0	0	0	2.75451960854024	0
Lotgi1|230492	0	0	0	0	0	0	0	2.50106770104589	0	0	26.3596399769585	0	43.8855445373638	0	0	321.712141451069	0	0	0	0	343.339848439376	2.37405240931352	0	0	0	0	0	0
Lotgi1|234387	0	0	0	0	0	0	0	8.82266401628788	62.33868484865	6.40299013905693	46.4925933451867	0	38.7022125053917	0	0	0	0	58.2096281785455	0	0	0	2.09365251844972	0	0	0	0	4.02604490027781	0
