## Supplemental File 4 for "ProminTools: Shedding light on proteins of unknown function in biomineralization with user friendly tools illustrated using mollusc shell matrix protein sequences": Mann14_cl19_fgmotifs.txt

protein	F..QSNQ	F.D.SNQ	N...N.Q	N.Q.N.Q.N	N.Q.NQ	N.QF..Q	NQQF..Q	Q...Q	Q...Q...Q	Q..G	Q..QQ	Q.N.K...Q	Q.N.Q	Q.N.Q.N	Q.N.Q.N.Q	Q.NQQ	Q.NQQF	QF..Q	QF.DQ...Q	QFSDQ	QLN.Q	QP	QQ..SQ.N	QQ.NGQ	QSN.Q...Q	QSNQ	S.Q	SNQQF
Lotgi1|154423	0	0	1	0	0	0	0	2	0	1	0	0	1	0	0	0	0	0	0	0	0	1	0	0	0	0	0	0
Lotgi1|158113	0	0	0	0	0	0	0	3	2	2	3	0	0	0	0	0	0	0	0	0	0	0	0	0	0	0	0	0
Lotgi1|172698	39	18	42	23	36	44	39	72	44	21	54	6	58	38	25	48	40	50	10	7	8	22	15	9	25	47	78	35
Lotgi1|181237	0	0	0	0	0	0	0	1	0	0	1	0	0	0	0	0	0	0	0	0	0	1	0	0	0	0	1	0
Lotgi1|192582	0	0	0	0	0	0	0	1	0	2	1	0	0	0	0	0	0	0	0	0	0	0	0	0	0	0	2	0
Lotgi1|204240	0	0	0	0	0	0	0	3	1	1	2	0	0	0	0	0	0	0	0	0	0	0	0	0	0	0	0	0
Lotgi1|204921	0	0	0	0	0	0	0	1	0	4	0	0	1	0	0	0	0	0	0	0	1	1	0	0	0	0	4	0
Lotgi1|230492	0	0	0	0	0	0	0	1	0	0	1	0	1	0	0	1	0	0	0	0	1	1	0	0	0	0	0	0
Lotgi1|234387	0	0	0	0	0	0	0	4	2	3	2	0	1	0	0	0	0	1	0	0	0	1	0	0	0	0	3	0
