## Supplemental File 4 for "ProminTools: Shedding light on proteins of unknown function in biomineralization with user friendly tools illustrated using mollusc shell matrix protein sequences": Mann14_cl19_motifsummary.txt

motif	enrichment	positiveprots	fgmedian
F..QSNQ	2819.46848611714	1	0
F.D.SNQ	2846.57876002212	1	0
N...N.Q	96.2003235531593	2	0
N.Q.N.Q.N	2530.29223113077	1	0
N.Q.NQ	583.913591799409	1	0
N.QF..Q	1525.10764616101	1	0
NQQF..Q	2667.06478416487	1	0
Q...Q	13.6303695114782	9	2
Q...Q...Q	107.252871388761	4	0
Q..G	5.09595639488486	7	2
Q..QQ	104.47658244669	7	1
Q.N.K...Q	323.016029506056	1	0
Q.N.Q	168.504960612361	5	1
Q.N.Q.N	1201.88880978712	1	0
Q.N.Q.N.Q	2342.86317697294	1	0
Q.NQQ	976.254482877227	2	0
Q.NQQF	2530.29223113077	1	0
QF..Q	208.473188671517	2	0
QF.DQ...Q	2530.29223113077	1	0
QFSDQ	2952.0076029859	1	0
QLN.Q	212.629599254687	3	0
QP	3.96966241955438	6	1
QQ..SQ.N	2232.61079217421	1	0
QQ.NGQ	2277.26300801769	1	0
QSN.Q...Q	2259.18949208105	1	0
QSNQ	1007.82826155209	1	0
S.Q	8.2932592029315	5	1
SNQQF	2393.51967809668	1	0
