## Supplemental File 4 for "ProminTools: Shedding light on proteins of unknown function in biomineralization with user friendly tools illustrated using mollusc shell matrix protein sequences": Mann14_cl20_fgenrich.txt

protein	A...P	F..QLG..G	GKRG.D	GLD.Y.F	GQ.GKR	GQ.GKR.L	GQLG.R	GQLGK	KR..D.YGF	P..Q.G	Q...A.M	Q.G	Q.G...Y	QYGF..Q	R...QYGF	YGF.GQ
Lotgi1|123611	0	0	0	0	0	0	0	0	0	0	0	3.09428018785984	0	0	0	0
Lotgi1|159314	0	32652.6345565749	24695.2698327037	25835.0515172901	31719.7021406728	33076.6947456213	36599.6563161609	25041.8701110575	27987.9724770642	0	0	45.8275197241749	0	27987.9724770642	27987.9724770642	25835.0515172901
Lotgi1|162861	0.730274591449786	0	0	0	0	0	0	0	0	0	0	0.764415371852949	0	0	0	0
Lotgi1|176496	7.25978858558904	0	0	0	0	0	0	0	0	0	0	2.53306270280683	0	0	0	0
Lotgi1|196809	0	0	0	0	0	0	0	0	0	0	0	1.77575529681304	0	0	0	0
Lotgi1|230890	0	0	0	0	0	0	0	0	0	0	0	2.44902744726348	0	0	0	0
Lotgi1|238831	6.76254279205555	0	0	0	0	0	0	0	0	0	0	2.3595652574091	0	0	0	0
Lotgi1|56588	2.23378110325817	0	0	0	0	0	0	0	0	0	0	7.01463517700353	0	0	0	0
Lotgi1|167578	8.13208876447765	0	0	0	0	0	0	0	0	128.356712821297	191.22980003761	20.5295895797251	164.504387426958	0	0	0
