## Supplemental File 4 for "ProminTools: Shedding light on proteins of unknown function in biomineralization with user friendly tools illustrated using mollusc shell matrix protein sequences": Mann14_cl20_fgmotifs.txt

protein	A...P	E..TQ.GP	F..QLG..G	G..DMMN	GKRG.D	GLD.Y.F	GQ.GKR	GQ.GKR.L	GQ.GP..M	GQLG.R	GQLGK	KR..D.YGF	M..MNN.Q	MN.GQ.GP	MNN.Q.G	MNNGQ.G	NGQ.G..DM	P..Q.G	PDMMN	Q...A.M	Q.G	Q.G...Y	Q.GPTA	QYGF..Q	R...QYGF	YGF.GQ
Lotgi1|123611	0	0	0	0	0	0	0	0	0	0	0	0	0	0	0	0	0	0	0	0	1	0	0	0	0	0
Lotgi1|159314	0	0	14	0	15	12	17	13	0	17	17	12	0	0	0	0	0	0	0	0	29	0	0	10	10	12
Lotgi1|162861	1	0	0	0	0	0	0	0	0	0	0	0	0	0	0	0	0	0	0	0	1	0	0	0	0	0
Lotgi1|176496	3	0	0	0	0	0	0	0	0	0	0	0	0	0	0	0	0	0	0	0	1	0	0	0	0	0
Lotgi1|196809	0	0	0	0	0	0	0	0	0	0	0	0	0	0	0	0	0	0	0	0	1	0	0	0	0	0
Lotgi1|230890	0	0	0	0	0	0	0	0	0	0	0	0	0	0	0	0	0	0	0	0	1	0	0	0	0	0
Lotgi1|238831	3	0	0	0	0	0	0	0	0	0	0	0	0	0	0	0	0	0	0	0	1	0	0	0	0	0
Lotgi1|56588	1	0	0	0	0	0	0	0	0	0	0	0	0	0	0	0	0	0	0	0	3	0	0	0	0	0
Lotgi1|167578	17	7	0	9	0	0	0	0	10	0	0	0	6	9	11	10	12	11	9	8	41	11	7	0	0	0
