## Supplemental File 4 for "ProminTools: Shedding light on proteins of unknown function in biomineralization with user friendly tools illustrated using mollusc shell matrix protein sequences": Mann14_cl20_motifsummary.txt

motif	enrichment	positiveprots	fgmedian
A...P	3.68627257930149	5	1
E..TQ.GP	inf	1	0
F..QLG..G	3189.19100955795	1	0
G..DMMN	inf	1	0
GKRG.D	2411.99320050601	1	0
GLD.Y.F	2523.31596360629	1	0
GQ.GKR	3098.07126642772	1	0
GQ.GKR.L	3230.60907461714	1	0
GQ.GP..M	inf	1	0
GQLG.R	3574.69761510891	1	0
GQLGK	2445.84573665346	1	0
KR..D.YGF	2733.59229390681	1	0
M..MNN.Q	inf	1	0
MN.GQ.GP	inf	1	0
MNN.Q.G	inf	1	0
MNNGQ.G	inf	1	0
NGQ.G..DM	inf	1	0
P..Q.G	39.5651516223354	1	0
PDMMN	inf	1	0
Q...A.M	58.9453863915215	1	0
Q.G	12.1932014690666	9	1
Q.G...Y	50.7074455868042	1	0
Q.GPTA	inf	1	0
QYGF..Q	2733.59229390681	1	0
R...QYGF	2733.59229390681	1	0
YGF.GQ	2523.31596360629	1	0
