## Supplemental File 4 for "ProminTools: Shedding light on proteins of unknown function in biomineralization with user friendly tools illustrated using mollusc shell matrix protein sequences": Mann14_cl21_fgenrich.txt

protein	Q..PQ
Lotgi1|183446	80.9058256718529
Lotgi1|199248	51.9578696975202
Lotgi1|233348	19.1331344494247
Lotgi1|234302	292.304918556372
Lotgi1|235566	44.0732124282467
Lotgi1|236955	27.693925657847
Lotgi1|238400	37.6306165915595
Lotgi1|238415	24.6235121609987
Lotgi1|238430	33.5112887398207
