## Supplemental File 4 for "ProminTools: Shedding light on proteins of unknown function in biomineralization with user friendly tools illustrated using mollusc shell matrix protein sequences": Mann14_cl22_fgenrich.txt

protein	Q.P.T	TTTT
Lotgi1|152799	21.815567791762	0
Lotgi1|158379	3.61373834388386	0
Lotgi1|163448	36.8440700483092	0
Lotgi1|207549	32.0073967601142	0
Lotgi1|229175	16.6799109876651	0
Lotgi1|229427	13.7023401006109	0
Lotgi1|229543	41.0391869349978	0
Lotgi1|229608	25.9871967425378	0
Lotgi1|232022	13.7250260941549	63.934298767709
Lotgi1|232714	7.50898166745432	0
Lotgi1|237754	22.8058205250882	0
Lotgi1|239339	54.4493646034126	147.955235462438
Lotgi1|93785	20.3184209825234	0
