## Supplemental File 4 for "ProminTools: Shedding light on proteins of unknown function in biomineralization with user friendly tools illustrated using mollusc shell matrix protein sequences": Mann14_cl22_fgmotifs.txt

protein	Q.P.T	TTTT
Lotgi1|152799	1	0
Lotgi1|158379	1	0
Lotgi1|163448	2	0
Lotgi1|207549	1	0
Lotgi1|229175	1	0
Lotgi1|229427	1	0
Lotgi1|229543	1	0
Lotgi1|229608	1	0
Lotgi1|232022	1	3
Lotgi1|232714	1	0
Lotgi1|237754	2	0
Lotgi1|239339	4	7
Lotgi1|93785	1	0
