## Supplemental File 4 for "ProminTools: Shedding light on proteins of unknown function in biomineralization with user friendly tools illustrated using mollusc shell matrix protein sequences": Mann14_cl23_fgenrich.txt

protein	M.G.MP	PG.MP	PGIYP	QP..Y..V	QPGI.P	SQ.G.Y
Lotgi1|77105	0	0	43283.5538623226	13564.6465095598	43283.5538623226	9716.71617317447
Lotgi1|141698	0	0	0	0	0	0
Lotgi1|173200	4741.30173179396	3160.86782119597	0	0	0	0
Lotgi1|206617	0	0	0	0	0	0
Lotgi1|228385	0	0	0	0	0	0
Lotgi1|238156	0	0	0	0	0	0
Lotgi1|236449	0	0	0	0	0	0
