## Supplemental File 4 for "ProminTools: Shedding light on proteins of unknown function in biomineralization with user friendly tools illustrated using mollusc shell matrix protein sequences": Mann14_cl23_fgmotifs.txt

protein	EVTPG..P	M.G.MP	PEV.P.V.P	PEVTP.V	PG.MP	PGIYP	PGV.P.V.P	QP..Y..V	QPGI.P	SQ.G.Y	TP.VEPE	V.PEV.P.V	V.PEVTP	VTPGV..E
Lotgi1|77105	0	0	0	0	0	9	0	10	9	9	0	0	0	0
Lotgi1|141698	0	0	0	0	0	0	0	0	0	0	0	0	0	0
Lotgi1|173200	0	7	0	0	7	0	0	0	0	0	0	0	0	0
Lotgi1|206617	0	0	0	0	0	0	0	0	0	0	0	0	0	0
Lotgi1|228385	0	0	0	0	0	0	0	0	0	0	0	0	0	0
Lotgi1|238156	0	0	0	0	0	0	0	0	0	0	0	0	0	0
Lotgi1|236449	11	0	9	13	0	0	7	0	0	0	12	9	13	13
