## Supplemental File 4 for "ProminTools: Shedding light on proteins of unknown function in biomineralization with user friendly tools illustrated using mollusc shell matrix protein sequences": Mann14_cl23_motifsummary.txt

motif	enrichment	positiveprots	fgmedian
EVTPG..P	inf	1	0
M.G.MP	876.346971437951	1	0
PEV.P.V.P	inf	1	0
PEVTP.V	inf	1	0
PG.MP	584.231314291968	1	0
PGIYP	2458.32397182594	1	0
PGV.P.V.P	inf	1	0
QP..Y..V	770.414919945452	1	0
QPGI.P	2458.32397182594	1	0
SQ.G.Y	551.868646736436	1	0
TP.VEPE	inf	1	0
V.PEV.P.V	inf	1	0
V.PEVTP	inf	1	0
VTPGV..E	inf	1	0
