## Supplemental File 4 for "ProminTools: Shedding light on proteins of unknown function in biomineralization with user friendly tools illustrated using mollusc shell matrix protein sequences": Mann14_cl24_fgenrich.txt

protein	C...V	C.R	CP	CP.G	CR	CS	G...C	G..C	G.C	IC	K...C	KC	P.C	RC	S...C	TC
Lotgi1|89037	6.69523165756248	16.7409939160688	15.4078185015366	58.2637318563789	23.4762289531197	4.59619470808702	6.73923291714162	0	6.08835703375714	0	5.92056397616783	16.7240053748377	18.8731597669743	8.17128411075437	5.42255700841995	5.81096532303892
Lotgi1|110884	7.17777087612554	0	8.2591459535264	62.4629197379197	0	0	0	19.628087776715	0	11.992008443612	12.694542579531	0	10.1166937489637	8.76020548810604	5.81337192794571	0
Lotgi1|113221	6.63943806041612	24.9022284501524	38.1985500350596	86.6673011363636	27.1606926638177	9.11578617103926	23.3907542499124	12.1039874623076	0	13.8657597629263	8.80683891454965	8.29231933169035	28.0738251533742	20.2579751912452	5.37736903334978	5.7625406120136
Lotgi1|150310	0	0	9.26025455395384	35.0170913682277	0	2.76235944576947	0	3.66787498857805	0	0	0	0	0	0	0	0
Lotgi1|173138	6.86838420043047	0	7.90314828311578	59.770552507837	12.0416864026778	2.35753090630326	0	3.13034158507954	3.12290727162543	2.86877788198476	6.07368201003424	0	14.5209440448487	0	8.34419332761174	5.96124890897959
Lotgi1|234405	7.68552315675178	9.60857689394947	5.89559614689023	22.293839520608	8.98286574090433	8.79336286595427	2.57867754707348	4.67034886005437	9.31851430247073	2.14005295376355	4.53084960234066	8.53228998759135	7.22156274041781	12.5065313077784	0	6.67046501712185
Lotgi1|235969	12.9550010934949	0	7.453375616597	56.3689763488544	0	0	0	0	5.89036168306585	0	0	10.7867568542313	0	0	5.24621369107296	5.62199084098888
Lotgi1|74987	0	0	3.27416143157654	24.762086038961	0	1.95338275093698	2.86417398978519	2.59371159906591	0	4.75397477586046	2.51623968987133	2.36923409476867	4.01054645048203	0	2.30458672857848	2.46966026229154
Lotgi1|228883	10.0428474863437	25.1114908741032	23.111727752305	58.2637318563789	19.5635241275998	6.89429206213054	13.4784658342832	24.4114032853262	21.30924961815	8.38936725151845	8.88084596425175	5.57466845827922	9.43657988348714	16.3425682215087	13.5563925210499	8.71644798455839
