## Supplemental File 4 for "ProminTools: Shedding light on proteins of unknown function in biomineralization with user friendly tools illustrated using mollusc shell matrix protein sequences": Mann14_cl24_fgmotifs.txt

protein	C...V	C.R	CP	CP.G	CR	CS	G...C	G..C	G.C	IC	K...C	KC	P.C	RC	S...C	TC
Lotgi1|89037	1	2	2	1	3	1	1	0	1	0	1	3	2	1	1	1
Lotgi1|110884	1	0	1	1	0	0	0	3	0	2	2	0	1	1	1	0
Lotgi1|113221	2	6	10	3	7	4	7	4	0	5	3	3	6	5	2	2
Lotgi1|150310	0	0	2	1	0	1	0	1	0	0	0	0	0	0	0	0
Lotgi1|173138	2	0	2	2	3	1	0	1	1	1	2	0	3	0	3	2
Lotgi1|234405	3	3	2	1	3	5	1	2	4	1	2	4	2	4	0	3
Lotgi1|235969	2	0	1	1	0	0	0	0	1	0	0	2	0	0	1	1
Lotgi1|74987	0	0	1	1	0	1	1	1	0	2	1	1	1	0	1	1
Lotgi1|228883	3	6	6	2	5	3	4	8	7	3	3	2	2	4	5	3
