## Supplemental File 4 for "ProminTools: Shedding light on proteins of unknown function in biomineralization with user friendly tools illustrated using mollusc shell matrix protein sequences": Mann14_cl24_motifsummary.txt

motif	enrichment	positiveprots	fgmedian
C...V	6.02281638309886	7	2
C.R	9.14336681755055	4	0
CP	13.3653673988761	9	2
CP.G	48.6684628411545	9	1
CR	10.5592325690868	5	3
CS	4.72524553142424	7	1
G...C	6.06239850969651	5	1
G..C	7.8427564550589	7	1
G.C	5.47689137053963	5	1
IC	5.03120440641819	6	1
K...C	5.32595009951167	7	2
KC	5.37299308748834	6	2
P.C	10.3078839656018	7	2
RC	7.87567070070009	5	1
S...C	4.8779589503389	7	1
TC	4.85397589348878	7	1
