## Supplemental File 2 for "ProminTools: Shedding light on proteins of unknown function in biomineralization with user friendly tools illustrated using mollusc shell matrix protein sequences": Mann2014all_motifsummary.txt

motif	enrichment	positiveprots	fgmedian
A...A	1.490680351168	247	1
A...G	1.47181170560266	273	1
A...P	1.65849087032554	212	1
A..D	1.40603640671856	229	1
A..E	1.22673162288439	240	1
A..K	1.10984027508192	256	1
A..T	1.42418844404461	255	1
A.N	1.33538561750129	233	1
A.P	1.82919903360075	207	1
AGQ	3.41527691195919	48	0
AP	1.82762857912979	198	1
AQ	1.64403661432953	214	1
C...CG..C	23.3603874337131	6	0
C...P.G	3.87358188388984	23	0
C..D..CP	25.9612402856447	5	0
C..K	1.34406793393546	121	0
C.CK..P	43.0626922198392	3	0
CCP	5.33077814713677	18	0
CP	1.86661337880246	120	0
CP.G	2.82339414554318	30	0
D...D	1.32453146022701	225	1
D...D..DD	3.90579068409827	13	0
D...I	1.07087687963592	232	1
D..DD..D	3.82120955952937	13	0
D..K	1.01715693443895	253	1
D.ID.IND	inf	1	0
D.IDT..D	51.5831179531763	1	0
D.MN.GQ	inf	1	0
D.R	1.28390981101678	213	1
DA	1.34571442029749	238	1
DC	1.36767749215721	117	0
DE.AD.ID	inf	1	0
DG	1.29174305411606	254	1
DM.NMN.G	inf	1	0
DNID.IN	inf	1	0
DP	1.36604109466108	201	1
E..G	1.21016036588733	231	1
E.N.QQP	48.2302152862199	2	0
F...G	1.32599928441039	222	1
F...LG.RG	54.8070628252499	1	0
F..QSNQ	61.0707271481356	1	0
FTGQ.G	61.6579456784061	1	0
G...D	1.60115714729289	264	1
G...D..GC	19.8238312346648	6	0
G...E	1.27005794554669	241	1
G...I	1.11950650106662	246	1
G...S	1.3131353950976	282	1
G...V	1.42308739679734	273	1
G...Y	1.42159770226975	196	1
G..D	1.4251497552071	234	1
G..F	1.22166969955587	218	1
G..G..GG	5.99878299579849	23	0
G..GG	3.5091613375203	71	0
G..GGAG	17.775263619	5	0
G..K	1.156210609006	238	1
G..L	1.08760938339714	276	1
G..R	1.35930215340401	213	1
G..T	1.43345704305691	257	1
G..V	1.29721841581114	267	1
G.E	1.26836460128487	224	1
G.FGPGG	inf	1	0
G.G	1.67966167868512	266	1
G.G.DLGG	inf	1	0
G.G.GG	5.48070628252499	25	0
G.GMG.G	31.9707866480624	2	0
G.K	1.13207459495822	256	1
G.N	1.54756828745168	247	1
G.P	1.77755312623224	211	1
G.Q	1.5381791912538	207	1
G.Y	1.36216384214802	195	1
GF	1.17562472923452	218	1
GG	1.79738323928764	270	1
GG.MD.GG	inf	1	0
GGA.G	5.20893572306094	11	0
GGPGG	80.7683031108945	5	0
GK	1.16788997290968	267	1
GL	1.12590501343922	281	1
GPGG.GG	182.6902094175	2	0
GPGGPG..G	inf	1	0
GPGGPGGP	inf	1	0
GQ	1.702765595723	225	1
GQ.GP..M	inf	1	0
GQLG.R	71.6707744637883	1	0
GR	1.1477686898516	226	1
GS	1.36429357983524	264	1
I.A	1.10276950201801	243	1
I.D	1.07813740851809	245	1
I.P	1.14773332364588	211	1
IDEI.DE	inf	1	0
IG	1.15303701753414	248	1
K...C	1.24887533458614	137	0
K...G	1.17987561457023	239	1
K..A	1.20827211478596	239	1
K..C	1.28033867998196	129	0
KC	1.25933886022066	148	0
L..G	1.12928357647384	283	1
L..P	1.10642942571639	232	1
LG	1.1183071918942	275	1
M...G	1.55372746722953	168	0
M..M	1.78125528250389	91	0
M.NGQ.G	inf	1	0
MP	1.64434778126834	130	0
N.G	1.55389191707737	230	1
N.P	1.34429154501718	200	1
N.Q	1.78071535349666	205	1
N.Q.N.Q.N	54.8070628252499	1	0
NA	1.40027986341477	227	1
NAD.ID.I	inf	1	0
NG	1.5278581863575	249	1
NG.GG	10.2516808162338	13	0
NGQ.G..DM	inf	1	0
NP	1.49126480815274	198	1
NQ.P	3.42863978458613	40	0
NQA.P.T.Q	78.2958040360712	1	0
NQQF..Q	57.7696067617499	1	0
NVNPG	28.4184770204999	1	0
P...C	1.82230804029191	122	0
P...I	1.22705963475739	205	1
P...KCC	30.6919551821399	5	0
P...N..QP	23.5878498235253	7	0
P...P..QP	10.0960378888618	11	0
P...R	1.32901367355394	188	0
P...S	1.27269114071187	218	1
P..E	1.30443610301413	215	1
P..G	1.67531255892837	202	1
P..N	1.65836869065332	194	1
P..N.Q	3.96950772686054	35	0
P..NP	2.94618231682124	42	0
P..NP.P	11.0721339040909	8	0
P..NQA.P	57.6916450792104	2	0
P..QP	4.53474808073687	36	0
P..T	1.48099553933792	206	1
P..V	1.44246578783607	228	1
P.G	1.77289717550495	234	1
P.N	1.48119864884356	194	1
P.P	1.73693873060949	187	0
P.Q	2.0571200606996	182	0
P.QP	4.82160601126088	37	0
P.QQ	5.27554615430213	28	0
P.T.T	2.8193812521173	62	0
P.TG.QP	54.8070628252499	1	0
P.TNQA	78.9221704683598	1	0
P.V	1.54192697697126	224	1
P.VE.N.Q	60.0267830943213	2	0
PA..P	3.21167719752225	38	0
PAQP	17.3555698946625	6	0
PEV.P.V.P	inf	1	0
PG	1.86772934364667	227	1
PG..P	4.14308250298865	49	0
PGGPGG.G	inf	1	0
PGTN.A	76.7298879553498	1	0
PI	1.17879984221517	201	1
PQ...Q	4.49475912058927	35	0
PR	1.37092326086047	178	0
PS	1.31433320662385	241	1
PV.P.P	8.82798327386575	11	0
Q...G	1.6749669272062	208	1
Q...TAQ.G	inf	1	0
Q..P	2.2468887176014	174	0
Q..PQ	4.3411534911089	35	0
Q..QP	4.02826238156598	31	0
Q..QQ	5.69286265475176	41	0
Q..QQ...Q	14.20923851025	12	0
Q..YQP	23.7841970751084	5	0
Q.G	1.70198659329724	218	1
Q.G...Q	3.86305288636122	33	0
Q.N.Q	6.18124768705826	25	0
Q.N.Q.N.Q	50.7472803937499	1	0
Q.NQQ	27.1877555747303	5	0
Q.NQQF	54.8070628252499	1	0
Q.P	2.26409459304713	167	0
Q.P.T	3.52472958387024	45	0
Q.PAQ	20.7378075555	6	0
Q.PP.QP	44.367622287107	4	0
Q.QP	5.59136878982358	32	0
Q.QP..Q	18.0462280034359	13	0
QA.PG..QA	87.6913005203998	1	0
QAYP..N	78.2958040360712	1	0
QP	2.42985409271735	181	0
QP..P	4.16187755181878	37	0
QP..Q	6.67323876564485	32	0
QP..QP.A	61.6579456784061	5	0
QP..YP	14.3341548927577	7	0
QPP..Q	15.34597759107	7	0
QPPVE	59.7895230820908	3	0
QPR.Q	12.1793472945	7	0
QPT	3.68176697550573	42	0
QQ.NS...Q	49.3263565427249	2	0
QQP	7.54768731976888	35	0
QQP...P	18.7497846507434	13	0
QQP..EL	57.2982929536703	3	0
QQP.VE	57.4169229597856	2	0
QQPP	14.8629322915932	15	0
R..P	1.33188114285179	189	0
R.P	1.37263318483229	171	0
RG	1.42541790055882	235	1
RG.D..GF	48.7173891779999	1	0
S...C	1.3911402818226	143	0
S...G	1.35991011794064	260	1
S...Q	1.32607280977057	224	1
S..G	1.33069010807686	284	1
S.G	1.27828594596862	268	1
S.Q	1.34113897263172	218	1
S.T	1.16989161079018	252	1
SG	1.34646647155379	289	2
T...A	1.49383135089088	246	1
T...G	1.44167377990851	241	1
T...P	1.6007685667039	207	1
T..T	1.27922160653274	223	1
T.P	1.48057464666436	224	1
T.PVV.Y	37.3684519263067	1	0
TN..H.GT	79.1657574142498	1	0
TNQA.P	81.1144529813698	1	0
TPGVEP	inf	1	0
TPPVV	38.8216695012187	3	0
TTP	2.30766580316842	54	0
TTT..P	4.911427218556	19	0
TTTT	2.92921010880379	14	0
V...P	1.50977858593846	231	1
V.G	1.38625471140721	286	1
V.P	1.53246189034732	209	1
V.PEV.P.V	inf	1	0
V.V	1.20329236715844	263	1
VNPG.E.P	36.5380418834999	1	0
VTP.V.PE	inf	1	0
W.G	1.39530175966009	79	0
Y...G	1.38148242455417	206	1
Y.P	1.44826953579676	178	0
YD	1.2962065866766	190	0
